# Local adaptation and spatiotemporal patterns of genetic diversity revealed by repeated sampling of *Caenorhabditis elegans* across the Hawaiian Islands

**DOI:** 10.1101/2021.10.11.463952

**Authors:** Timothy A. Crombie, Paul Battlay, Robyn E. Tanny, Kathryn S. Evans, Claire M. Buchanan, Daniel E. Cook, Clayton M. Dilks, Loraina A. Stinson, Stefan Zdraljevic, Gaotian Zhang, Nicole M. Roberto, Daehan Lee, Michael Ailion, Kathryn A. Hodgins, Erik C. Andersen

## Abstract

The nematode *Caenorhabditis elegans* is among the most widely studied organisms, but relatively little is known about its natural ecology. Wild *C. elegans* have been isolated from both temperate and tropical climates, where they feed on bacteria associated with decomposing plant material. Genetic diversity is low across much of the globe but high in the Hawaiian Islands and across the Pacific Rim. The high genetic diversity found there suggests that: (1) the origin of the species lies in Hawaii or the surrounding Pacific Rim; and (2) the ancestral niche of the species is likely similar to the Hawaiian niche. A recent study of the Hawaiian niche found that genetically distinct groups appeared to correlate with elevation and temperature, but the study had a limited sample size. To better characterize the niche and genetic diversity of *C. elegans* on the Hawaiian Islands and to explore how genetic diversity might be influenced by local adaptation, we repeatedly sampled nematodes over a three-year period, measured various environmental parameters at each sampling site, and whole-genome sequenced the *C. elegans* isolates that we identified. We found that the typical Hawaiian *C. elegans* niche is moderately moist native forests at high elevations (500 to 1500 meters) where temperatures are cool (15 to 20°C). We measured levels of genetic diversity and differentiation among Hawaiian strains and found evidence of seven genetically distinct groups distributed across the islands. Then, we scanned these genomes for signatures of local adaptation and identified 18 distinct regions that overlap with hyperdivergent regions, which are likely maintained by balancing selection and enriched for genes related to environmental sensing, xenobiotic detoxification, and pathogen resistance. These results provide strong evidence of local adaptation among Hawaiian *C. elegans* and a possible genetic basis for this adaptation.
