## Supplemental File 9 for "Local adaptation and spatiotemporal patterns of genetic diversity revealed by repeated sampling of *Caenorhabditis elegans* across the Hawaiian Islands"

CHROM	marker	trait	startPOS	peakPOS	endPOS	peak_id	method
III	III:6926783	ambient_temperature	5216973	6926783	7696622	1	GWA2
V	V:15980012	ambient_temperature	15348048	15980012	16722708	2	GWA2
I	I:7592293	tair_ann	1931769	7592293	14524388	1	GWA2
II	II:2429774	tair_ann	1283307	2429774	2853103	2	GWA2
II	II:11576192	tair_ann	9611524	11576192	13624491	3	GWA2
IV	IV:429569	tair_ann	47784	429569	866739	4	GWA2
V	V:14702656	tair_ann	6327809	14702656	15348048	5	GWA2
X	X:2666812	tair_ann	1570472	2666812	6701942	6	GWA2
X	X:15449652	tair_ann	14701173	15449652	16067828	7	GWA2
IV	IV:12168614	soil_moisture_ann	2236879	12168614	13335605	1	GWA2
II	II:3512923	collection_longitude	33943	3512923	10715480	1	GWA2
II	II:13933990	collection_longitude	13513400	13933990	14667671	2	GWA2
IV	IV:6246696	collection_longitude	1554706	6246696	13274665	3	GWA2
V	V:1450464	collection_longitude	874398	1450464	3039581	4	GWA2
V	V:19958971	collection_longitude	8621850	19958971	20892824	5	GWA2
I	I:2526193	tsurf_ann	2236924	2526193	14045864	1	GWA2
II	II:2198651	tsurf_ann	1236735	2198651	2815861	2	GWA2
II	II:13052965	tsurf_ann	9777782	13052965	13624491	3	GWA2
IV	IV:429569	tsurf_ann	47784	429569	866739	4	GWA2
V	V:8600242	tsurf_ann	6830603	8600242	10348849	5	GWA2
X	X:2851894	tsurf_ann	1570472	2851894	4925127	6	GWA2
X	X:15449652	tsurf_ann	14185905	15449652	17611295	7	GWA2
I	I:2571645	collection_latitude	2280392	2571645	2826481	1	GWA2
II	II:12103217	collection_latitude	11395969	12103217	12452468	2	GWA2
IV	IV:1917365	collection_latitude	1554706	1917365	7711883	3	GWA2
V	V:15297108	collection_latitude	874398	15297108	20892824	4	GWA2
I	I:2298071	ambient_humidity	1850829	2298071	2595165	1	GWA2
II	II:3481553	ambient_humidity	2741826	3481553	3881201	2	GWA2
X	X:10322418	ambient_humidity	8629141	10322418	12404443	3	GWA2
IV	IV:9835131	rainfall_mm_ann	1790772	9835131	15707403	1	GWA2
V	V:20030979	rainfall_mm_ann	18967796	20030979	20892824	2	GWA2
X	X:15137760	rainfall_mm_ann	13574581	15137760	15887898	3	GWA2
I	I:13976347	substrate_temperature	13356496	13976347	14524388	1	GWA2
II	II:13624491	substrate_temperature	13267273	13624491	14070200	2	GWA2
III	III:12329294	substrate_temperature	12081153	12329294	12613042	3	GWA2
V	V:4870403	substrate_temperature	4227886	4870403	5800599	4	GWA2
V	V:16004542	substrate_temperature	15348048	16004542	16701376	5	GWA2
I	I:7592293	collection_altitude	2097435	7592293	14524388	1	GWA2
II	II:2429774	collection_altitude	1283307	2429774	2853103	2	GWA2
II	II:11576192	collection_altitude	9611524	11576192	13624491	3	GWA2
IV	IV:429569	collection_altitude	47784	429569	866739	4	GWA2
V	V:1247378	collection_altitude	801571	1247378	3192195	5	GWA2
V	V:14702656	collection_altitude	6327809	14702656	15348048	6	GWA2
X	X:2666812	collection_altitude	1570472	2666812	6701942	7	GWA2
I	I:2833660	leaf_area_index_ann	2030068	2833660	3191192	1	GWA2
I	I:13278116	leaf_area_index_ann	12771497	13278116	13708427	2	GWA2
V	V:4129829	leaf_area_index_ann	3809084	4129829	4515304	3	GWA2
V	V:19519708	leaf_area_index_ann	18192842	19519708	20342726	4	GWA2
X	X:1331783	leaf_area_index_ann	297476	1331783	2378658	5	GWA2
