## Supplemental File 6 for "Local adaptation and spatiotemporal patterns of genetic diversity revealed by repeated sampling of *Caenorhabditis elegans* across the Hawaiian Islands"

project	species_id	isotype	strain_name	genetic_group	collection_cluster_3km	collection_latitude	collection_longitude
2017-Aug	Caenorhabditis elegans	ECA738	ECA738	orange	Molokai1	21.13927631	-156.9740559
2017-Aug	Caenorhabditis elegans	ECA705	ECA705	orange	Big Island1	20.038831	-155.438922
2017-Aug	Caenorhabditis elegans	ECA710	ECA710	orange	Big Island1	20.039656	-155.438103
2017-Aug	Caenorhabditis elegans	ECA722	ECA722	blue	Big Island2	19.423975	-155.222625
2017-Aug	Caenorhabditis elegans	ECA712	ECA712	orange	Big Island2	19.423864	-155.222478
2017-Aug	Caenorhabditis elegans	ECA730	ECA730	blue	Big Island2	19.423869	-155.222483
2017-Aug	Caenorhabditis elegans	ECA740	ECA740	grey	Maui1	20.670022	-156.339189
2017-Aug	Caenorhabditis elegans	ECA741	ECA741	grey	Maui1	20.6762	-156.338322
2017-Aug	Caenorhabditis elegans	ECA724	ECA724	purple	Big Island3	19.439144	-155.303825
2017-Aug	Caenorhabditis elegans	ECA746	ECA746	red	Big Island4	19.115292	-155.819336
2017-Aug	Caenorhabditis elegans	ECA732	ECA732	black	Big Island4	19.115403	-155.81845
2017-Aug	Caenorhabditis elegans	ECA733	ECA733	black	Big Island4	19.115886	-155.818386
2017-Aug	Caenorhabditis elegans	ECA744	ECA744	blue	Big Island5	19.719231	-155.949572
2017-Aug	Caenorhabditis elegans	ECA745	ECA745	blue	Big Island5	19.700464	-155.955839
2017-Aug	Caenorhabditis elegans	ECA742	ECA742	grey	Maui2	20.741871	-156.32317
2017-Aug	Caenorhabditis elegans	ECA743	ECA743	orange	Maui2	20.741871	-156.32317
2017-Aug	Caenorhabditis elegans	ECA768	ECA768	orange	Big Island1	20.039914	-155.441556
2017-Aug	Caenorhabditis elegans	ECA777	ECA777	orange	Big Island1	20.039908	-155.441503
2017-Aug	Caenorhabditis elegans	ECA778	ECA778	orange	Big Island1	20.039908	-155.441503
2017-Aug	Caenorhabditis elegans	ECA812	ECA812	orange	Big Island1	20.039917	-155.441542
2017-Aug	Caenorhabditis elegans	ECA760	ECA760	orange	Big Island1	20.039869	-155.441619
2017-Aug	Caenorhabditis elegans	ECA807	ECA807	orange	Big Island1	20.039869	-155.441531
2018-Oct	Caenorhabditis elegans	ECA1251	ECA1251	purple	Big Island3	19.4386611111111	-155.303441666667
2018-Oct	Caenorhabditis elegans	ECA1242	ECA1242	purple	Big Island3	19.4386027777778	-155.303338888889
2018-Oct	Caenorhabditis elegans	ECA1252	ECA1252	purple	Big Island3	19.438925	-155.303366666667
2018-Oct	Caenorhabditis elegans	ECA1238	ECA1238	purple	Big Island3	19.438925	-155.303366666667
2018-Oct	Caenorhabditis elegans	ECA1253	ECA1253	purple	Big Island3	19.438925	-155.303366666667
2018-Oct	Caenorhabditis elegans	ECA1194	ECA1194	purple	Big Island3	19.4396111111111	-155.304013888889
2018-Oct	Caenorhabditis elegans	ECA1195	ECA1195	purple	Big Island3	19.4396111111111	-155.304013888889
2018-Oct	Caenorhabditis elegans	ECA1192	ECA1192	purple	Big Island3	19.4399694444444	-155.305066666667
2018-Oct	Caenorhabditis elegans	ECA1193	ECA1193	purple	Big Island3	19.4399694444444	-155.305066666667
2018-Oct	Caenorhabditis elegans	ECA1240	ECA1240	purple	Big Island3	19.4417972222222	-155.304625
2018-Oct	Caenorhabditis elegans	ECA1191	ECA1191	purple	Big Island3	19.4428555555556	-155.301722222222
2018-Oct	Caenorhabditis elegans	ECA1196	ECA1196	purple	Big Island3	19.4428555555556	-155.301722222222
2018-Oct	Caenorhabditis elegans	ECA1187	ECA1187	purple	Big Island3	19.4418916666667	-155.301294444444
2018-Oct	Caenorhabditis elegans	ECA1232	ECA1232	purple	Big Island3	19.4402361111111	-155.301494444444
2018-Oct	Caenorhabditis elegans	ECA1185	ECA1185	purple	Big Island3	19.4400638888889	-155.302016666667
2018-Oct	Caenorhabditis elegans	ECA1186	ECA1186	black	Big Island4	19.1145694444444	-155.820194444444
2018-Oct	Caenorhabditis elegans	ECA1288	ECA1288	black	Big Island4	19.1152888888889	-155.819194444444
2018-Oct	Caenorhabditis elegans	ECA1261	ECA1261	red	Big Island4	19.1152361111111	-155.819108333333
2018-Oct	Caenorhabditis elegans	ECA1287	ECA1287	red	Big Island4	19.1201388888889	-155.819613888889
2018-Oct	Caenorhabditis elegans	ECA1243	ECA1243	black	Big Island4	19.1201388888889	-155.819613888889
2018-Oct	Caenorhabditis elegans	ECA1271	ECA1271	black	Big Island4	19.1206916666667	-155.819655555556
2018-Oct	Caenorhabditis elegans	ECA1260	ECA1260	black	Big Island4	19.1206861111111	-155.819683333333
2018-Oct	Caenorhabditis elegans	ECA1269	ECA1269	black	Big Island4	19.1206861111111	-155.819683333333
2018-Oct	Caenorhabditis elegans	ECA1286	ECA1286	red	Big Island4	19.1206305555556	-155.819752777778
2018-Oct	Caenorhabditis elegans	ECA1289	ECA1289	red	Big Island4	19.1194194444444	-155.821783333333
2018-Oct	Caenorhabditis elegans	ECA1212	ECA1212	blue	Big Island5	19.7187638888889	-155.948872222222
2018-Oct	Caenorhabditis elegans	ECA1206	ECA1206	blue	Big Island5	19.7189722222222	-155.949094444444
2018-Oct	Caenorhabditis elegans	ECA1202	ECA1202	blue	Big Island5	19.7189722222222	-155.949094444444
2018-Oct	Caenorhabditis elegans	ECA1208	ECA1208	blue	Big Island5	19.7189527777778	-155.951536111111
2018-Oct	Caenorhabditis elegans	ECA1298	ECA1298	orange	Big Island1	20.038475	-155.438330555556
2018-Oct	Caenorhabditis elegans	ECA1223	ECA1223	blue	Big Island5	19.7188	-155.954483333333
2018-Oct	Caenorhabditis elegans	ECA1225	ECA1225	blue	Big Island5	19.7188	-155.954483333333
2018-Oct	Caenorhabditis elegans	ECA1228	ECA1228	blue	Big Island5	19.7213555555556	-155.947333333333
2018-Oct	Caenorhabditis elegans	ECA1216	ECA1216	blue	Big Island5	19.720575	-155.947652777778
2018-Oct	Caenorhabditis elegans	ECA1247	ECA1247	blue	Big Island5	19.7205	-155.947705555556
2018-Oct	Caenorhabditis elegans	ECA1293	ECA1293	blue	Big Island5	19.7204888888889	-155.947719444444
2018-Oct	Caenorhabditis elegans	ECA1283	ECA1283	blue	Big Island5	19.7201027777778	-155.948616666667
2018-Oct	Caenorhabditis elegans	ECA1281	ECA1281	blue	Big Island5	19.7201027777778	-155.948616666667
2018-Oct	Caenorhabditis elegans	ECA1276	ECA1276	blue	Big Island1	20.0408638888889	-155.443772222222
2018-Oct	Caenorhabditis elegans	ECA1278	ECA1278	blue	Big Island1	20.0408638888889	-155.443772222222
2018-Oct	Caenorhabditis elegans	ECA1257	ECA1257	orange	Big Island1	20.0414111111111	-155.443827777778
2018-Oct	Caenorhabditis elegans	ECA1255	ECA1255	orange	Big Island1	20.0414111111111	-155.443827777778
2018-Oct	Caenorhabditis elegans	ECA1200	ECA1200	orange	Big Island1	20.0395694444444	-155.440386111111
2018-Oct	Caenorhabditis elegans	ECA1284	ECA1284	blue	Big Island1	20.0385944444444	-155.439977777778
2019-Oct	Caenorhabditis elegans	ECA1413	ECA1413	orange	Kauai1	22.1293300555556	-159.654444777778
2019-Oct	Caenorhabditis elegans	ECA1409	ECA1409	blue	Kauai1	22.1293978333333	-159.65447375
2019-Dec	Caenorhabditis elegans	ECA1493	ECA1493	tan	Oahu2	21.3117682	-157.7618068
2019-Dec	Caenorhabditis elegans	ECA1713	ECA1713	tan	Oahu1	21.3291638888889	-157.822772222222
2019-Dec	Caenorhabditis elegans	ECA2360	ECA2360	grey	Maui2	20.7274032	-156.307355799998
2019-Dec	Caenorhabditis elegans	ECA2043	ECA2043	grey	Maui1	20.670208700001	-156.3369196
2019-Dec	Caenorhabditis elegans	ECA1821	ECA1821	grey	Maui1	20.6697085	-156.337428700002
2019-Dec	Caenorhabditis elegans	ECA1901	ECA1901	orange	Maui3	20.8370384	-156.280905699999
2019-Dec	Caenorhabditis elegans	ECA1889	ECA1889	orange	Maui3	20.837057	-156.2808568
2019-Dec	Caenorhabditis elegans	ECA1887	ECA1887	orange	Maui3	20.837057	-156.2808568
2019-Dec	Caenorhabditis elegans	ECA2041	ECA2041	orange	Maui3	20.8370564	-156.280878600002
2019-Dec	Caenorhabditis elegans	ECA2344	ECA2344	orange	Maui3	20.8266202898551	-156.2768408
2019-Dec	Caenorhabditis elegans	ECA2350	ECA2350	orange	Maui3	20.8266202898551	-156.2768408
2019-Dec	Caenorhabditis elegans	ECA1875	ECA1875	orange	Maui3	20.8266116999932	-156.2769008
2019-Dec	Caenorhabditis elegans	ECA2332	ECA2332	orange	Maui3	20.8267182999984	-156.2790175
2019-Dec	Caenorhabditis elegans	ECA1769	ECA1769	blue	Kauai3	22.1438027777778	-159.655366666667
2019-Dec	Caenorhabditis elegans	ECA1815	ECA1815	orange	Maui3	20.8260711000017	-156.277366
2019-Dec	Caenorhabditis elegans	ECA1751	ECA1751	blue	Kauai3	22.1465583333333	-159.661372222222
2019-Dec	Caenorhabditis elegans	ECA2195	ECA2195	tan	Kauai3	22.1490916666667	-159.666491666667
2019-Dec	Caenorhabditis elegans	ECA1761	ECA1761	purple	Kauai3	22.1497027777778	-159.667897222222
2019-Dec	Caenorhabditis elegans	ECA2291	ECA2291	grey	Maui3	20.8130355	-156.269582299999
2019-Dec	Caenorhabditis elegans	ECA2191	ECA2191	tan	Kauai3	22.1472833333333	-159.662030555556
2019-Dec	Caenorhabditis elegans	ECA1919	ECA1919	blue	Maui3	20.8265177000011	-156.2770415
2019-Dec	Caenorhabditis elegans	ECA1853	ECA1853	orange	Maui3	20.8266907000016	-156.2770676
2019-Dec	Caenorhabditis elegans	ECA1805	ECA1805	orange	Maui3	20.8269301994302	-156.277237399998
2019-Dec	Caenorhabditis elegans	ECA1757	ECA1757	orange	Maui3	20.8269339000023	-156.277209300002
2019-Dec	Caenorhabditis elegans	ECA2334	ECA2334	purple	Kauai3	22.1333555555556	-159.651091666667
2019-Dec	Caenorhabditis elegans	ECA1825	ECA1825	purple	Kauai3	22.1337138888889	-159.650544444444
2019-Dec	Caenorhabditis elegans	ECA2336	ECA2336	purple	Kauai3	22.1340861111111	-159.650330555556
2019-Dec	Caenorhabditis elegans	ECA1925	ECA1925	purple	Kauai3	22.1341638888889	-159.649838888889
2019-Dec	Caenorhabditis elegans	ECA1851	ECA1851	purple	Kauai3	22.1345888888889	-159.649455555556
2019-Dec	Caenorhabditis elegans	ECA1885	ECA1885	purple	Kauai3	22.1345888888889	-159.649455555556
2019-Dec	Caenorhabditis elegans	ECA2119	ECA2119	orange	Kauai3	22.1348861111111	-159.649163888889
2019-Dec	Caenorhabditis elegans	ECA1793	ECA1793	purple	Kauai3	22.1351555555556	-159.648969444444
2019-Dec	Caenorhabditis elegans	ECA2151	ECA2151	orange	Kauai3	22.1353583333333	-159.648294444444
2019-Dec	Caenorhabditis elegans	ECA1725	ECA1725	purple	Kauai3	22.1354916666667	-159.647805555556
2019-Dec	Caenorhabditis elegans	ECA2155	ECA2155	purple	Kauai3	22.1354916666667	-159.647805555556
2019-Dec	Caenorhabditis elegans	ECA2159	ECA2159	purple	Kauai3	22.1354916666667	-159.647805555556
2019-Dec	Caenorhabditis elegans	ECA2183	ECA2183	purple	Kauai3	22.1354833333333	-159.648075
2019-Dec	Caenorhabditis elegans	ECA2187	ECA2187	purple	Kauai3	22.1354833333333	-159.648075
2019-Dec	Caenorhabditis elegans	ECA2281	ECA2281	purple	Kauai3	22.1322972222222	-159.651727777778
2019-Dec	Caenorhabditis elegans	ECA2377	ECA2377	black	Big Island4	19.1145194444445	-155.820313888889
2019-Dec	Caenorhabditis elegans	ECA2467	ECA2467	black	Big Island4	19.114675	-155.820136111111
2019-Dec	Caenorhabditis elegans	ECA2452	ECA2452	black	Big Island4	19.119975	-155.819613888889
2019-Dec	Caenorhabditis elegans	ECA1977	ECA1977	black	Big Island4	19.120025	-155.819605555556
2019-Dec	Caenorhabditis elegans	ECA1937	ECA1937	black	Big Island4	19.1201277777778	-155.819580555556
2019-Dec	Caenorhabditis elegans	ECA1939	ECA1939	black	Big Island4	19.1201277777778	-155.819580555556
2019-Dec	Caenorhabditis elegans	ECA1807	ECA1807	black	Big Island4	19.1201277777778	-155.819580555556
2019-Dec	Caenorhabditis elegans	ECA1943	ECA1943	black	Big Island4	19.1201277777778	-155.819580555556
2019-Dec	Caenorhabditis elegans	ECA1891	ECA1891	red	Big Island4	19.1203666666667	-155.819558333333
2019-Dec	Caenorhabditis elegans	ECA2481	ECA2481	black	Big Island4	19.1204583333333	-155.819527777778
2019-Dec	Caenorhabditis elegans	ECA2073	ECA2073	blue	Big Island5	19.7186194444444	-155.948647222222
2019-Dec	Caenorhabditis elegans	ECA2475	ECA2475	blue	Big Island1	20.0413722222222	-155.443552777778
2019-Dec	Caenorhabditis elegans	ECA2417	ECA2417	blue	Big Island5	19.7197055555556	-155.948638888889
2019-Dec	Caenorhabditis elegans	ECA2081	ECA2081	blue	Big Island5	19.7196722222222	-155.948580555556
2019-Dec	Caenorhabditis elegans	ECA1997	ECA1997	blue	Big Island5	19.7201166666667	-155.948711111111
2019-Dec	Caenorhabditis elegans	ECA2443	ECA2443	blue	Big Island5	19.7200222222222	-155.948397222222
2019-Dec	Caenorhabditis elegans	ECA1969	ECA1969	blue	Big Island5	19.7199611111111	-155.948166666667
2019-Dec	Caenorhabditis elegans	ECA2489	ECA2489	blue	Big Island5	19.7217888888889	-155.947338888889
2019-Dec	Caenorhabditis elegans	ECA2251	ECA2251	blue	Big Island5	19.7217888888889	-155.947338888889
2019-Dec	Caenorhabditis elegans	ECA2482	ECA2482	blue	Big Island5	19.7218055555556	-155.947355555556
2019-Dec	Caenorhabditis elegans	ECA2473	ECA2473	blue	Big Island5	19.7218055555556	-155.947355555556
nonFulcrum	Caenorhabditis elegans	QX1792	QX1792	orange	Maui5	20.70554	-156.35475
nonFulcrum	Caenorhabditis elegans	QX1793	QX1793	orange	Maui5	20.70559	-156.35678
nonFulcrum	Caenorhabditis elegans	QX1794	QX1794	orange	Maui5	20.70559	-156.35678
nonFulcrum	Caenorhabditis elegans	ECA189	ECA189	orange	Big Island2	19.423889	-155.2225
nonFulcrum	Caenorhabditis elegans	ECA191	ECA191	blue	Big Island2	19.424167	-155.221944
nonFulcrum	Caenorhabditis elegans	XZ1513	XZ1513	orange	Kauai2	22.14787	-159.63105
nonFulcrum	Caenorhabditis elegans	XZ1514	XZ1514	purple	Kauai3	22.149	-159.668
nonFulcrum	Caenorhabditis elegans	XZ1515	XZ1515	orange	Kauai3	22.149	-159.668
nonFulcrum	Caenorhabditis elegans	XZ1516	XZ1516	tan	Kauai3	22.149	-159.668
nonFulcrum	Caenorhabditis elegans	ECA347	ECA347	purple	Big Island3	19.438889	-155.303611
nonFulcrum	Caenorhabditis elegans	ECA363	ECA363	grey	Maui2	20.723611	-156.304444
nonFulcrum	Caenorhabditis elegans	ECA372	ECA372	orange	Kauai1	22.121667	-159.664444
nonFulcrum	Caenorhabditis elegans	ECA396	ECA396	blue	Big Island7	19.449831	-155.235493
nonFulcrum	Caenorhabditis elegans	ECA923	ECA923	orange	Oahu3	21.290067	-157.707918
nonFulcrum	Caenorhabditis elegans	ECA928	ECA928	orange	Oahu3	21.290067	-157.707918
nonFulcrum	Caenorhabditis elegans	XZ2211	XZ2211	orange	Kauai4	22.1062554	-159.6718225
