## Supplemental File 5 for "Local adaptation and spatiotemporal patterns of genetic diversity revealed by repeated sampling of *Caenorhabditis elegans* across the Hawaiian Islands"

isotype	PC1	PC2	PC3	PC4	PC5	PC6	genetic_group	collection_island	collection_cluster_3km	collection_trail	collection_location	collection_latitude	collection_longitude
DL238	-0.0084	0.0862	-0.1063	-0.1905	-0.0083	-0.0243	black	unknown
ECA1186	-0.0049	0.0606	-0.0568	-0.0928	0.0068	-0.0066	black	Big Island	Big Island4	Manuka Nature Trail		19.1145694444444	-155.820194444444
ECA1243	-0.0055	0.0813	-0.0968	-0.2042	0.0036	-0.0123	black	Big Island	Big Island4	Manuka Nature Trail		19.1201388888889	-155.819613888889
ECA1260	-0.0041	0.0816	-0.1	-0.2083	0.0024	0.0032	black	Big Island	Big Island4	Manuka Nature Trail		19.1206861111111	-155.819683333333
ECA1269	-0.0063	0.081	-0.0945	-0.1964	0.0052	-0.0142	black	Big Island	Big Island4	Manuka Nature Trail		19.1206861111111	-155.819683333333
ECA1271	-0.0049	0.0749	-0.0834	-0.1549	0.0041	-0.0067	black	Big Island	Big Island4	Manuka Nature Trail		19.1206916666667	-155.819655555556
ECA1288	-0.006	0.0809	-0.0934	-0.1731	0.0012	-0.0171	black	Big Island	Big Island4	Manuka Nature Trail		19.1152888888889	-155.819194444444
ECA1807	-0.006	0.0838	-0.1011	-0.2121	0.0024	-0.0136	black	Big Island	Big Island4	Manuka Nature Trail		19.1201277777778	-155.819580555556
ECA1937	-0.0063	0.0819	-0.0984	-0.2002	0.002	-0.0132	black	Big Island	Big Island4	Manuka Nature Trail		19.1201277777778	-155.819580555556
ECA1939	-0.0063	0.0841	-0.1016	-0.209	0.0013	-0.0161	black	Big Island	Big Island4	Manuka Nature Trail		19.119975	-155.819613888889
ECA1943	-0.0051	0.078	-0.0905	-0.1721	0.0024	-0.0074	black	Big Island	Big Island4	Manuka Nature Trail		19.1201277777778	-155.819580555556
ECA1977	-0.007	0.0868	-0.1057	-0.2188	0.0008	-0.0161	black	Big Island	Big Island4	Manuka Nature Trail		19.120025	-155.819605555556
ECA2377	-0.0061	0.0822	-0.0956	-0.1846	0.0018	-0.015	black	Big Island	Big Island4	Manuka Nature Trail		19.1145194444445	-155.820313888889
ECA2452	-0.0056	0.0762	-0.0848	-0.1701	0.0055	-0.0053	black	Big Island	Big Island4	Manuka Nature Trail		19.119975	-155.819613888889
ECA2467	-0.0052	0.0702	-0.0766	-0.1261	0.0012	-0.0053	black	Big Island	Big Island4	Manuka Nature Trail		19.114675	-155.820136111111
ECA2481	-0.0049	0.0777	-0.0891	-0.1642	0.0024	-0.0043	black	Big Island	Big Island4	Manuka Nature Trail		19.1204583333333	-155.819527777778
ECA732	-0.0058	0.0807	-0.0929	-0.1737	0.0011	-0.0148	black	Big Island	Big Island4	Manuka Nature Trail		19.115403	-155.81845
ECA733	-0.0059	0.0822	-0.0951	-0.174	0.0004	-0.0147	black	Big Island	Big Island4	Manuka Nature Trail		19.115886	-155.818386
ECA1185	-0.0108	0.0328	0.0843	0.0002	0.0959	0.0099	purple	Big Island	Big Island3	Kipuka Puaulu Trail		19.4400638888889	-155.302016666667
ECA1187	-0.014	0.0375	0.1009	-0.0002	0.1249	0.0204	purple	Big Island	Big Island3	Kipuka Puaulu Trail		19.4418916666667	-155.301294444444
ECA1191	-0.0073	0.0284	0.0639	0.0011	0.0748	0.009	purple	Big Island	Big Island3	Kipuka Puaulu Trail		19.4428555555556	-155.301722222222
ECA1192	-0.0084	0.0289	0.0568	0.0027	0.0612	0.0071	purple	Big Island	Big Island3	Kipuka Puaulu Trail		19.4399694444444	-155.305066666667
ECA1193	-0.0086	0.0289	0.0577	0.0022	0.0639	0.0076	purple	Big Island	Big Island3	Kipuka Puaulu Trail		19.4399694444444	-155.305066666667
ECA1194	-0.0105	0.0307	0.0801	0.0023	0.0999	0.0118	purple	Big Island	Big Island3	Kipuka Puaulu Trail		19.4396111111111	-155.304013888889
ECA1195	-0.0088	0.0291	0.0607	0.0018	0.0659	0.0079	purple	Big Island	Big Island3	Kipuka Puaulu Trail		19.4396111111111	-155.304013888889
ECA1196	-0.0093	0.0302	0.0663	0.002	0.0739	0.01	purple	Big Island	Big Island3	Kipuka Puaulu Trail		19.4428555555556	-155.301722222222
ECA1232	-0.0122	0.0386	0.1091	-0.0014	0.1268	0.0214	purple	Big Island	Big Island3	Kipuka Puaulu Trail		19.4402361111111	-155.301494444444
ECA1238	-0.0121	0.0361	0.0995	-0.0006	0.1216	0.0197	purple	Big Island	Big Island3	Kipuka Puaulu Trail		19.438925	-155.303366666667
ECA1240	-0.0163	0.0391	0.1206	-0.0048	0.1498	0.0236	purple	Big Island	Big Island3	Kipuka Puaulu Trail		19.4417972222222	-155.304625
ECA1242	-0.0119	0.0338	0.0835	0.001	0.0967	0.012	purple	Big Island	Big Island3	Kipuka Puaulu Trail		19.4386027777778	-155.303338888889
ECA1251	-0.0111	0.0345	0.0899	-0.0018	0.1094	0.0159	purple	Big Island	Big Island3	Kipuka Puaulu Trail		19.4386611111111	-155.303441666667
ECA1252	-0.007	0.0286	0.0751	0.0006	0.0923	0.0105	purple	Big Island	Big Island3	Kipuka Puaulu Trail		19.438925	-155.303366666667
ECA1253	-0.0087	0.0318	0.0784	0.0026	0.1067	0.0144	purple	Big Island	Big Island3	Kipuka Puaulu Trail		19.438925	-155.303366666667
ECA1717	-0.0221	0.0247	0.1023	-0.0021	0.0793	-0.0004	purple	unknown
ECA1725	-0.031	0.0245	0.072	0.0182	0.1516	0.0079	purple	Kauai	Kauai3	Pu'u Ka Ohelo Berry Flat Trail	Pu'u Ka Ohelo Berry Flat Trail	22.1354916666667	-159.647805555556
ECA1761	-0.03	0.0265	0.101	0.0119	0.1773	0.0077	purple	Kauai	Kauai3	Awa'awapuhi Trail		22.1497027777778	-159.667897222222
ECA1793	-0.0355	0.0201	0.1109	0.0005	0.1036	0.0006	purple	Kauai	Kauai3	Pu'u Ka Ohelo Berry Flat Trail	Pu'u Ka Ohelo Berry Flat Trail	22.1348861111111	-159.649163888889
ECA1825	-0.0158	0.0308	0.0919	0.0036	0.0509	-0.0014	purple	Kauai	Kauai3	Pu'u Ka Ohelo Berry Flat Trail	Pu'u Ka Ohelo Berry Flat Trail	22.1337138888889	-159.650544444444
ECA1851	-0.0816	-0.0049	0.0961	0.0055	0.1601	0.0079	purple	Kauai	Kauai3	Pu'u Ka Ohelo Berry Flat Trail	Pu'u Ka Ohelo Berry Flat Trail	22.1345888888889	-159.649455555556
ECA1885	-0.0334	0.0299	0.1294	-0.0068	0.0707	0.001	purple	Kauai	Kauai3	Pu'u Ka Ohelo Berry Flat Trail	Pu'u Ka Ohelo Berry Flat Trail	22.1345888888889	-159.649455555556
ECA1925	-0.0829	-0.0029	0.1207	-0.0041	0.1191	0.0046	purple	Kauai	Kauai3	Pu'u Ka Ohelo Berry Flat Trail	Pu'u Ka Ohelo Berry Flat Trail	22.1341638888889	-159.649838888889
ECA2109	-0.0762	0.0003	0.094	0.0068	0.1458	0.0078	purple	unknown
ECA2155	-0.0262	0.0249	0.0675	0.0177	0.1401	0.0068	purple	Kauai	Kauai3	Pu'u Ka Ohelo Berry Flat Trail	Pu'u Ka Ohelo Berry Flat Trail	22.1354916666667	-159.647805555556
ECA2159	-0.0271	0.0254	0.0683	0.0178	0.1431	0.0075	purple	Kauai	Kauai3	Pu'u Ka Ohelo Berry Flat Trail	Pu'u Ka Ohelo Berry Flat Trail	22.1354916666667	-159.647805555556
ECA2183	-0.0194	0.0083	0.0843	0.0056	0.1084	0.0007	purple	Kauai	Kauai3	Pu'u Ka Ohelo Berry Flat Trail	Pu'u Ka Ohelo Berry Flat Trail	22.1354833333333	-159.648075
ECA2187	-0.035	0.0067	0.0878	0.0056	0.1202	0.0018	purple	Kauai	Kauai3	Pu'u Ka Ohelo Berry Flat Trail	Pu'u Ka Ohelo Berry Flat Trail	22.135125	-159.648305555556
ECA2281	-0.0727	0.0004	0.0923	0.0044	0.1375	0.0059	purple	Kauai	Kauai3	Pu'u Ka Ohelo Berry Flat Trail	Pu'u Ka Ohelo Berry Flat Trail	22.1322972222222	-159.651727777778
ECA2334	-0.0673	0.0045	0.0853	0.0042	0.1165	0.0062	purple	Kauai	Kauai3	Pu'u Ka Ohelo Berry Flat Trail	Pu'u Ka Ohelo Berry Flat Trail	22.1333555555556	-159.651091666667
ECA2336	-0.0275	0.0299	0.118	-0.0056	0.0646	-0.0008	purple	Kauai	Kauai3	Pu'u Ka Ohelo Berry Flat Trail	Pu'u Ka Ohelo Berry Flat Trail	22.1329611111111	-159.651530555556
ECA347	-0.0138	0.0334	0.0819	0.0004	0.1113	0.0119	purple	Big Island	Big Island3	Kipuka Puaulu Trail		19.438889	-155.303611
ECA724	-0.011	0.0375	0.0557	0.0095	0.0738	0.0111	purple	Big Island	Big Island3	Kipuka Puaulu Trail		19.439144	-155.303825
XZ1514	-0.0248	0.0271	0.1038	0.0069	0.1578	0.0073	purple	Kauai	Kauai3	Awa'awapuhi Trail		22.149	-159.668
ECA1200	-0.0064	0.066	-0.0596	0.1075	-0.0276	0.0028	orange	Big Island	Big Island1	Kalopa State Recreation Area		20.0395694444444	-155.440386111111
ECA1255	-0.0059	0.0646	-0.0588	0.1036	-0.0268	0.0024	orange	Big Island	Big Island1	Kalopa State Recreation Area		20.0414111111111	-155.443827777778
ECA1257	-0.0074	0.0681	-0.0603	0.1106	-0.0301	0.0059	orange	Big Island	Big Island1	Kalopa State Recreation Area		20.0414111111111	-155.443827777778
ECA1298	-0.0058	0.0753	-0.0778	0.0999	-0.0431	-0.0028	orange	Big Island	Big Island1	Kalopa State Recreation Area		20.038475	-155.438330555556
ECA1413	-0.007	0.0551	-0.0419	0.0649	-0.0126	0.0027	orange	Kauai	Kauai1			22.1293431111111	-159.654420888889
ECA1693	-0.0153	0.0561	0.0727	0.019	-0.1072	0.0019	orange	unknown
ECA1757	-0.0084	0.0737	-0.0721	0.1358	-0.0415	0.0091	orange	Maui	Maui3	Kahakapao Loop Trail		20.8269339000023	-156.277209300002
ECA1805	-0.0069	0.0614	-0.0499	0.0808	-0.0245	0.0044	orange	Maui	Maui3	Kahakapao Loop Trail		20.8269301994302	-156.277237399998
ECA1815	-0.0065	0.0524	-0.0408	0.0647	-0.0126	0.0012	orange	Maui	Maui3	Kahakapao Loop Trail		20.8260711000017	-156.277366
ECA1853	-0.0051	0.0665	-0.0639	0.1158	-0.0347	0.0049	orange	Maui	Maui3	Kahakapao Loop Trail		20.8266907000016	-156.2770676
ECA1875	-0.0057	0.0614	-0.0523	0.0929	-0.0262	0.0078	orange	Maui	Maui3	Kahakapao Loop Trail		20.8266116999932	-156.2769008
ECA1887	-0.0063	0.0677	-0.0667	0.0921	-0.0332	0.0039	orange	Maui	Maui3			20.837057	-156.2808568
ECA1889	-0.0058	0.0632	-0.0556	0.1028	-0.0249	0.0032	orange	Maui	Maui3			20.837057	-156.2808568
ECA189	-0.0037	0.0643	-0.0627	0.1144	-0.0362	0.0004	orange	Big Island	Big Island2		Volcano, HI	19.423889	-155.2225
ECA1901	-0.0071	0.0624	-0.0518	0.0829	-0.0206	0.0044	orange	Maui	Maui3			20.8370384	-156.280905699999
ECA2041	-0.0078	0.0798	-0.0861	0.0857	-0.0453	0.0038	orange	Maui	Maui3			20.8370564	-156.280878600002
ECA2111	-0.0044	0.041	-0.0252	0.0331	0.0027	0.0017	orange	unknown
ECA2119	-0.005	0.035	-0.0133	0.0249	0.0126	0.0015	orange	Kauai	Kauai3	Pu'u Ka Ohelo Berry Flat Trail	Pu'u Ka Ohelo Berry Flat Trail	22.1348861111111	-159.649163888889
ECA2151	0.0037	-0.0001	-0.0177	0.0301	0.0237	-0.012	orange	Kauai	Kauai3	Pu'u Ka Ohelo Berry Flat Trail	Pu'u Ka Ohelo Berry Flat Trail	22.1348861111111	-159.649163888889
ECA2332	-0.0048	0.0617	-0.0562	0.1028	-0.0287	0.0041	orange	Maui	Maui3	Kahakapao Loop Trail		20.8267182999984	-156.2790175
ECA2344	-0.0069	0.0611	-0.0497	0.0788	-0.0237	0.0044	orange	Maui	Maui3	Kahakapao Loop Trail		20.8266202898551	-156.2768408
ECA2350	-0.0062	0.0622	-0.0493	0.0854	-0.0277	0.0037	orange	Maui	Maui3	Kahakapao Loop Trail		20.8266202898551	-156.2768408
ECA372	-0.0079	0.0671	-0.0598	0.099	-0.0271	0.0038	orange	Kauai	Kauai1			22.121667	-159.664444
ECA705	-0.0055	0.0633	-0.0562	0.0852	-0.0219	0.0013	orange	Big Island	Big Island1	Kalopa State Recreation Area		20.038831	-155.438922
ECA710	-0.0074	0.0686	-0.0615	0.1119	-0.0305	0.0058	orange	Big Island	Big Island1	Kalopa State Recreation Area		20.039656	-155.438103
ECA712	-0.0093	0.0771	-0.0783	0.1323	-0.0529	0.0009	orange	Big Island	Big Island2		Volcano, HI	19.423864	-155.222478
ECA738	-0.0081	0.0739	-0.0681	0.1137	-0.0394	0.0063	orange	Molokai	Molokai1	Molokai Forest Reserve Road		21.13927631	-156.9740559
ECA743	-0.0076	0.0561	-0.0382	0.0735	-0.0159	0.0035	orange	Maui	Maui2			20.741871	-156.32317
ECA760	-0.0064	0.0694	-0.0643	0.0852	-0.0343	0.0006	orange	Big Island	Big Island1	Kalopa State Recreation Area		20.039869	-155.441464
ECA768	-0.0084	0.081	-0.0847	0.1164	-0.0596	-0.0027	orange	Big Island	Big Island1	Kalopa State Recreation Area		20.039914	-155.441556
ECA777	-0.0064	0.0697	-0.0643	0.0869	-0.0349	0.0005	orange	Big Island	Big Island1	Kalopa State Recreation Area		20.039908	-155.441503
ECA778	-0.007	0.07	-0.0647	0.0964	-0.0374	-0.0002	orange	Big Island	Big Island1	Kalopa State Recreation Area		20.039858	-155.441419
ECA807	-0.0073	0.0738	-0.0807	0.1334	-0.0589	-0.006	orange	Big Island	Big Island1	Kalopa State Recreation Area		20.039858	-155.441419
ECA812	-0.0087	0.0779	-0.0835	0.1354	-0.0609	-0.0046	orange	Big Island	Big Island1	Kalopa State Recreation Area		20.039858	-155.441419
ECA923	-0.0078	0.0652	-0.0603	0.0838	-0.0299	0.0015	orange	Oahu	Oahu3			21.290067	-157.707918
ECA928	-0.0081	0.0662	-0.0608	0.0912	-0.0299	0.0034	orange	Oahu	Oahu3			21.290067	-157.707918
QX1792	-0.0071	0.0625	-0.0536	0.0748	-0.0175	0.0046	orange	Maui	Maui5			20.70554	-156.35475
QX1793	-0.0079	0.0637	-0.0556	0.0996	-0.0247	0.0061	orange	Maui	Maui5			20.70559	-156.35678
QX1794	-0.0069	0.0591	-0.0463	0.0778	-0.0182	0.004	orange	Maui	Maui5			20.70559	-156.35678
XZ1513	-0.0067	0.0567	-0.0465	0.0736	-0.0164	0.0045	orange	Kauai	Kauai2			22.14787	-159.63105
XZ1515	-0.007	0.053	-0.0392	0.0582	-0.01	0.0029	orange	Kauai	Kauai3	Awa'awapuhi Trail		22.149	-159.668
XZ2211	-0.0114	0.0655	-0.0615	0.1162	-0.0322	0.008	orange	Kauai	Kauai4			22.1062554	-159.6718225
ECA1202	0.078	-0.0961	-0.0129	-0.0044	-0.0065	-0.0581	blue	Big Island	Big Island5	Kaloko Loop Trial		19.7189722222222	-155.949094444444
ECA1206	0.0739	-0.0973	-0.0136	0.0016	-0.0049	-0.0493	blue	Big Island	Big Island5	Kaloko Loop Trial		19.7189722222222	-155.949094444444
ECA1208	0.0833	-0.1064	-0.0144	-0.0013	-0.0125	-0.0224	blue	Big Island	Big Island5	Kaloko Loop Trial		19.7189527777778	-155.951536111111
ECA1212	0.0821	-0.1034	-0.0149	-0.0056	-0.0105	-0.066	blue	Big Island	Big Island5	Kaloko Loop Trial		19.7187638888889	-155.948872222222
ECA1216	0.0868	-0.11	-0.0127	-0.0036	-0.0135	-0.0457	blue	Big Island	Big Island5	Kaloko Loop Trial		19.720575	-155.947652777778
ECA1223	0.0817	-0.1033	-0.0099	-0.0036	-0.0111	-0.0577	blue	Big Island	Big Island5	Kaloko Loop Trial		19.7188	-155.954483333333
ECA1225	0.0782	-0.0983	-0.0085	-0.0031	-0.0094	-0.0421	blue	Big Island	Big Island5	Kaloko Loop Trial		19.7188	-155.954483333333
ECA1228	0.0855	-0.1104	-0.0109	-0.0038	-0.0101	-0.0506	blue	Big Island	Big Island5	Kaloko Loop Trial		19.7213555555556	-155.947333333333
ECA1247	0.0824	-0.1051	-0.0107	-0.0026	-0.006	-0.0683	blue	Big Island	Big Island5	Kaloko Loop Trial		19.7205	-155.947705555556
ECA1276	0.0868	-0.1119	-0.0085	-0.002	-0.0035	-0.117	blue	Big Island	Big Island1	Kalopa State Recreation Area		20.0408638888889	-155.443772222222
ECA1278	0.0894	-0.1151	-0.0111	0.001	-0.0067	-0.13	blue	Big Island	Big Island1	Kalopa State Recreation Area		20.0408638888889	-155.443772222222
ECA1281	0.0825	-0.1054	-0.0106	-0.0053	-0.0113	-0.0361	blue	Big Island	Big Island5	Kaloko Loop Trial		19.7201305555556	-155.948586111111
ECA1283	0.0776	-0.0994	-0.0104	-0.0006	-0.0068	-0.057	blue	Big Island	Big Island5	Kaloko Loop Trial		19.7201027777778	-155.948616666667
ECA1284	0.083	-0.1066	-0.0077	-0.0041	-0.0048	-0.0784	blue	Big Island	Big Island1	Kalopa State Recreation Area		20.0385944444444	-155.439977777778
ECA1293	0.0877	-0.1131	-0.0125	-0.0026	-0.0104	-0.0814	blue	Big Island	Big Island5	Kaloko Loop Trial		19.7204888888889	-155.947719444444
ECA1409	0.0281	-0.0298	0.0287	0.0088	0.0264	-0.032	blue	Kauai	Kauai1			22.1293978333333	-159.65447375
ECA1751	0.0425	-0.0438	-0.0009	0.0193	0.024	-0.0311	blue	Kauai	Kauai3	Awa'awapuhi Trail		22.1465583333333	-159.661372222222
ECA1769	0.0431	-0.0722	0.0035	0.0138	0.0379	-0.0467	blue	Kauai	Kauai3	Awa'awapuhi Trail		22.1438027777778	-159.655366666667
ECA191	0.0796	-0.1004	-0.0015	0.0054	0.0024	-0.1019	blue	Big Island	Big Island2		Volcano, HI	19.424167	-155.221944
ECA1919	0.0853	-0.111	-0.0122	-0.0007	-0.0105	-0.044	blue	Maui	Maui3	Kahakapao Loop Trail		20.8304262000026	-156.2780452
ECA1969	0.0866	-0.1162	-0.0113	-0.0066	-0.0069	-0.0863	blue	Big Island	Big Island5	Kaloko Loop Trial		19.7199611111111	-155.948166666667
ECA1997	0.0769	-0.0982	-0.0131	0.0017	-0.0053	-0.0515	blue	Big Island	Big Island5	Kaloko Loop Trial		19.7201166666667	-155.948711111111
ECA2073	0.0888	-0.1136	-0.0115	-0.005	-0.0165	-0.0599	blue	Big Island	Big Island5	Kaloko Loop Trial		19.7186194444444	-155.948647222222
ECA2081	0.0841	-0.1098	-0.0117	-0.0054	-0.0098	-0.0749	blue	Big Island	Big Island5	Kaloko Loop Trial		19.7196722222222	-155.948580555556
ECA2251	0.0827	-0.1036	-0.0092	-0.006	-0.0113	-0.0541	blue	Big Island	Big Island5	Kaloko Loop Trial		19.7217888888889	-155.947338888889
ECA2417	0.0863	-0.1123	-0.0131	-0.0054	-0.0102	-0.042	blue	Big Island	Big Island5	Kaloko Loop Trial		19.7197055555556	-155.948638888889
ECA2443	0.0841	-0.1052	-0.0123	-0.0045	-0.0108	-0.0703	blue	Big Island	Big Island5	Kaloko Loop Trial		19.7200222222222	-155.948397222222
ECA2473	0.0778	-0.0985	-0.0117	-0.0001	-0.0051	-0.0519	blue	Big Island	Big Island5	Kaloko Loop Trial		19.7217861111111	-155.94735
ECA2475	0.0836	-0.1059	-0.0093	0.0042	-0.0059	-0.1165	blue	Big Island	Big Island1	Kalopa State Recreation Area		20.0413722222222	-155.443552777778
ECA2482	0.0845	-0.1105	-0.0117	-0.0037	-0.0096	-0.0671	blue	Big Island	Big Island5	Kaloko Loop Trial		19.7217888888889	-155.947338888889
ECA2489	0.077	-0.0966	-0.0122	-0.0015	-0.0057	-0.0352	blue	Big Island	Big Island5	Kaloko Loop Trial		19.7217888888889	-155.947338888889
ECA396	0.075	-0.0978	0.0001	0.0038	0.0073	-0.0919	blue	Big Island	Big Island7		Volcano, HI	19.449831	-155.235493
ECA722	0.0741	-0.0938	0.0017	0.0041	0.0092	-0.0957	blue	Big Island	Big Island2		Volcano, HI	19.423975	-155.222625
ECA730	0.0781	-0.0981	-0.0005	0.0075	-0.0149	-0.0679	blue	Big Island	Big Island2		Volcano, HI	19.423869	-155.222483
ECA744	0.0838	-0.1047	-0.0172	-0.0046	-0.0148	-0.0699	blue	Big Island	Big Island5	Kaloko Loop Trial		19.719231	-155.949572
ECA745	0.0846	-0.1057	-0.0155	-0.0038	-0.0139	-0.0452	blue	Big Island	Big Island5			19.700464	-155.955839
ECA1261	0.0901	-0.1172	-0.0141	-0.0115	-0.0352	0.4239	red	Big Island	Big Island4	Manuka Nature Trail		19.1152361111111	-155.819108333333
ECA1286	0.0893	-0.1124	-0.0151	-0.0233	-0.0311	0.3807	red	Big Island	Big Island4	Manuka Nature Trail		19.1206305555556	-155.819752777778
ECA1287	0.0594	-0.0528	-0.0359	-0.071	-0.0186	0.2472	red	Big Island	Big Island4	Manuka Nature Trail		19.1201388888889	-155.819613888889
ECA1289	0.093	-0.1175	-0.0146	-0.0141	-0.0285	0.3597	red	Big Island	Big Island4	Manuka Nature Trail		19.1194194444444	-155.821783333333
ECA1891	0.0825	-0.0973	-0.0225	-0.0322	-0.0291	0.3492	red	Big Island	Big Island4	Manuka Nature Trail		19.1203666666667	-155.819558333333
ECA746	0.0903	-0.1151	-0.0152	-0.0172	-0.0354	0.4291	red	Big Island	Big Island4	Manuka Nature Trail		19.115292	-155.819336
ECA1493	-0.3916	-0.229	-0.0919	-0.0139	-0.1053	-0.009	tan	Oahu	Oahu2	Wiliwilinui Ridge Trail		21.3117682	-157.7618068
ECA1713	-0.3991	-0.2349	-0.0957	-0.0134	-0.108	-0.0091	tan	Oahu	Oahu1			21.3291638888889	-157.822772222222
ECA2191	-0.3405	-0.1945	-0.0561	-0.0054	-0.0003	0.0063	tan	Kauai	Kauai3	Awa'awapuhi Trail		22.1472833333333	-159.662030555556
ECA2195	-0.3568	-0.207	-0.0679	-0.0051	0.0013	0.0065	tan	Kauai	Kauai3	Awa'awapuhi Trail		22.1490916666667	-159.666491666667
XZ1516	-0.3521	-0.203	-0.0673	-0.0055	0.0046	0.0073	tan	Kauai	Kauai3	Awa'awapuhi Trail		22.149	-159.668
ECA1821	-0.0233	0.0474	0.2165	-0.053	-0.2425	-0.0094	grey	Maui	Maui1	Haleakala Ridge Trail		20.6697085	-156.337428700002
ECA2043	-0.0248	0.0506	0.2249	-0.0589	-0.2784	-0.0146	grey	Maui	Maui1	Haleakala Ridge Trail		20.670208700001	-156.3369196
ECA2291	-0.0304	0.0484	0.2169	-0.0459	-0.2135	-0.0021	grey	Maui	Maui3	Kahakapao Loop Trail		20.8130355	-156.269582299999
ECA2360	-0.0239	0.0483	0.2156	-0.0523	-0.2333	-0.0135	grey	Maui	Maui2			20.7274032	-156.307355799998
ECA363	-0.0236	0.0479	0.2133	-0.0504	-0.2147	-0.012	grey	Maui	Maui2			20.7233333333333	-156.304527100002
ECA740	-0.0259	0.0501	0.2259	-0.0604	-0.2718	-0.0144	grey	Maui	Maui1	Haleakala Ridge Trail		20.670022	-156.339189
ECA741	-0.0254	0.0479	0.2197	-0.0551	-0.2697	-0.0158	grey	Maui	Maui1	Haleakala Ridge Trail		20.6762	-156.338322
ECA742	-0.0307	0.0443	0.2132	-0.0482	-0.2097	-0.0084	grey	Maui	Maui2			20.741871	-156.32317
