## Supplemental File 3 for "Local adaptation and spatiotemporal patterns of genetic diversity revealed by repeated sampling of *Caenorhabditis elegans* across the Hawaiian Islands"

substrate	collection_type	col_type_per_substrate	total_substrates	perc_col_type_per_substrate
flower	C. elegans	18	274	6.56934306569343
vegetal litter	C. elegans	54	2757	1.95865070729053
fruit/nut/pod/seed	C. elegans	78	938	8.31556503198294
wood	C. elegans	2	69	2.89855072463768
soil	C. elegans	2	149	1.34228187919463
fungus	C. elegans	3	185	1.62162162162162
fruit/nut/pod/seed	C. tropicalis	11	938	1.1727078891258
flower	C. tropicalis	7	274	2.55474452554745
other	C. tropicalis	1	41	2.4390243902439
vegetal litter	C. tropicalis	6	2757	0.217627856365615
soil	C. tropicalis	1	149	0.671140939597315
flower	C. briggsae	28	274	10.2189781021898
fruit/nut/pod/seed	C. briggsae	48	938	5.11727078891258
vegetal litter	C. briggsae	69	2757	2.50272034820457
fungus	C. briggsae	7	185	3.78378378378378
compost	C. briggsae	1	14	7.14285714285714
soil	C. briggsae	3	149	2.01342281879195
flower	other-Caeno	12	274	4.37956204379562
fruit/nut/pod/seed	other-Caeno	14	938	1.49253731343284
vegetal litter	other-Caeno	8	2757	0.290170475154153
fruit/nut/pod/seed	non-Caeno	200	938	21.3219616204691
vegetal litter	non-Caeno	893	2757	32.3902792890823
fungus	non-Caeno	40	185	21.6216216216216
mollusk	non-Caeno	1	8	12.5
flower	non-Caeno	34	274	12.4087591240876
wood	non-Caeno	19	69	27.536231884058
other	non-Caeno	9	41	21.9512195121951
arthropod	non-Caeno	6	35	17.1428571428571
compost	non-Caeno	3	14	21.4285714285714
soil	non-Caeno	36	149	24.1610738255034
moss	non-Caeno	2	31	6.45161290322581
fruit/nut/pod/seed	unknown nematode	297	938	31.6631130063966
vegetal litter	unknown nematode	1140	2757	41.3492927094668
fungus	unknown nematode	57	185	30.8108108108108
flower	unknown nematode	48	274	17.5182481751825
other	unknown nematode	13	41	31.7073170731707
arthropod	unknown nematode	1	35	2.85714285714286
wood	unknown nematode	26	69	37.6811594202899
compost	unknown nematode	7	14	50
soil	unknown nematode	73	149	48.993288590604
moss	unknown nematode	16	31	51.6129032258065
arthropod	no nematode	28	35	80
vegetal litter	no nematode	587	2757	21.291258614436
other	no nematode	18	41	43.9024390243902
fruit/nut/pod/seed	no nematode	290	938	30.9168443496802
flower	no nematode	127	274	46.3503649635037
mollusk	no nematode	7	8	87.5
wood	no nematode	22	69	31.8840579710145
fungus	no nematode	78	185	42.1621621621622
compost	no nematode	3	14	21.4285714285714
soil	no nematode	34	149	22.8187919463087
moss	no nematode	13	31	41.9354838709678
