## Supplemental File 23 for "Local adaptation and spatiotemporal patterns of genetic diversity revealed by repeated sampling of *Caenorhabditis elegans* across the Hawaiian Islands"

	PC1	PC2	PC3	PC4	PC5	PC6
longitude	0.418	0.106	-0.23	-0.082	-0.266	0.046
latititude	-0.454	-0.011	0.315	0.378	0.071	-0.18
altitude	-0.004	0.07	0.837	0.083	-0.155	-0.228
mean annual soil mositure	-0.144	0.147	-0.179	0.704	0.156	-0.205
mean annual LAI	-0.095	0.104	-0.071	0.362	-0.172	-0.119
mean annual rainfall	-0.146	0.173	-0.173	0.667	0.089	-0.181
in situ substrate temperature °C	0.152	-0.125	-0.592	-0.095	0.214	0.081
in situ ambient temperature °C	0.092	-0.1	-0.607	-0.235	0.159	0.181
in situ ambient humidity	0.299	-0.259	-0.08	0.237	0.145	-0.122
mean annual ambient temperature °C	0.021	-0.075	-0.827	-0.101	0.143	0.231
mean annual surface temperature °C	0.021	-0.047	-0.769	-0.103	0.122	0.228
