## Supplemental File 21 for "Local adaptation and spatiotemporal patterns of genetic diversity revealed by repeated sampling of *Caenorhabditis elegans* across the Hawaiian Islands"

LD_r2_threshold	outlier_removal	ld0.1_outrm_genetic_group	isotype	PC1	PC2	PC3	PC4	PC5	PC6	PC7	PC8	ld0.1_NO_outrm_genetic_group	collection_island	collection_cluster_3km	collection_trail	collection_location	collection_latitude	collection_longitude
0.1	NO	outlier	CB4856	-0.0133	-0.0814	0.0093	0.0889	0.0285	0.0204	0.013	-0.1148	1	unknown
0.1	NO	orange	ECA1200	-0.0111	-0.0625	0.0066	0.0503	0.0152	0.0246	-0.1024	-0.0095	1	Big Island	Big Island1	Kalopa State Recreation Area		20.0395694444444	-155.440386111111
0.1	NO	blue	ECA1202	0.0864	0.0816	-0.0034	0.0117	0.0059	-0.0031	0.005	-0.0062	1	Big Island	Big Island5	Kaloko Loop Trial		19.7189722222222	-155.949094444444
0.1	NO	blue	ECA1206	0.0824	0.0829	-0.0031	0.0128	0.0056	-0.0019	-0.0009	-0.0052	1	Big Island	Big Island5	Kaloko Loop Trial		19.7189722222222	-155.949094444444
0.1	NO	blue	ECA1208	0.093	0.0906	-0.0026	0.013	0.0066	-0.0042	0.0019	-0.0124	1	Big Island	Big Island5	Kaloko Loop Trial		19.7189527777778	-155.951536111111
0.1	NO	blue	ECA1212	0.0911	0.0877	-0.0032	0.0132	0.007	-0.0037	0.0063	-0.012	1	Big Island	Big Island5	Kaloko Loop Trial		19.7187638888889	-155.948872222222
0.1	NO	blue	ECA1216	0.0963	0.0935	-0.004	0.0112	0.0065	-0.0038	0.0043	-0.014	1	Big Island	Big Island5	Kaloko Loop Trial		19.720575	-155.947652777778
0.1	NO	blue	ECA1223	0.0906	0.088	-0.0042	0.0086	0.0057	-0.0037	0.0041	-0.0104	1	Big Island	Big Island5	Kaloko Loop Trial		19.7188	-155.954483333333
0.1	NO	blue	ECA1225	0.0869	0.0834	-0.0034	0.0076	0.0042	-0.004	0.0035	-0.0104	1	Big Island	Big Island5	Kaloko Loop Trial		19.7188	-155.954483333333
0.1	NO	blue	ECA1228	0.0947	0.0939	-0.0047	0.0086	0.0061	-0.0042	0.005	-0.0146	1	Big Island	Big Island5	Kaloko Loop Trial		19.7213555555556	-155.947333333333
0.1	NO	outlier	ECA1229	0.1013	0.1044	-0.0078	0.0014	-0.0012	-0.0094	0.0077	-0.0462	1	Big Island	Big Island6			19.1054027777778	-155.697525
0.1	NO	outlier	ECA1237	0.0952	0.0961	-0.0037	0.0017	0.0027	-0.0077	-0.0035	0.0302	1	Big Island	Big Island3	Kipuka Puaulu Trail		19.4411416666667	-155.304913888889
0.1	NO	blue	ECA1247	0.0913	0.0884	-0.0029	0.0111	0.0056	-0.0053	0.0022	-0.0111	1	Big Island	Big Island5	Kaloko Loop Trial		19.7205	-155.947705555556
0.1	NO	orange	ECA1255	-0.0104	-0.0612	0.0066	0.0494	0.0152	0.0241	-0.0987	-0.0089	1	Big Island	Big Island1	Kalopa State Recreation Area		20.0414111111111	-155.443827777778
0.1	NO	orange	ECA1257	-0.012	-0.0643	0.0073	0.0505	0.0145	0.0271	-0.1061	-0.0101	1	Big Island	Big Island1	Kalopa State Recreation Area		20.0414111111111	-155.443827777778
0.1	NO	red	ECA1261	0.0998	0.1003	-0.0068	0.0139	0.006	-0.0048	0.0133	-0.0276	1	Big Island	Big Island4	Manuka Nature Trail		19.1152361111111	-155.819108333333
0.1	NO	blue	ECA1276	0.0967	0.0954	-0.004	0.0088	0.0045	-0.0043	0.002	0.0003	1	Big Island	Big Island1	Kalopa State Recreation Area		20.0408638888889	-155.443772222222
0.1	NO	blue	ECA1278	0.0995	0.0981	-0.0042	0.0106	0.0059	-0.0046	-0.0012	-0.0024	1	Big Island	Big Island1	Kalopa State Recreation Area		20.0408638888889	-155.443772222222
0.1	NO	blue	ECA1281	0.092	0.0896	-0.0033	0.0093	0.0046	-0.0039	0.0056	-0.0123	1	Big Island	Big Island5	Kaloko Loop Trial		19.7201305555556	-155.948586111111
0.1	NO	blue	ECA1283	0.0864	0.0847	-0.0035	0.0096	0.0062	-0.0023	0.0009	-0.0059	1	Big Island	Big Island5	Kaloko Loop Trial		19.7201027777778	-155.948616666667
0.1	NO	blue	ECA1284	0.0924	0.091	-0.0046	0.0085	0.0044	-0.0048	0.0033	-0.0032	1	Big Island	Big Island1	Kalopa State Recreation Area		20.0385944444444	-155.439977777778
0.1	NO	red	ECA1286	0.0992	0.0956	-0.0047	0.0144	0.006	-0.0065	0.024	-0.0258	1	Big Island	Big Island4	Manuka Nature Trail		19.1206305555556	-155.819752777778
0.1	NO	red	ECA1287	0.0643	0.042	-0.0005	0.0303	0.0119	0.0022	0.0716	-0.0122	1	Big Island	Big Island4	Manuka Nature Trail		19.1201388888889	-155.819613888889
0.1	NO	red	ECA1289	0.1035	0.1005	-0.0051	0.0132	0.0073	-0.0047	0.0155	-0.023	1	Big Island	Big Island4	Manuka Nature Trail		19.1194194444444	-155.821783333333
0.1	NO	blue	ECA1293	0.0975	0.0963	-0.0041	0.0107	0.0062	-0.0041	0.0037	-0.0132	1	Big Island	Big Island5	Kaloko Loop Trial		19.7204888888889	-155.947719444444
0.1	NO	orange	ECA1298	-0.0112	-0.0726	0.0081	0.0672	0.019	0.0273	-0.0903	-0.0242	1	Big Island	Big Island1	Kalopa State Recreation Area		20.038475	-155.438330555556
0.1	NO	blue	ECA1409	0.0311	0.0251	-0.0001	-0.0246	-0.0063	0.0002	-0.0116	0.0331	1	Kauai	Kauai1			22.1293978333333	-159.65447375
0.1	NO	orange	ECA1413	-0.0108	-0.0518	0.0052	0.0353	0.01	0.0184	-0.0612	-0.002	1	Kauai	Kauai1			22.1293431111111	-159.654420888889
0.1	NO	blue	ECA1751	0.0472	0.0368	-0.0006	0.0012	0.0029	0.0025	-0.02	0.023	1	Kauai	Kauai3	Awa'awapuhi Trail		22.1465583333333	-159.661372222222
0.1	NO	orange	ECA1757	-0.0134	-0.0698	0.0077	0.0599	0.0187	0.0335	-0.1286	-0.0211	1	Maui	Maui3	Kahakapao Loop Trail		20.8269339000023	-156.277209300002
0.1	NO	blue	ECA1769	0.0506	0.064	0.0001	-0.0024	0.0046	-0.0014	-0.0154	0.0359	1	Kauai	Kauai3	Awa'awapuhi Trail		22.1438027777778	-159.655366666667
0.1	NO	orange	ECA1805	-0.011	-0.058	0.0066	0.042	0.0115	0.0231	-0.077	-0.006	1	Maui	Maui3	Kahakapao Loop Trail		20.8269301994302	-156.277237399998
0.1	NO	orange	ECA1815	-0.0102	-0.0495	0.0047	0.035	0.0096	0.0177	-0.0613	-0.0013	1	Maui	Maui3	Kahakapao Loop Trail		20.8260711000017	-156.277366
0.1	NO	orange	ECA1853	-0.0097	-0.0634	0.0072	0.0535	0.0165	0.0285	-0.11	-0.0139	1	Maui	Maui3	Kahakapao Loop Trail		20.8266907000016	-156.2770676
0.1	NO	orange	ECA1875	-0.0098	-0.0581	0.0067	0.0439	0.0126	0.0248	-0.0888	-0.0071	1	Maui	Maui3	Kahakapao Loop Trail		20.8266116999932	-156.2769008
0.1	NO	orange	ECA1887	-0.0108	-0.0654	0.0075	0.0584	0.0178	0.0272	-0.0833	-0.0379	1	Maui	Maui3			20.837057	-156.2808568
0.1	NO	orange	ECA1889	-0.0102	-0.0602	0.0066	0.0475	0.0138	0.0232	-0.0983	-0.0145	1	Maui	Maui3			20.837057	-156.2808568
0.1	NO	orange	ECA189	-0.0081	-0.0613	0.0065	0.0529	0.0149	0.0268	-0.1094	-0.0146	1	Big Island	Big Island2		Volcano, HI	19.423889	-155.2225
0.1	NO	red	ECA1891	0.0914	0.0819	-0.0034	0.0198	0.0085	-0.003	0.0335	-0.0222	1	Big Island	Big Island4	Manuka Nature Trail		19.1203666666667	-155.819558333333
0.1	NO	orange	ECA1901	-0.0115	-0.059	0.0064	0.0434	0.0132	0.0236	-0.0788	-0.0068	1	Maui	Maui3			20.8370384	-156.280905699999
0.1	NO	blue	ECA191	0.0903	0.0876	-0.0038	0.0022	0.0028	-0.0051	-0.0064	0.0125	1	Big Island	Big Island2		Volcano, HI	19.424167	-155.221944
0.1	NO	blue	ECA1919	0.0949	0.0944	-0.0034	0.0117	0.0063	-0.0057	0.0009	-0.0125	1	Maui	Maui3	Kahakapao Loop Trail		20.8304262000026	-156.2780452
0.1	NO	blue	ECA1969	0.0964	0.0995	-0.0052	0.01	0.007	-0.0051	0.0071	-0.011	1	Big Island	Big Island5	Kaloko Loop Trial		19.7199611111111	-155.948166666667
0.1	NO	blue	ECA1997	0.0854	0.0834	-0.0032	0.0122	0.0063	-0.0024	-0.001	-0.0056	1	Big Island	Big Island5	Kaloko Loop Trial		19.7201166666667	-155.948711111111
0.1	NO	orange	ECA2041	-0.0126	-0.0773	0.0091	0.0766	0.0237	0.0319	-0.0698	-0.0693	1	Maui	Maui3			20.8370564	-156.280878600002
0.1	NO	blue	ECA2073	0.0987	0.0967	-0.0039	0.0105	0.0056	-0.0063	0.0055	-0.0168	1	Big Island	Big Island5	Kaloko Loop Trial		19.7186194444444	-155.948647222222
0.1	NO	blue	ECA2081	0.0937	0.0935	-0.0036	0.01	0.006	-0.0048	0.0065	-0.0147	1	Big Island	Big Island5	Kaloko Loop Trial		19.7196722222222	-155.948580555556
0.1	NO	orange	ECA2111	-0.0073	-0.0385	0.0037	0.0215	0.0063	0.0121	-0.0308	0.0057	1	unknown
0.1	NO	orange	ECA2119	-0.0076	-0.0324	0.0022	0.0111	0.0039	0.0088	-0.0234	0.0123	1	Kauai	Kauai3	Pu'u Ka Ohelo Berry Flat Trail	Pu'u Ka Ohelo Berry Flat Trail	22.1348861111111	-159.649163888889
0.1	NO	orange	ECA2151	0.0039	-0.0001	-0.0014	0.0139	0.0127	0.009	-0.0286	0.0199	1	Kauai	Kauai3	Pu'u Ka Ohelo Berry Flat Trail	Pu'u Ka Ohelo Berry Flat Trail	22.1348861111111	-159.649163888889
0.1	NO	blue	ECA2251	0.0916	0.088	-0.0039	0.0085	0.0051	-0.0033	0.0061	-0.0086	1	Big Island	Big Island5	Kaloko Loop Trial		19.7217888888889	-155.947338888889
0.1	NO	orange	ECA2332	-0.009	-0.0586	0.0065	0.0472	0.0144	0.0259	-0.0977	-0.0118	1	Maui	Maui3	Kahakapao Loop Trail		20.8267182999984	-156.2790175
0.1	NO	orange	ECA2344	-0.0109	-0.0577	0.0066	0.0419	0.0115	0.023	-0.075	-0.0057	1	Maui	Maui3	Kahakapao Loop Trail		20.8266202898551	-156.2768408
0.1	NO	orange	ECA2350	-0.0105	-0.0589	0.0065	0.0416	0.0116	0.0233	-0.0813	-0.0075	1	Maui	Maui3	Kahakapao Loop Trail		20.8266202898551	-156.2768408
0.1	NO	blue	ECA2417	0.0962	0.096	-0.0042	0.0115	0.0072	-0.0047	0.0062	-0.0112	1	Big Island	Big Island5	Kaloko Loop Trial		19.7197055555556	-155.948638888889
0.1	NO	blue	ECA2443	0.0931	0.0893	-0.0038	0.0112	0.0061	-0.0049	0.0049	-0.0104	1	Big Island	Big Island5	Kaloko Loop Trial		19.7200222222222	-155.948397222222
0.1	NO	blue	ECA2473	0.0862	0.0838	-0.0038	0.0107	0.0056	-0.0027	0.0007	-0.0052	1	Big Island	Big Island5	Kaloko Loop Trial		19.7217861111111	-155.94735
0.1	NO	blue	ECA2475	0.0932	0.0902	-0.0034	0.0095	0.0042	-0.0049	-0.0046	-0.002	1	Big Island	Big Island1	Kalopa State Recreation Area		20.0413722222222	-155.443552777778
0.1	NO	blue	ECA2482	0.0941	0.0944	-0.004	0.0103	0.0064	-0.0055	0.0043	-0.0115	1	Big Island	Big Island5	Kaloko Loop Trial		19.7217888888889	-155.947338888889
0.1	NO	blue	ECA2489	0.0854	0.0821	-0.0034	0.0108	0.0059	-0.0026	0.0021	-0.006	1	Big Island	Big Island5	Kaloko Loop Trial		19.7217888888889	-155.947338888889
0.1	NO	orange	ECA372	-0.0126	-0.0638	0.007	0.0501	0.0156	0.0263	-0.092	-0.0163	1	Kauai	Kauai1			22.121667	-159.664444
0.1	NO	blue	ECA396	0.084	0.0841	-0.004	0.001	0.0026	-0.0024	-0.0049	0.0115	1	Big Island	Big Island7		Volcano, HI	19.449831	-155.235493
0.1	NO	outlier	ECA703	0.007	-0.0475	0.0076	0.0778	0.0243	0.0159	-0.0079	-0.1153	1	Big Island	Big Island1	Kalopa State Recreation Area		20.038831	-155.438922
0.1	NO	orange	ECA705	-0.0099	-0.0601	0.0064	0.0476	0.0139	0.0229	-0.0803	-0.0075	1	Big Island	Big Island1	Kalopa State Recreation Area		20.038831	-155.438922
0.1	NO	outlier	ECA706	-0.0109	-0.0793	0.0092	0.0861	0.0268	0.0202	-0.0196	-0.0614	1	Big Island	Big Island1	Kalopa State Recreation Area		20.038831	-155.438922
0.1	NO	orange	ECA710	-0.0122	-0.0648	0.0069	0.0518	0.0144	0.0265	-0.1075	-0.0102	1	Big Island	Big Island1	Kalopa State Recreation Area		20.039656	-155.438103
0.1	NO	orange	ECA712	-0.0146	-0.0734	0.0082	0.0664	0.0199	0.0316	-0.1251	-0.0317	1	Big Island	Big Island2		Volcano, HI	19.423864	-155.222478
0.1	NO	blue	ECA722	0.0828	0.0805	-0.0038	0.0004	0.0007	-0.0057	-0.0058	0.0138	1	Big Island	Big Island2		Volcano, HI	19.423975	-155.222625
0.1	NO	outlier	ECA723	0.0956	0.0965	-0.0037	0.0017	0.0027	-0.0078	-0.0035	0.0304	1	Big Island	Big Island2		Volcano, HI	19.424272	-155.221661
0.1	NO	blue	ECA730	0.0903	0.0872	-0.0036	0.001	0.0033	-0.0045	-0.0083	0.0067	1	Big Island	Big Island2		Volcano, HI	19.423869	-155.222483
0.1	NO	orange	ECA738	-0.0132	-0.0699	0.0073	0.0574	0.0163	0.0299	-0.1089	-0.0142	1	Molokai	Molokai1	Molokai Forest Reserve Road		21.13927631	-156.9740559
0.1	NO	orange	ECA743	-0.0116	-0.0529	0.005	0.033	0.0083	0.0161	-0.069	-0.0036	1	Maui	Maui2			20.741871	-156.32317
0.1	NO	blue	ECA744	0.0927	0.0884	-0.0033	0.0155	0.0078	-0.0036	0.0055	-0.0151	1	Big Island	Big Island5	Kaloko Loop Trial		19.719231	-155.949572
0.1	NO	blue	ECA745	0.0937	0.0893	-0.0034	0.0137	0.0076	-0.0038	0.0049	-0.016	1	Big Island	Big Island5			19.700464	-155.955839
0.1	NO	red	ECA746	0.1001	0.0981	-0.0053	0.0136	0.0081	-0.0053	0.0193	-0.0252	1	Big Island	Big Island4	Manuka Nature Trail		19.115292	-155.819336
0.1	NO	orange	ECA760	-0.0112	-0.0661	0.0073	0.0541	0.0154	0.0281	-0.0793	-0.0191	1	Big Island	Big Island1	Kalopa State Recreation Area		20.039869	-155.441464
0.1	NO	orange	ECA768	-0.0141	-0.077	0.0083	0.0709	0.0218	0.0316	-0.1089	-0.0387	1	Big Island	Big Island1	Kalopa State Recreation Area		20.039914	-155.441556
0.1	NO	orange	ECA777	-0.0113	-0.0664	0.0073	0.0541	0.0154	0.0281	-0.0811	-0.0186	1	Big Island	Big Island1	Kalopa State Recreation Area		20.039908	-155.441503
0.1	NO	orange	ECA778	-0.0118	-0.0664	0.0072	0.054	0.016	0.0273	-0.0908	-0.02	1	Big Island	Big Island1	Kalopa State Recreation Area		20.039858	-155.441419
0.1	NO	orange	ECA807	-0.0124	-0.0703	0.0075	0.0677	0.022	0.0289	-0.1254	-0.0377	1	Big Island	Big Island1	Kalopa State Recreation Area		20.039858	-155.441419
0.1	NO	orange	ECA812	-0.0142	-0.0741	0.008	0.0702	0.0224	0.0299	-0.1273	-0.0387	1	Big Island	Big Island1	Kalopa State Recreation Area		20.039858	-155.441419
0.1	NO	orange	ECA923	-0.0125	-0.0621	0.0068	0.0522	0.0149	0.0146	-0.0788	-0.0126	1	Oahu	Oahu3			21.290067	-157.707918
0.1	NO	orange	ECA928	-0.0126	-0.0628	0.007	0.0517	0.0151	0.0222	-0.0859	-0.012	1	Oahu	Oahu3			21.290067	-157.707918
0.1	NO	outlier	QX1791	-0.0183	-0.0638	0.0076	0.0576	0.0175	0.0099	-0.0394	-0.0053	1	Maui	Maui4			20.6344	-156.3935
0.1	NO	orange	QX1792	-0.0116	-0.0598	0.0066	0.0471	0.0142	0.0124	-0.07	-0.0062	1	Maui	Maui5			20.70554	-156.35475
0.1	NO	orange	QX1793	-0.0124	-0.0601	0.006	0.0466	0.0145	0.023	-0.0956	-0.0086	1	Maui	Maui5			20.70559	-156.35678
0.1	NO	orange	QX1794	-0.0109	-0.0557	0.006	0.0388	0.0105	0.0229	-0.0732	-0.0081	1	Maui	Maui5			20.70559	-156.35678
0.1	NO	orange	XZ1513	-0.0104	-0.0538	0.0058	0.0399	0.0114	0.021	-0.0688	-0.0087	1	Kauai	Kauai2			22.14787	-159.63105
0.1	NO	orange	XZ1515	-0.0107	-0.0497	0.0049	0.033	0.0093	0.017	-0.0547	-0.0012	1	Kauai	Kauai3	Awa'awapuhi Trail		22.149	-159.668
0.1	NO	orange	XZ2211	-0.0155	-0.0615	0.0076	0.0509	0.0156	0.0266	-0.1111	-0.0128	1	Kauai	Kauai4			22.1062554	-159.6718225
0.1	NO	black	DL238	-0.0144	-0.0823	0.0095	0.0887	0.0258	0.0197	0.1905	0.0058	2	unknown
0.1	NO	black	ECA1186	-0.0092	-0.0577	0.0063	0.047	0.0134	0.0146	0.0963	0.0162	2	Big Island	Big Island4	Manuka Nature Trail		19.1145694444444	-155.820194444444
0.1	NO	black	ECA1243	-0.0112	-0.0779	0.0096	0.0798	0.0234	0.0184	0.2098	0.0215	2	Big Island	Big Island4	Manuka Nature Trail		19.1201388888889	-155.819613888889
0.1	NO	black	ECA1260	-0.0101	-0.0786	0.0094	0.0832	0.0244	0.0132	0.2097	0.0183	2	Big Island	Big Island4	Manuka Nature Trail		19.1206861111111	-155.819683333333
0.1	NO	black	ECA1269	-0.0121	-0.0774	0.009	0.0781	0.0231	0.017	0.1992	0.0198	2	Big Island	Big Island4	Manuka Nature Trail		19.1206861111111	-155.819683333333
0.1	NO	black	ECA1271	-0.0102	-0.0717	0.0086	0.0691	0.0199	0.0178	0.1605	0.019	2	Big Island	Big Island4	Manuka Nature Trail		19.1206916666667	-155.819655555556
0.1	NO	black	ECA1288	-0.0121	-0.0774	0.0085	0.0777	0.0232	0.0128	0.1774	0.0193	2	Big Island	Big Island4	Manuka Nature Trail		19.1152888888889	-155.819194444444
0.1	NO	black	ECA1807	-0.012	-0.0803	0.0096	0.0834	0.0246	0.0188	0.2178	0.0212	2	Big Island	Big Island4	Manuka Nature Trail		19.1201277777778	-155.819580555556
0.1	NO	black	ECA1937	-0.0122	-0.0784	0.0096	0.0815	0.0241	0.0159	0.2053	0.0207	2	Big Island	Big Island4	Manuka Nature Trail		19.1201277777778	-155.819580555556
0.1	NO	black	ECA1939	-0.0123	-0.0804	0.0092	0.0836	0.025	0.0196	0.2146	0.0186	2	Big Island	Big Island4	Manuka Nature Trail		19.119975	-155.819613888889
0.1	NO	black	ECA1943	-0.0106	-0.0747	0.0089	0.0749	0.0218	0.0176	0.1779	0.02	2	Big Island	Big Island4	Manuka Nature Trail		19.1201277777778	-155.819580555556
0.1	NO	black	ECA1977	-0.0133	-0.083	0.0095	0.0874	0.026	0.0176	0.2197	0.0146	2	Big Island	Big Island4	Manuka Nature Trail		19.120025	-155.819605555556
0.1	NO	black	ECA2377	-0.0122	-0.0786	0.0088	0.0793	0.0233	0.0149	0.1901	0.0211	2	Big Island	Big Island4	Manuka Nature Trail		19.1145194444445	-155.820313888889
0.1	NO	black	ECA2452	-0.0112	-0.073	0.0087	0.0706	0.0204	0.0114	0.1733	0.0201	2	Big Island	Big Island4	Manuka Nature Trail		19.119975	-155.819613888889
0.1	NO	black	ECA2467	-0.0103	-0.0671	0.0075	0.064	0.0181	0.0155	0.1297	0.0142	2	Big Island	Big Island4	Manuka Nature Trail		19.114675	-155.820136111111
0.1	NO	black	ECA2481	-0.0105	-0.0746	0.009	0.0741	0.0215	0.0156	0.1676	0.018	2	Big Island	Big Island4	Manuka Nature Trail		19.1204583333333	-155.819527777778
0.1	NO	black	ECA732	-0.0118	-0.0773	0.0086	0.0771	0.0231	0.0142	0.1787	0.0194	2	Big Island	Big Island4	Manuka Nature Trail		19.115403	-155.81845
0.1	NO	black	ECA733	-0.0121	-0.0787	0.0085	0.0791	0.0239	0.0145	0.1788	0.0181	2	Big Island	Big Island4	Manuka Nature Trail		19.115886	-155.818386
0.1	NO	purple	ECA1185	-0.0117	-0.0291	0.0061	-0.0735	-0.0353	-0.0006	-0.0036	0.0499	3	Big Island	Big Island3	Kipuka Puaulu Trail		19.4400638888889	-155.302016666667
0.1	NO	purple	ECA1187	-0.015	-0.0331	0.0069	-0.0882	-0.043	-0.0004	-0.003	0.0551	3	Big Island	Big Island3	Kipuka Puaulu Trail		19.4418916666667	-155.301294444444
0.1	NO	purple	ECA1191	-0.0077	-0.0248	0.0046	-0.0549	-0.0265	0.0018	-0.0039	0.0429	3	Big Island	Big Island3	Kipuka Puaulu Trail		19.4428555555556	-155.301722222222
0.1	NO	purple	ECA1192	-0.0094	-0.0258	0.0048	-0.0495	-0.0242	0.002	-0.0047	0.0357	3	Big Island	Big Island3	Kipuka Puaulu Trail		19.4399694444444	-155.305066666667
0.1	NO	purple	ECA1193	-0.0096	-0.0257	0.0048	-0.0501	-0.0246	0.002	-0.0045	0.0378	3	Big Island	Big Island3	Kipuka Puaulu Trail		19.4399694444444	-155.305066666667
0.1	NO	purple	ECA1194	-0.0108	-0.0266	0.0057	-0.0687	-0.0314	0.0004	-0.0064	0.062	3	Big Island	Big Island3	Kipuka Puaulu Trail		19.4396111111111	-155.304013888889
0.1	NO	purple	ECA1195	-0.0097	-0.0259	0.0048	-0.0525	-0.0259	0.0019	-0.0042	0.0391	3	Big Island	Big Island3	Kipuka Puaulu Trail		19.4396111111111	-155.304013888889
0.1	NO	purple	ECA1196	-0.01	-0.0264	0.0046	-0.0568	-0.0282	0.001	-0.0049	0.044	3	Big Island	Big Island3	Kipuka Puaulu Trail		19.4428555555556	-155.301722222222
0.1	NO	purple	ECA1232	-0.0135	-0.0346	0.0073	-0.0974	-0.0457	-0.0005	-0.0006	0.0435	3	Big Island	Big Island3	Kipuka Puaulu Trail		19.4402361111111	-155.301494444444
0.1	NO	purple	ECA1238	-0.0128	-0.0318	0.0073	-0.0871	-0.0424	0.0006	-0.0023	0.0515	3	Big Island	Big Island3	Kipuka Puaulu Trail		19.438925	-155.303366666667
0.1	NO	purple	ECA1240	-0.0173	-0.0345	0.0079	-0.1052	-0.0498	-0.0015	-0.0001	0.0731	3	Big Island	Big Island3	Kipuka Puaulu Trail		19.4417972222222	-155.304625
0.1	NO	purple	ECA1242	-0.0128	-0.0294	0.0051	-0.072	-0.0346	0.0005	-0.0042	0.0504	3	Big Island	Big Island3	Kipuka Puaulu Trail		19.4386027777778	-155.303338888889
0.1	NO	purple	ECA1251	-0.0123	-0.0309	0.0061	-0.081	-0.0388	0.0003	0.0007	0.0377	3	Big Island	Big Island3	Kipuka Puaulu Trail		19.4386611111111	-155.303441666667
0.1	NO	purple	ECA1252	-0.006	-0.0235	0.0053	-0.0637	-0.0315	0.0012	-0.0039	0.0506	3	Big Island	Big Island3	Kipuka Puaulu Trail		19.438925	-155.303366666667
0.1	NO	purple	ECA1253	-0.0092	-0.0278	0.0058	-0.0671	-0.0327	0.0019	-0.0062	0.0602	3	Big Island	Big Island3	Kipuka Puaulu Trail		19.438925	-155.303366666667
0.1	NO	orange	ECA1693	-0.0181	-0.0513	0.0084	-0.0622	-0.0324	0.0032	-0.0236	-0.0191	3	unknown
0.1	NO	purple	ECA1717	-0.0222	-0.0193	0.0049	-0.0852	-0.0349	-0.0059	-0.0075	0.0949	3	unknown
0.1	NO	purple	ECA1725	-0.0322	-0.0172	-0.0016	-0.0625	-0.0129	0	-0.0236	0.1148	3	Kauai	Kauai3	Pu'u Ka Ohelo Berry Flat Trail	Pu'u Ka Ohelo Berry Flat Trail	22.1354916666667	-159.647805555556
0.1	NO	purple	ECA1761	-0.0325	-0.0184	-0.0053	-0.0902	-0.0135	-0.0035	-0.0187	0.1256	3	Kauai	Kauai3	Awa'awapuhi Trail		22.1497027777778	-159.667897222222
0.1	NO	purple	ECA1793	-0.0334	-0.0139	0.0109	-0.0919	-0.0382	-0.0097	-0.0115	0.1152	3	Kauai	Kauai3	Pu'u Ka Ohelo Berry Flat Trail	Pu'u Ka Ohelo Berry Flat Trail	22.1348861111111	-159.649163888889
0.1	NO	grey	ECA1821	-0.0244	-0.0416	0.0096	-0.1823	-0.0833	-0.019	0.0367	-0.0453	3	Maui	Maui1	Haleakala Ridge Trail		20.6697085	-156.337428700002
0.1	NO	purple	ECA1825	-0.0164	-0.0264	0.006	-0.076	-0.0333	-0.0052	-0.0127	0.0812	3	Kauai	Kauai3	Pu'u Ka Ohelo Berry Flat Trail	Pu'u Ka Ohelo Berry Flat Trail	22.1337138888889	-159.650544444444
0.1	NO	purple	ECA1851	-0.0736	0.0151	0.0198	-0.0766	-0.0287	-0.014	-0.0175	0.1492	3	Kauai	Kauai3	Pu'u Ka Ohelo Berry Flat Trail	Pu'u Ka Ohelo Berry Flat Trail	22.1345888888889	-159.649455555556
0.1	NO	purple	ECA1885	-0.0322	-0.0235	0.0109	-0.1068	-0.0471	-0.0121	-0.006	0.1063	3	Kauai	Kauai3	Pu'u Ka Ohelo Berry Flat Trail	Pu'u Ka Ohelo Berry Flat Trail	22.1345888888889	-159.649455555556
0.1	NO	purple	ECA1925	-0.0734	0.0125	0.027	-0.0968	-0.0426	-0.0188	-0.0105	0.1385	3	Kauai	Kauai3	Pu'u Ka Ohelo Berry Flat Trail	Pu'u Ka Ohelo Berry Flat Trail	22.1341638888889	-159.649838888889
0.1	NO	grey	ECA2043	-0.0262	-0.044	0.0087	-0.1884	-0.0872	-0.0218	0.0411	-0.0489	3	Maui	Maui1	Haleakala Ridge Trail		20.670208700001	-156.3369196
0.1	NO	purple	ECA2109	-0.0681	0.009	0.024	-0.0741	-0.0313	-0.0152	-0.0194	0.148	3	unknown
0.1	NO	purple	ECA2155	-0.0279	-0.0183	-0.0033	-0.059	-0.0115	0.0008	-0.0222	0.1031	3	Kauai	Kauai3	Pu'u Ka Ohelo Berry Flat Trail	Pu'u Ka Ohelo Berry Flat Trail	22.1354916666667	-159.647805555556
0.1	NO	purple	ECA2159	-0.0288	-0.0186	-0.0032	-0.0597	-0.0117	0.0007	-0.0225	0.1058	3	Kauai	Kauai3	Pu'u Ka Ohelo Berry Flat Trail	Pu'u Ka Ohelo Berry Flat Trail	22.1354916666667	-159.647805555556
0.1	NO	purple	ECA2183	-0.0169	-0.0048	0.0089	-0.0692	-0.0304	-0.0066	-0.014	0.1028	3	Kauai	Kauai3	Pu'u Ka Ohelo Berry Flat Trail	Pu'u Ka Ohelo Berry Flat Trail	22.1354833333333	-159.648075
0.1	NO	purple	ECA2187	-0.0313	-0.0013	0.0119	-0.072	-0.0301	-0.0079	-0.0147	0.1137	3	Kauai	Kauai3	Pu'u Ka Ohelo Berry Flat Trail	Pu'u Ka Ohelo Berry Flat Trail	22.135125	-159.648305555556
0.1	NO	purple	ECA2281	-0.0649	0.0084	0.0234	-0.0727	-0.0304	-0.0151	-0.0172	0.1441	3	Kauai	Kauai3	Pu'u Ka Ohelo Berry Flat Trail	Pu'u Ka Ohelo Berry Flat Trail	22.1322972222222	-159.651727777778
0.1	NO	grey	ECA2291	-0.0308	-0.0416	0.0102	-0.1817	-0.0834	-0.0244	0.0289	-0.0263	3	Maui	Maui3	Kahakapao Loop Trail		20.8130355	-156.269582299999
0.1	NO	purple	ECA2334	-0.0602	0.0038	0.0224	-0.0663	-0.0302	-0.0144	-0.0163	0.129	3	Kauai	Kauai3	Pu'u Ka Ohelo Berry Flat Trail	Pu'u Ka Ohelo Berry Flat Trail	22.1333555555556	-159.651091666667
0.1	NO	purple	ECA2336	-0.0268	-0.0242	0.0093	-0.0972	-0.0432	-0.0099	-0.0064	0.0994	3	Kauai	Kauai3	Pu'u Ka Ohelo Berry Flat Trail	Pu'u Ka Ohelo Berry Flat Trail	22.1329611111111	-159.651530555556
0.1	NO	grey	ECA2360	-0.0256	-0.0431	0.0091	-0.188	-0.0868	-0.0206	0.0441	-0.1241	3	Maui	Maui2			20.7274032	-156.307355799998
0.1	NO	purple	ECA347	-0.0144	-0.0291	0.0064	-0.0726	-0.0342	0.0006	-0.0026	0.0516	3	Big Island	Big Island3	Kipuka Puaulu Trail		19.438889	-155.303611
0.1	NO	grey	ECA363	-0.0244	-0.0417	0.0102	-0.178	-0.0815	-0.0192	0.0327	-0.0189	3	Maui	Maui2			20.7233333333333	-156.304527100002
0.1	NO	purple	ECA724	-0.0126	-0.0337	0.0044	-0.0477	-0.0244	0.0042	-0.012	0.0444	3	Big Island	Big Island3	Kipuka Puaulu Trail		19.439144	-155.303825
0.1	NO	grey	ECA740	-0.0273	-0.0437	0.0094	-0.189	-0.0857	-0.0217	0.042	-0.0565	3	Maui	Maui1	Haleakala Ridge Trail		20.670022	-156.339189
0.1	NO	grey	ECA741	-0.0265	-0.0416	0.0091	-0.1848	-0.0855	-0.0197	0.0393	-0.0668	3	Maui	Maui1	Haleakala Ridge Trail		20.6762	-156.338322
0.1	NO	grey	ECA742	-0.0307	-0.0379	0.0107	-0.1775	-0.0795	-0.0263	0.0294	-0.0095	3	Maui	Maui2			20.741871	-156.32317
0.1	NO	purple	XZ1514	-0.0251	-0.0208	0.0034	-0.0893	-0.0295	-0.0045	-0.0144	0.1164	3	Kauai	Kauai3	Awa'awapuhi Trail		22.149	-159.668
0.1	NO	tan	ECA1493	-0.3295	0.262	0.1819	0.0874	0.0006	0.0221	0.02	-0.0936	4	Oahu	Oahu2	Wiliwilinui Ridge Trail		21.3117682	-157.7618068
0.1	NO	tan	ECA1713	-0.3356	0.2683	0.1856	0.0899	0.0024	0.0247	0.0199	-0.0958	4	Oahu	Oahu1			21.3291638888889	-157.822772222222
0.1	NO	tan	ECA2191	-0.2867	0.2226	0.1431	0.0572	-0.0054	0.0183	0.0058	-0.0001	4	Kauai	Kauai3	Awa'awapuhi Trail		22.1472833333333	-159.662030555556
0.1	NO	tan	ECA2195	-0.3005	0.2364	0.1457	0.0669	-0.0028	0.0221	0.0071	-0.0054	4	Kauai	Kauai3	Awa'awapuhi Trail		22.1490916666667	-159.666491666667
0.1	NO	tan	XZ1516	-0.2968	0.2324	0.1471	0.0664	-0.0035	0.022	0.0072	-0.0013	4	Kauai	Kauai3	Awa'awapuhi Trail		22.149	-159.668
0.1	NO	outlier	ECA1843	-0.0263	-0.0455	0.0116	-0.2189	-0.1018	-0.0183	0.0798	-0.4961	5	Maui	Maui2			20.7294356	-156.311024100003
0.1	NO	outlier	ECA2367	-0.0264	-0.0476	0.011	-0.2232	-0.1045	-0.0193	0.0814	-0.5029	5	Maui	Maui2			20.7233333333333	-156.304527100002
0.1	NO	outlier	ECA2091	-0.1529	0.0571	-0.3392	-0.1972	0.521	0.0172	0.0127	-0.0211	6	Kauai	Kauai3	Awa'awapuhi Trail		22.1469972222222	-159.663405555556
0.1	NO	outlier	ECA701	-0.1636	0.065	-0.3713	-0.1956	0.5685	0.0092	0.0181	-0.0377	6	Kauai	Kauai1			22.123283	-159.656428
0.1	NO	outlier	ECA2199	-0.2216	0.1279	-0.7789	0.2416	-0.5125	0.0075	0.0053	-0.0109	7	Kauai	Kauai3	Awa'awapuhi Trail		22.1490916666667	-159.666491666667
0.1	NO	outlier	ECA2437	-0.0107	-0.0744	0.009	0.0846	0.0281	0.0244	-0.0695	-0.322	8	Big Island	Big Island5	Kaloko Loop Trial		19.7199527777778	-155.948580555556
0.1	NO	outlier	ECA369	-0.061	-0.0696	0.0092	0.1363	0.0571	-0.9792	-0.0452	-0.0185	9	Molokai	Molokai2	Phallic Rock		21.175556	-157.006389
