## Supplemental File 2 for "Local adaptation and spatiotemporal patterns of genetic diversity revealed by repeated sampling of *Caenorhabditis elegans* across the Hawaiian Islands"

collection_type	land_cover	n_cols	perc_of_total_cols	total_cols_in_class	perc_of_cols_in_class	habitat_class
C. elegans	Mesic Forest	38	0.844256831815152	540	7.03703703703704	native
C. elegans	Other	4	0.0888691401910687	133	3.00751879699248	native
C. elegans	Wet Forest	26	0.577649411241946	502	5.1792828685259	native
C. tropicalis	Wet Forest	1	0.0222172850477672	502	0.199203187250996	native
C. briggsae	Mesic Forest	6	0.133303710286603	540	1.11111111111111	native
C. briggsae	Wet Forest	2	0.0444345700955343	502	0.398406374501992	native
other-Caeno	Wet Forest	1	0.0222172850477672	502	0.199203187250996	native
non-Caeno	Mesic Forest	157	3.48811375249944	540	29.0740740740741	native
non-Caeno	Other	41	0.910908686958454	133	30.8270676691729	native
non-Caeno	Wet Forest	106	2.35503221506332	502	21.1155378486056	native
unknown nematode	Mesic Forest	175	3.88802488335925	540	32.4074074074074	native
unknown nematode	Other	47	1.04421239724506	133	35.3383458646617	native
unknown nematode	Wet Forest	196	4.35458786936236	502	39.0438247011952	native
no nematode	Mesic Forest	164	3.64363474783382	540	30.3703703703704	native
no nematode	Other	41	0.910908686958454	133	30.8270676691729	native
no nematode	Wet Forest	170	3.77693845812042	502	33.8645418326693	native
C. elegans	Developed	2	0.0444345700955343	121	1.65289256198347	introduced
C. elegans	Mesic Forest	67	1.4885580982004	1580	4.24050632911392	introduced
C. elegans	Other	3	0.0666518551433015	336	0.892857142857143	introduced
C. elegans	Tree Plantation	1	0.0222172850477672	265	0.377358490566038	introduced
C. elegans	Wet Forest	1	0.0222172850477672	361	0.277008310249308	introduced
C. tropicalis	Developed	1	0.0222172850477672	121	0.826446280991736	introduced
C. tropicalis	Mesic Forest	7	0.15552099533437	1580	0.443037974683544	introduced
C. tropicalis	Other	2	0.0444345700955343	336	0.595238095238095	introduced
C. tropicalis	Tree Plantation	3	0.0666518551433015	265	1.13207547169811	introduced
C. tropicalis	Wet Forest	4	0.0888691401910687	361	1.10803324099723	introduced
C. briggsae	Developed	6	0.133303710286603	121	4.95867768595041	introduced
C. briggsae	Mesic Forest	42	0.933125972006221	1580	2.65822784810127	introduced
C. briggsae	Other	15	0.333259275716507	336	4.46428571428571	introduced
C. briggsae	Tree Plantation	12	0.266607420573206	265	4.52830188679245	introduced
C. briggsae	Wet Forest	25	0.555432126194179	361	6.92520775623269	introduced
other-Caeno	Developed	3	0.0666518551433015	121	2.47933884297521	introduced
other-Caeno	Mesic Forest	17	0.377693845812042	1580	1.07594936708861	introduced
other-Caeno	Other	5	0.111086425238836	336	1.48809523809524	introduced
other-Caeno	Tree Plantation	1	0.0222172850477672	265	0.377358490566038	introduced
other-Caeno	Wet Forest	4	0.0888691401910687	361	1.10803324099723	introduced
non-Caeno	Developed	28	0.622083981337481	121	23.1404958677686	introduced
non-Caeno	Mesic Forest	458	10.1755165518774	1580	28.9873417721519	introduced
non-Caeno	Other	103	2.28838035992002	336	30.6547619047619	introduced
non-Caeno	Tree Plantation	73	1.621861808487	265	27.5471698113208	introduced
non-Caeno	Wet Forest	98	2.17729393468118	361	27.1468144044321	introduced
unknown nematode	Developed	46	1.02199511219729	121	38.0165289256198	introduced
unknown nematode	Mesic Forest	606	13.4636747389469	1580	38.3544303797468	introduced
unknown nematode	Other	99	2.19951121972895	336	29.4642857142857	introduced
unknown nematode	Tree Plantation	136	3.02155076649633	265	51.3207547169811	introduced
unknown nematode	Wet Forest	135	2.99933348144857	361	37.3961218836565	introduced
no nematode	Developed	35	0.777604976671851	121	28.9256198347107	introduced
no nematode	Mesic Forest	383	8.50922017329482	1580	24.2405063291139	introduced
no nematode	Other	109	2.42168407020662	336	32.4404761904762	introduced
no nematode	Tree Plantation	39	0.866474116862919	265	14.7169811320755	introduced
no nematode	Wet Forest	94	2.08842479449011	361	26.0387811634349	introduced
C. elegans	Developed	14	0.31104199066874	334	4.19161676646707	disturbed
C. elegans	Wet Forest	1	0.0222172850477672	84	1.19047619047619	disturbed
C. tropicalis	Developed	4	0.0888691401910687	334	1.19760479041916	disturbed
C. tropicalis	Other	3	0.0666518551433015	139	2.15827338129496	disturbed
C. tropicalis	Wet Forest	1	0.0222172850477672	84	1.19047619047619	disturbed
C. briggsae	Developed	22	0.488780271050878	334	6.58682634730539	disturbed
C. briggsae	Mesic Forest	12	0.266607420573206	96	12.5	disturbed
C. briggsae	Other	14	0.31104199066874	139	10.0719424460432	disturbed
other-Caeno	Developed	1	0.0222172850477672	334	0.29940119760479	disturbed
other-Caeno	Other	1	0.0222172850477672	139	0.719424460431655	disturbed
other-Caeno	Wet Forest	1	0.0222172850477672	84	1.19047619047619	disturbed
non-Caeno	Developed	89	1.97733836925128	334	26.6467065868264	disturbed
non-Caeno	Mesic Forest	24	0.533214841146412	96	25	disturbed
non-Caeno	Other	42	0.933125972006221	139	30.2158273381295	disturbed
non-Caeno	Wet Forest	18	0.399911130859809	84	21.4285714285714	disturbed
unknown nematode	Developed	113	2.51055321039769	334	33.8323353293413	disturbed
unknown nematode	Mesic Forest	43	0.955343257053988	96	44.7916666666667	disturbed
unknown nematode	Other	46	1.02199511219729	139	33.0935251798561	disturbed
unknown nematode	Wet Forest	35	0.777604976671851	84	41.6666666666667	disturbed
no nematode	Developed	91	2.02177293934681	334	27.2455089820359	disturbed
no nematode	Mesic Forest	17	0.377693845812042	96	17.7083333333333	disturbed
no nematode	Other	33	0.733170406576316	139	23.7410071942446	disturbed
no nematode	Wet Forest	28	0.622083981337481	84	33.3333333333333	disturbed
