## Supplemental File 18 for "Local adaptation and spatiotemporal patterns of genetic diversity revealed by repeated sampling of *Caenorhabditis elegans* across the Hawaiian Islands"

isotype	genotype	n_swept_chr	Hawaii_collection	label2	label3	label_outliers
CB4856	divergent	0	Hawaii	CB4856
DL238	divergent	0	Hawaii	DL238
ECA1185	divergent	0	Hawaii	ECA1185
ECA1186	divergent	0	Hawaii	ECA1186
ECA1187	divergent	0	Hawaii	ECA1187
ECA1191	divergent	0	Hawaii	ECA1191
ECA1192	divergent	0	Hawaii	ECA1192
ECA1193	divergent	0	Hawaii	ECA1193
ECA1194	divergent	0	Hawaii	ECA1194
ECA1195	divergent	0	Hawaii	ECA1195
ECA1196	divergent	0	Hawaii	ECA1196
ECA1200	divergent	0	Hawaii	ECA1200
ECA1202	divergent	0	Hawaii	ECA1202
ECA1206	divergent	0	Hawaii	ECA1206
ECA1208	divergent	0	Hawaii	ECA1208
ECA1212	divergent	0	Hawaii	ECA1212
ECA1216	divergent	0	Hawaii	ECA1216
ECA1223	divergent	0	Hawaii	ECA1223
ECA1225	divergent	0	Hawaii	ECA1225
ECA1228	divergent	0	Hawaii	ECA1228
ECA1229	divergent	0	Hawaii	ECA1229
ECA1232	divergent	0	Hawaii	ECA1232
ECA1237	divergent	0	Hawaii	ECA1237
ECA1238	divergent	0	Hawaii	ECA1238
ECA1240	divergent	0	Hawaii	ECA1240
ECA1242	divergent	0	Hawaii	ECA1242
ECA1243	divergent	0	Hawaii	ECA1243
ECA1247	divergent	0	Hawaii	ECA1247
ECA1251	divergent	0	Hawaii	ECA1251
ECA1252	divergent	0	Hawaii	ECA1252
ECA1253	divergent	0	Hawaii	ECA1253
ECA1255	divergent	0	Hawaii	ECA1255
ECA1257	divergent	0	Hawaii	ECA1257
ECA1260	divergent	0	Hawaii	ECA1260
ECA1261	divergent	0	Hawaii	ECA1261
ECA1269	divergent	0	Hawaii	ECA1269
ECA1271	divergent	0	Hawaii	ECA1271
ECA1276	divergent	0	Hawaii	ECA1276
ECA1278	divergent	0	Hawaii	ECA1278
ECA1281	divergent	0	Hawaii	ECA1281
ECA1283	divergent	0	Hawaii	ECA1283
ECA1284	divergent	0	Hawaii	ECA1284
ECA1286	divergent	0	Hawaii	ECA1286
ECA1287	divergent	0	Hawaii	ECA1287
ECA1288	divergent	0	Hawaii	ECA1288
ECA1289	divergent	0	Hawaii	ECA1289
ECA1293	divergent	0	Hawaii	ECA1293
ECA1298	divergent	0	Hawaii	ECA1298
ECA1409	divergent	0	Hawaii	ECA1409
ECA1413	swept	2	Hawaii	ECA1413		ECA1413
ECA1493	divergent	0	Hawaii	ECA1493
ECA1693	divergent	0	Hawaii	ECA1693
ECA1713	divergent	0	Hawaii	ECA1713
ECA1717	divergent	0	Hawaii	ECA1717
ECA1725	divergent	0	Hawaii	ECA1725
ECA1751	divergent	0	Hawaii	ECA1751
ECA1757	divergent	0	Hawaii	ECA1757
ECA1761	divergent	0	Hawaii	ECA1761
ECA1769	divergent	0	Hawaii	ECA1769
ECA1793	divergent	0	Hawaii	ECA1793
ECA1805	divergent	0	Hawaii	ECA1805
ECA1807	divergent	0	Hawaii	ECA1807
ECA1815	divergent	0	Hawaii	ECA1815
ECA1821	divergent	0	Hawaii	ECA1821
ECA1825	divergent	0	Hawaii	ECA1825
ECA1843	divergent	0	Hawaii	ECA1843
ECA1851	divergent	0	Hawaii	ECA1851
ECA1853	divergent	0	Hawaii	ECA1853
ECA1875	divergent	0	Hawaii	ECA1875
ECA1885	divergent	0	Hawaii	ECA1885
ECA1887	divergent	0	Hawaii	ECA1887
ECA1889	divergent	0	Hawaii	ECA1889
ECA189	divergent	0	Hawaii	ECA189
ECA1891	divergent	0	Hawaii	ECA1891
ECA1901	divergent	0	Hawaii	ECA1901
ECA191	divergent	0	Hawaii	ECA191
ECA1919	divergent	0	Hawaii	ECA1919
ECA1925	divergent	0	Hawaii	ECA1925
ECA1937	divergent	0	Hawaii	ECA1937
ECA1939	divergent	0	Hawaii	ECA1939
ECA1943	divergent	0	Hawaii	ECA1943
ECA1969	divergent	0	Hawaii	ECA1969
ECA1977	divergent	0	Hawaii	ECA1977
ECA1997	divergent	0	Hawaii	ECA1997
ECA2041	divergent	0	Hawaii	ECA2041
ECA2043	divergent	0	Hawaii	ECA2043
ECA2073	divergent	0	Hawaii	ECA2073
ECA2081	divergent	0	Hawaii	ECA2081
ECA2091	divergent	0	Hawaii	ECA2091
ECA2109	divergent	0	Hawaii	ECA2109
ECA2111	swept	1	Hawaii	ECA2111		ECA2111
ECA2119	divergent	0	Hawaii	ECA2119
ECA2151	divergent	0	Hawaii	ECA2151
ECA2155	divergent	0	Hawaii	ECA2155
ECA2159	divergent	0	Hawaii	ECA2159
ECA2183	divergent	0	Hawaii	ECA2183
ECA2187	divergent	0	Hawaii	ECA2187
ECA2191	divergent	0	Hawaii	ECA2191
ECA2195	divergent	0	Hawaii	ECA2195
ECA2199	divergent	0	Hawaii	ECA2199
ECA2251	divergent	0	Hawaii	ECA2251
ECA2281	divergent	0	Hawaii	ECA2281
ECA2291	divergent	0	Hawaii	ECA2291
ECA2332	divergent	0	Hawaii	ECA2332
ECA2334	divergent	0	Hawaii	ECA2334
ECA2336	divergent	0	Hawaii	ECA2336
ECA2344	divergent	0	Hawaii	ECA2344
ECA2350	divergent	0	Hawaii	ECA2350
ECA2360	divergent	0	Hawaii	ECA2360
ECA2367	divergent	0	Hawaii	ECA2367
ECA2377	divergent	0	Hawaii	ECA2377
ECA2417	divergent	0	Hawaii	ECA2417
ECA2437	divergent	0	Hawaii	ECA2437
ECA2443	divergent	0	Hawaii	ECA2443
ECA2452	divergent	0	Hawaii	ECA2452
ECA2467	divergent	0	Hawaii	ECA2467
ECA2473	divergent	0	Hawaii	ECA2473
ECA2475	divergent	0	Hawaii	ECA2475
ECA2481	divergent	0	Hawaii	ECA2481
ECA2482	divergent	0	Hawaii	ECA2482
ECA2489	divergent	0	Hawaii	ECA2489
ECA347	divergent	0	Hawaii	ECA347
ECA363	divergent	0	Hawaii	ECA363
ECA369	divergent	0	Hawaii	ECA369
ECA372	divergent	0	Hawaii	ECA372
ECA396	divergent	0	Hawaii	ECA396
ECA701	divergent	0	Hawaii	ECA701
ECA703	divergent	0	Hawaii	ECA703
ECA705	divergent	0	Hawaii	ECA705
ECA706	divergent	0	Hawaii	ECA706
ECA710	divergent	0	Hawaii	ECA710
ECA712	divergent	0	Hawaii	ECA712
ECA722	divergent	0	Hawaii	ECA722
ECA723	divergent	0	Hawaii	ECA723
ECA724	divergent	0	Hawaii	ECA724
ECA730	divergent	0	Hawaii	ECA730
ECA732	divergent	0	Hawaii	ECA732
ECA733	divergent	0	Hawaii	ECA733
ECA738	divergent	0	Hawaii	ECA738
ECA740	divergent	0	Hawaii	ECA740
ECA741	divergent	0	Hawaii	ECA741
ECA742	divergent	0	Hawaii	ECA742
ECA743	divergent	0	Hawaii	ECA743
ECA744	divergent	0	Hawaii	ECA744
ECA745	divergent	0	Hawaii	ECA745
ECA746	divergent	0	Hawaii	ECA746
ECA760	divergent	0	Hawaii	ECA760
ECA768	divergent	0	Hawaii	ECA768
ECA777	divergent	0	Hawaii	ECA777
ECA778	divergent	0	Hawaii	ECA778
ECA807	divergent	0	Hawaii	ECA807
ECA812	divergent	0	Hawaii	ECA812
ECA923	swept	2	Hawaii	ECA923		ECA923
ECA928	swept	1	Hawaii	ECA928		ECA928
QX1791	divergent	0	Hawaii	QX1791
QX1792	swept	2	Hawaii	QX1792		QX1792
QX1793	divergent	0	Hawaii	QX1793
QX1794	divergent	0	Hawaii	QX1794
XZ1513	divergent	0	Hawaii	XZ1513
XZ1514	divergent	0	Hawaii	XZ1514
XZ1515	swept	2	Hawaii	XZ1515		XZ1515
XZ1516	divergent	0	Hawaii	XZ1516
XZ2211	divergent	0	Hawaii	XZ2211
AB1	swept	4	Non-Hawaii	AB1
BRC20067	swept	3	Non-Hawaii	BRC20067
BRC20263	swept	4	Non-Hawaii	BRC20263
CB4851	swept	3	Non-Hawaii	CB4851
CB4852	swept	4	Non-Hawaii	CB4852
CB4853	swept	4	Non-Hawaii	CB4853
CB4854	swept	4	Non-Hawaii	CB4854
CB4855	swept	4	Non-Hawaii	CB4855
CB4857	swept	3	Non-Hawaii	CB4857
CB4858	swept	4	Non-Hawaii	CB4858
CB4932	swept	2	Non-Hawaii	CB4932
CX11254	swept	3	Non-Hawaii	CX11254
CX11262	swept	3	Non-Hawaii	CX11262
CX11264	swept	3	Non-Hawaii	CX11264
CX11271	swept	4	Non-Hawaii	CX11271
CX11276	swept	4	Non-Hawaii	CX11276
CX11285	swept	4	Non-Hawaii	CX11285
CX11292	swept	4	Non-Hawaii	CX11292
CX11307	swept	1	Non-Hawaii	CX11307
CX11314	swept	4	Non-Hawaii	CX11314
CX11315	swept	3	Non-Hawaii	CX11315
DL200	swept	3	Non-Hawaii	DL200
DL226	swept	3	Non-Hawaii	DL226
ECA1069	swept	3	Non-Hawaii	ECA1069
ECA1074	swept	4	Non-Hawaii	ECA1074
ECA1316	swept	4	Non-Hawaii	ECA1316
ECA2522	swept	4	Non-Hawaii	ECA2522
ECA2523	divergent	0	Non-Hawaii	ECA2523
ECA2527	swept	2	Non-Hawaii	ECA2527
ECA2529	swept	4	Non-Hawaii	ECA2529
ECA2533	swept	2	Non-Hawaii	ECA2533
ECA2536	swept	4	Non-Hawaii	ECA2536
ECA2546	swept	3	Non-Hawaii	ECA2546
ECA2549	swept	3	Non-Hawaii	ECA2549
ECA2551	swept	3	Non-Hawaii	ECA2551
ECA2554	swept	3	Non-Hawaii	ECA2554
ECA2555	swept	4	Non-Hawaii	ECA2555
ECA2559	swept	4	Non-Hawaii	ECA2559
ECA2560	swept	4	Non-Hawaii	ECA2560
ECA2561	swept	4	Non-Hawaii	ECA2561
ECA2565	swept	4	Non-Hawaii	ECA2565
ECA2568	swept	4	Non-Hawaii	ECA2568
ECA2581	swept	2	Non-Hawaii	ECA2581		ECA2581
ECA2583	swept	2	Non-Hawaii	ECA2583
ECA2584	swept	3	Non-Hawaii	ECA2584
ECA2594	swept	4	Non-Hawaii	ECA2594
ECA2595	swept	3	Non-Hawaii	ECA2595
ECA2601	swept	4	Non-Hawaii	ECA2601
ECA2602	swept	3	Non-Hawaii	ECA2602
ECA2603	swept	4	Non-Hawaii	ECA2603
ECA2607	swept	3	Non-Hawaii	ECA2607
ECA2609	swept	3	Non-Hawaii	ECA2609
ECA2612	swept	3	Non-Hawaii	ECA2612
ECA2615	swept	4	Non-Hawaii	ECA2615
ECA2641	swept	4	Non-Hawaii	ECA2641
ECA2648	swept	4	Non-Hawaii	ECA2648
ECA2656	swept	4	Non-Hawaii	ECA2656
ECA2659	swept	4	Non-Hawaii	ECA2659
ECA2660	swept	4	Non-Hawaii	ECA2660
ECA2672	swept	3	Non-Hawaii	ECA2672
ECA2676	swept	3	Non-Hawaii	ECA2676
ECA348	swept	1	Non-Hawaii	ECA348
ECA349	swept	3	Non-Hawaii	ECA349
ECA36	divergent	0	Non-Hawaii	ECA36		ECA36
ECA592	swept	1	Non-Hawaii	ECA592
ECA593	divergent	0	Non-Hawaii	ECA593
ECA594	swept	1	Non-Hawaii	ECA594
ECA640	swept	4	Non-Hawaii	ECA640
ECA930	swept	4	Non-Hawaii	ECA930
ED3005	swept	4	Non-Hawaii	ED3005
ED3011	swept	4	Non-Hawaii	ED3011
ED3012	swept	4	Non-Hawaii	ED3012
ED3017	swept	4	Non-Hawaii	ED3017
ED3040	swept	3	Non-Hawaii	ED3040
ED3046	swept	3	Non-Hawaii	ED3046
ED3048	swept	4	Non-Hawaii	ED3048
ED3049	swept	3	Non-Hawaii	ED3049
ED3052	swept	3	Non-Hawaii	ED3052
ED3073	swept	4	Non-Hawaii	ED3073
ED3077	swept	4	Non-Hawaii	ED3077
EG4347	swept	3	Non-Hawaii	EG4347
EG4349	swept	3	Non-Hawaii	EG4349
EG4724	swept	3	Non-Hawaii	EG4724
EG4725	swept	2	Non-Hawaii	EG4725
EG4946	swept	4	Non-Hawaii	EG4946
GXW1	swept	3	Non-Hawaii	GXW1
JR4305	divergent	0	Non-Hawaii	JR4305
JT11398	swept	3	Non-Hawaii	JT11398
JU1088	swept	3	Non-Hawaii	JU1088
JU1172	swept	4	Non-Hawaii	JU1172
JU1200	swept	4	Non-Hawaii	JU1200
JU1212	swept	2	Non-Hawaii	JU1212
JU1213	swept	2	Non-Hawaii	JU1213
JU1242	swept	3	Non-Hawaii	JU1242
JU1246	swept	2	Non-Hawaii	JU1246
JU1249	swept	4	Non-Hawaii	JU1249
JU1395	swept	4	Non-Hawaii	JU1395
JU1400	swept	2	Non-Hawaii	JU1400
JU1409	swept	4	Non-Hawaii	JU1409
JU1440	swept	4	Non-Hawaii	JU1440
JU1491	swept	3	Non-Hawaii	JU1491
JU1530	swept	3	Non-Hawaii	JU1530
JU1543	swept	4	Non-Hawaii	JU1543
JU1568	swept	4	Non-Hawaii	JU1568
JU1581	swept	1	Non-Hawaii	JU1581
JU1586	swept	4	Non-Hawaii	JU1586
JU1652	swept	3	Non-Hawaii	JU1652
JU1666	swept	2	Non-Hawaii	JU1666
JU1792	swept	3	Non-Hawaii	JU1792
JU1793	swept	1	Non-Hawaii	JU1793
JU1808	swept	3	Non-Hawaii	JU1808
JU1896	swept	2	Non-Hawaii	JU1896
JU1934	swept	2	Non-Hawaii	JU1934
JU2001	swept	2	Non-Hawaii	JU2001
JU2007	swept	3	Non-Hawaii	JU2007
JU2016	swept	4	Non-Hawaii	JU2016
JU2017	swept	2	Non-Hawaii	JU2017
JU2106	swept	1	Non-Hawaii	JU2106
JU2131	swept	2	Non-Hawaii	JU2131
JU2141	swept	2	Non-Hawaii	JU2141
JU2234	swept	3	Non-Hawaii	JU2234
JU2250	swept	2	Non-Hawaii	JU2250
JU2257	swept	3	Non-Hawaii	JU2257
JU2316	swept	1	Non-Hawaii	JU2316
JU2464	swept	4	Non-Hawaii	JU2464
JU2466	swept	4	Non-Hawaii	JU2466
JU2478	swept	3	Non-Hawaii	JU2478
JU2513	swept	4	Non-Hawaii	JU2513
JU2519	swept	1	Non-Hawaii	JU2519
JU2522	swept	3	Non-Hawaii	JU2522
JU2526	divergent	0	Non-Hawaii	JU2526
JU2534	swept	3	Non-Hawaii	JU2534
JU2565	swept	3	Non-Hawaii	JU2565
JU2566	swept	3	Non-Hawaii	JU2566
JU2570	swept	2	Non-Hawaii	JU2570
JU2572	swept	3	Non-Hawaii	JU2572
JU2575	swept	3	Non-Hawaii	JU2575
JU2576	swept	1	Non-Hawaii	JU2576
JU2578	swept	3	Non-Hawaii	JU2578
JU258	swept	1	Non-Hawaii	JU258
JU2581	swept	3	Non-Hawaii	JU2581
JU2586	swept	3	Non-Hawaii	JU2586
JU2587	swept	4	Non-Hawaii	JU2587
JU2592	swept	3	Non-Hawaii	JU2592
JU2593	swept	3	Non-Hawaii	JU2593
JU2600	swept	2	Non-Hawaii	JU2600
JU2610	swept	2	Non-Hawaii	JU2610
JU2619	swept	3	Non-Hawaii	JU2619
JU2800	swept	2	Non-Hawaii	JU2800
JU2811	swept	3	Non-Hawaii	JU2811
JU2825	swept	3	Non-Hawaii	JU2825
JU2829	swept	3	Non-Hawaii	JU2829
JU2838	swept	2	Non-Hawaii	JU2838
JU2841	swept	3	Non-Hawaii	JU2841
JU2853	swept	4	Non-Hawaii	JU2853
JU2862	swept	3	Non-Hawaii	JU2862
JU2866	swept	3	Non-Hawaii	JU2866
JU2878	swept	4	Non-Hawaii	JU2878
JU2879	swept	2	Non-Hawaii	JU2879
JU2906	swept	4	Non-Hawaii	JU2906
JU2907	swept	3	Non-Hawaii	JU2907
JU310	swept	3	Non-Hawaii	JU310
JU311	swept	2	Non-Hawaii	JU311
JU3125	swept	4	Non-Hawaii	JU3125
JU3127	swept	4	Non-Hawaii	JU3127
JU3128	swept	3	Non-Hawaii	JU3128
JU3132	swept	2	Non-Hawaii	JU3132
JU3134	swept	2	Non-Hawaii	JU3134
JU3135	swept	3	Non-Hawaii	JU3135
JU3137	swept	3	Non-Hawaii	JU3137
JU3140	swept	2	Non-Hawaii	JU3140
JU3141	swept	2	Non-Hawaii	JU3141
JU3144	swept	4	Non-Hawaii	JU3144
JU3166	swept	1	Non-Hawaii	JU3166
JU3167	divergent	0	Non-Hawaii	JU3167
JU3169	swept	1	Non-Hawaii	JU3169
JU3224	swept	4	Non-Hawaii	JU3224
JU3225	swept	4	Non-Hawaii	JU3225
JU3226	divergent	0	Non-Hawaii	JU3226		JU3226
JU3228	swept	3	Non-Hawaii	JU3228
JU323	swept	3	Non-Hawaii	JU323
JU3280	swept	3	Non-Hawaii	JU3280
JU3282	swept	4	Non-Hawaii	JU3282
JU3291	swept	2	Non-Hawaii	JU3291
JU3318	swept	4	Non-Hawaii	JU3318
JU346	swept	1	Non-Hawaii	JU346
JU360	swept	4	Non-Hawaii	JU360
JU367	swept	4	Non-Hawaii	JU367
JU3795	swept	2	Non-Hawaii	JU3795
JU393	swept	3	Non-Hawaii	JU393
JU394	swept	3	Non-Hawaii	JU394
JU397	swept	2	Non-Hawaii	JU397
JU4047	swept	2	Non-Hawaii	JU4047
JU406	swept	3	Non-Hawaii	JU406
JU4073	swept	3	Non-Hawaii	JU4073
JU4082	divergent	0	Non-Hawaii	JU4082
JU4098	swept	4	Non-Hawaii	JU4098
JU440	swept	4	Non-Hawaii	JU440
JU561	swept	4	Non-Hawaii	JU561
JU642	swept	3	Non-Hawaii	JU642
JU751	swept	3	Non-Hawaii	JU751
JU774	swept	4	Non-Hawaii	JU774
JU775	swept	1	Non-Hawaii	JU775
JU778	swept	3	Non-Hawaii	JU778
JU782	swept	3	Non-Hawaii	JU782
JU792	swept	2	Non-Hawaii	JU792
JU830	swept	3	Non-Hawaii	JU830
JU847	swept	2	Non-Hawaii	JU847
KR314	swept	4	Non-Hawaii	KR314
LKC34	swept	3	Non-Hawaii	LKC34
MY1	swept	3	Non-Hawaii	MY1
MY10	swept	3	Non-Hawaii	MY10
MY16	swept	1	Non-Hawaii	MY16
MY18	swept	2	Non-Hawaii	MY18
MY2147	swept	1	Non-Hawaii	MY2147
MY2212	swept	4	Non-Hawaii	MY2212
MY23	divergent	0	Non-Hawaii	MY23
MY2453	swept	2	Non-Hawaii	MY2453
MY2530	swept	4	Non-Hawaii	MY2530
MY2535	swept	4	Non-Hawaii	MY2535
MY2573	swept	2	Non-Hawaii	MY2573
MY2585	swept	4	Non-Hawaii	MY2585
MY2693	swept	4	Non-Hawaii	MY2693
MY2713	swept	3	Non-Hawaii	MY2713
MY2741	swept	4	Non-Hawaii	MY2741
MY518	swept	4	Non-Hawaii	MY518
MY679	swept	4	Non-Hawaii	MY679
MY772	swept	2	Non-Hawaii	MY772
MY795	swept	3	Non-Hawaii	MY795
MY920	swept	4	Non-Hawaii	MY920
N2	swept	4	Non-Hawaii	N2	N2
NIC1	swept	4	Non-Hawaii	NIC1
NIC1049	swept	2	Non-Hawaii	NIC1049
NIC1107	swept	3	Non-Hawaii	NIC1107
NIC1119	swept	4	Non-Hawaii	NIC1119
NIC166	swept	2	Non-Hawaii	NIC166
NIC1779	swept	4	Non-Hawaii	NIC1779
NIC1780	swept	1	Non-Hawaii	NIC1780
NIC1782	divergent	0	Non-Hawaii	NIC1782
NIC1783	swept	1	Non-Hawaii	NIC1783
NIC1785	swept	1	Non-Hawaii	NIC1785
NIC1786	swept	1	Non-Hawaii	NIC1786
NIC1787	divergent	0	Non-Hawaii	NIC1787
NIC1788	divergent	0	Non-Hawaii	NIC1788
NIC1789	divergent	0	Non-Hawaii	NIC1789
NIC1790	divergent	0	Non-Hawaii	NIC1790
NIC1791	swept	1	Non-Hawaii	NIC1791
NIC1792	divergent	0	Non-Hawaii	NIC1792
NIC1794	swept	1	Non-Hawaii	NIC1794
NIC1796	divergent	0	Non-Hawaii	NIC1796
NIC1798	swept	2	Non-Hawaii	NIC1798
NIC1799	swept	1	Non-Hawaii	NIC1799
NIC1801	divergent	0	Non-Hawaii	NIC1801
NIC1802	divergent	0	Non-Hawaii	NIC1802
NIC1805	swept	1	Non-Hawaii	NIC1805
NIC1806	divergent	0	Non-Hawaii	NIC1806
NIC1808	swept	3	Non-Hawaii	NIC1808
NIC1809	swept	3	Non-Hawaii	NIC1809
NIC1810	swept	1	Non-Hawaii	NIC1810
NIC1811	swept	1	Non-Hawaii	NIC1811
NIC1812	swept	4	Non-Hawaii	NIC1812
NIC1832	swept	4	Non-Hawaii	NIC1832
NIC195	swept	1	Non-Hawaii	NIC195
NIC199	swept	1	Non-Hawaii	NIC199
NIC2	swept	4	Non-Hawaii	NIC2
NIC207	swept	4	Non-Hawaii	NIC207
NIC231	swept	3	Non-Hawaii	NIC231
NIC236	swept	3	Non-Hawaii	NIC236
NIC242	swept	4	Non-Hawaii	NIC242
NIC251	divergent	0	Non-Hawaii	NIC251
NIC252	swept	2	Non-Hawaii	NIC252
NIC255	swept	4	Non-Hawaii	NIC255
NIC256	swept	3	Non-Hawaii	NIC256
NIC258	swept	1	Non-Hawaii	NIC258
NIC259	swept	3	Non-Hawaii	NIC259
NIC260	swept	3	Non-Hawaii	NIC260
NIC261	swept	2	Non-Hawaii	NIC261
NIC262	swept	2	Non-Hawaii	NIC262
NIC265	divergent	0	Non-Hawaii	NIC265
NIC266	divergent	0	Non-Hawaii	NIC266
NIC267	swept	2	Non-Hawaii	NIC267
NIC268	divergent	0	Non-Hawaii	NIC268
NIC269	swept	2	Non-Hawaii	NIC269
NIC271	swept	3	Non-Hawaii	NIC271
NIC272	swept	1	Non-Hawaii	NIC272
NIC274	swept	2	Non-Hawaii	NIC274
NIC275	swept	4	Non-Hawaii	NIC275
NIC276	swept	3	Non-Hawaii	NIC276
NIC277	swept	4	Non-Hawaii	NIC277
NIC3	swept	3	Non-Hawaii	NIC3
NIC501	swept	1	Non-Hawaii	NIC501
NIC511	swept	2	Non-Hawaii	NIC511
NIC513	swept	3	Non-Hawaii	NIC513
NIC514	swept	3	Non-Hawaii	NIC514
NIC515	swept	3	Non-Hawaii	NIC515
NIC522	swept	3	Non-Hawaii	NIC522
NIC523	swept	2	Non-Hawaii	NIC523
NIC526	swept	2	Non-Hawaii	NIC526
NIC527	swept	2	Non-Hawaii	NIC527
NIC528	swept	4	Non-Hawaii	NIC528
NIC529	swept	3	Non-Hawaii	NIC529
PB303	swept	4	Non-Hawaii	PB303
PB306	swept	1	Non-Hawaii	PB306
PS2025	swept	1	Non-Hawaii	PS2025
PX179	swept	3	Non-Hawaii	PX179
QG2075	swept	3	Non-Hawaii	QG2075
QG2811	swept	3	Non-Hawaii	QG2811
QG2813	swept	4	Non-Hawaii	QG2813
QG2818	swept	4	Non-Hawaii	QG2818
QG2823	swept	4	Non-Hawaii	QG2823
QG2824	swept	4	Non-Hawaii	QG2824
QG2825	swept	4	Non-Hawaii	QG2825
QG2827	swept	3	Non-Hawaii	QG2827
QG2828	swept	3	Non-Hawaii	QG2828
QG2832	swept	2	Non-Hawaii	QG2832
QG2835	swept	3	Non-Hawaii	QG2835
QG2836	swept	4	Non-Hawaii	QG2836
QG2837	swept	3	Non-Hawaii	QG2837
QG2838	swept	4	Non-Hawaii	QG2838
QG2841	swept	3	Non-Hawaii	QG2841
QG2843	swept	4	Non-Hawaii	QG2843
QG2846	divergent	0	Non-Hawaii	QG2846
QG2850	swept	4	Non-Hawaii	QG2850
QG2854	swept	4	Non-Hawaii	QG2854
QG2855	swept	4	Non-Hawaii	QG2855
QG2857	swept	4	Non-Hawaii	QG2857
QG2873	swept	4	Non-Hawaii	QG2873
QG2874	swept	4	Non-Hawaii	QG2874
QG2875	swept	3	Non-Hawaii	QG2875
QG2877	swept	4	Non-Hawaii	QG2877
QG2932	swept	4	Non-Hawaii	QG2932
QG4003	swept	4	Non-Hawaii	QG4003
QG4004	swept	4	Non-Hawaii	QG4004
QG4006	swept	4	Non-Hawaii	QG4006
QG4008	swept	4	Non-Hawaii	QG4008
QG4010	swept	4	Non-Hawaii	QG4010
QG4012	swept	3	Non-Hawaii	QG4012
QG4015	swept	4	Non-Hawaii	QG4015
QG4017	swept	4	Non-Hawaii	QG4017
QG4018	swept	4	Non-Hawaii	QG4018
QG4021	swept	4	Non-Hawaii	QG4021
QG4080	swept	2	Non-Hawaii	QG4080
QG4103	swept	2	Non-Hawaii	QG4103
QG4135	swept	3	Non-Hawaii	QG4135
QG4138	swept	4	Non-Hawaii	QG4138
QG4151	swept	4	Non-Hawaii	QG4151
QG4193	swept	4	Non-Hawaii	QG4193
QG4226	swept	3	Non-Hawaii	QG4226
QG4228	swept	3	Non-Hawaii	QG4228
QG536	swept	4	Non-Hawaii	QG536
QG556	swept	1	Non-Hawaii	QG556
QG557	swept	3	Non-Hawaii	QG557
QW947	swept	3	Non-Hawaii	QW947
QX1211	divergent	0	Non-Hawaii	QX1211		QX1211
QX1212	swept	4	Non-Hawaii	QX1212
QX1233	swept	4	Non-Hawaii	QX1233
RC301	swept	3	Non-Hawaii	RC301
TWN2530	swept	4	Non-Hawaii	TWN2530
TWN2542	swept	4	Non-Hawaii	TWN2542
WN2001	swept	3	Non-Hawaii	WN2001
WN2002	swept	3	Non-Hawaii	WN2002
WN2033	swept	3	Non-Hawaii	WN2033
WN2050	swept	2	Non-Hawaii	WN2050
WN2063	swept	2	Non-Hawaii	WN2063
WN2064	swept	3	Non-Hawaii	WN2064
WN2066	swept	3	Non-Hawaii	WN2066
WN2068	swept	3	Non-Hawaii	WN2068
WN2069	swept	2	Non-Hawaii	WN2069
WN2082	swept	4	Non-Hawaii	WN2082
WN2086	swept	3	Non-Hawaii	WN2086
XZ1672	swept	4	Non-Hawaii	XZ1672
XZ1734	swept	3	Non-Hawaii	XZ1734
XZ1735	swept	4	Non-Hawaii	XZ1735
XZ1756	swept	3	Non-Hawaii	XZ1756
XZ2018	swept	3	Non-Hawaii	XZ2018
XZ2019	divergent	0	Non-Hawaii	XZ2019
XZ2020	swept	2	Non-Hawaii	XZ2020
