## Supplemental File 17 for "Local adaptation and spatiotemporal patterns of genetic diversity revealed by repeated sampling of *Caenorhabditis elegans* across the Hawaiian Islands"

Var1	Var2	Freq	tot	color	collection_cluster_3km
ECA1200	2017-Aug	0	63	non-persistent	BigIsland1
ECA1255	2017-Aug	0	63	non-persistent	BigIsland1
ECA1257	2017-Aug	0	63	non-persistent	BigIsland1
ECA1276	2017-Aug	0	63	non-persistent	BigIsland1
ECA1278	2017-Aug	0	63	non-persistent	BigIsland1
ECA1284	2017-Aug	0	63	non-persistent	BigIsland1
ECA1298	2017-Aug	0	63	non-persistent	BigIsland1
ECA2475	2017-Aug	0	63	non-persistent	BigIsland1
ECA703	2017-Aug	1	63	non-persistent	BigIsland1
ECA705	2017-Aug	2	63	non-persistent	BigIsland1
ECA706	2017-Aug	1	63	non-persistent	BigIsland1
ECA710	2017-Aug	1	63	non-persistent	BigIsland1
ECA760	2017-Aug	13	63	ECA760	BigIsland1
ECA768	2017-Aug	2	63	non-persistent	BigIsland1
ECA777	2017-Aug	1	63	non-persistent	BigIsland1
ECA778	2017-Aug	15	63	non-persistent	BigIsland1
ECA807	2017-Aug	6	63	non-persistent	BigIsland1
ECA812	2017-Aug	21	63	ECA812	BigIsland1
ECA1200	2018-Oct	1	22	non-persistent	BigIsland1
ECA1255	2018-Oct	3	22	non-persistent	BigIsland1
ECA1257	2018-Oct	3	22	non-persistent	BigIsland1
ECA1276	2018-Oct	2	22	non-persistent	BigIsland1
ECA1278	2018-Oct	1	22	non-persistent	BigIsland1
ECA1284	2018-Oct	2	22	non-persistent	BigIsland1
ECA1298	2018-Oct	5	22	non-persistent	BigIsland1
ECA2475	2018-Oct	0	22	non-persistent	BigIsland1
ECA703	2018-Oct	0	22	non-persistent	BigIsland1
ECA705	2018-Oct	0	22	non-persistent	BigIsland1
ECA706	2018-Oct	0	22	non-persistent	BigIsland1
ECA710	2018-Oct	0	22	non-persistent	BigIsland1
ECA760	2018-Oct	3	22	ECA760	BigIsland1
ECA768	2018-Oct	0	22	non-persistent	BigIsland1
ECA777	2018-Oct	0	22	non-persistent	BigIsland1
ECA778	2018-Oct	0	22	non-persistent	BigIsland1
ECA807	2018-Oct	0	22	non-persistent	BigIsland1
ECA812	2018-Oct	2	22	ECA812	BigIsland1
ECA1200	2019-Aug	0	1	non-persistent	BigIsland1
ECA1255	2019-Aug	0	1	non-persistent	BigIsland1
ECA1257	2019-Aug	0	1	non-persistent	BigIsland1
ECA1276	2019-Aug	0	1	non-persistent	BigIsland1
ECA1278	2019-Aug	0	1	non-persistent	BigIsland1
ECA1284	2019-Aug	0	1	non-persistent	BigIsland1
ECA1298	2019-Aug	0	1	non-persistent	BigIsland1
ECA2475	2019-Aug	0	1	non-persistent	BigIsland1
ECA703	2019-Aug	0	1	non-persistent	BigIsland1
ECA705	2019-Aug	0	1	non-persistent	BigIsland1
ECA706	2019-Aug	0	1	non-persistent	BigIsland1
ECA710	2019-Aug	0	1	non-persistent	BigIsland1
ECA760	2019-Aug	1	1	ECA760	BigIsland1
ECA768	2019-Aug	0	1	non-persistent	BigIsland1
ECA777	2019-Aug	0	1	non-persistent	BigIsland1
ECA778	2019-Aug	0	1	non-persistent	BigIsland1
ECA807	2019-Aug	0	1	non-persistent	BigIsland1
ECA812	2019-Aug	0	1	ECA812	BigIsland1
ECA1200	2019-Dec	0	5	non-persistent	BigIsland1
ECA1255	2019-Dec	0	5	non-persistent	BigIsland1
ECA1257	2019-Dec	0	5	non-persistent	BigIsland1
ECA1276	2019-Dec	0	5	non-persistent	BigIsland1
ECA1278	2019-Dec	0	5	non-persistent	BigIsland1
ECA1284	2019-Dec	0	5	non-persistent	BigIsland1
ECA1298	2019-Dec	0	5	non-persistent	BigIsland1
ECA2475	2019-Dec	5	5	non-persistent	BigIsland1
ECA703	2019-Dec	0	5	non-persistent	BigIsland1
ECA705	2019-Dec	0	5	non-persistent	BigIsland1
ECA706	2019-Dec	0	5	non-persistent	BigIsland1
ECA710	2019-Dec	0	5	non-persistent	BigIsland1
ECA760	2019-Dec	0	5	ECA760	BigIsland1
ECA768	2019-Dec	0	5	non-persistent	BigIsland1
ECA777	2019-Dec	0	5	non-persistent	BigIsland1
ECA778	2019-Dec	0	5	non-persistent	BigIsland1
ECA807	2019-Dec	0	5	non-persistent	BigIsland1
ECA812	2019-Dec	0	5	ECA812	BigIsland1
ECA1185	2016-Feb	0	1	non-persistent	BigIsland3
ECA1187	2016-Feb	0	1	non-persistent	BigIsland3
ECA1191	2016-Feb	0	1	non-persistent	BigIsland3
ECA1192	2016-Feb	0	1	non-persistent	BigIsland3
ECA1193	2016-Feb	0	1	non-persistent	BigIsland3
ECA1194	2016-Feb	0	1	non-persistent	BigIsland3
ECA1195	2016-Feb	0	1	non-persistent	BigIsland3
ECA1196	2016-Feb	0	1	non-persistent	BigIsland3
ECA1232	2016-Feb	0	1	non-persistent	BigIsland3
ECA1237	2016-Feb	0	1	non-persistent	BigIsland3
ECA1238	2016-Feb	0	1	non-persistent	BigIsland3
ECA1240	2016-Feb	0	1	non-persistent	BigIsland3
ECA1242	2016-Feb	0	1	non-persistent	BigIsland3
ECA1251	2016-Feb	0	1	non-persistent	BigIsland3
ECA1252	2016-Feb	0	1	non-persistent	BigIsland3
ECA1253	2016-Feb	0	1	non-persistent	BigIsland3
ECA347	2016-Feb	1	1	non-persistent	BigIsland3
ECA724	2016-Feb	0	1	ECA724	BigIsland3
ECA1185	2017-Aug	0	4	non-persistent	BigIsland3
ECA1187	2017-Aug	0	4	non-persistent	BigIsland3
ECA1191	2017-Aug	0	4	non-persistent	BigIsland3
ECA1192	2017-Aug	0	4	non-persistent	BigIsland3
ECA1193	2017-Aug	0	4	non-persistent	BigIsland3
ECA1194	2017-Aug	0	4	non-persistent	BigIsland3
ECA1195	2017-Aug	0	4	non-persistent	BigIsland3
ECA1196	2017-Aug	0	4	non-persistent	BigIsland3
ECA1232	2017-Aug	0	4	non-persistent	BigIsland3
ECA1237	2017-Aug	0	4	non-persistent	BigIsland3
ECA1238	2017-Aug	0	4	non-persistent	BigIsland3
ECA1240	2017-Aug	0	4	non-persistent	BigIsland3
ECA1242	2017-Aug	0	4	non-persistent	BigIsland3
ECA1251	2017-Aug	0	4	non-persistent	BigIsland3
ECA1252	2017-Aug	0	4	non-persistent	BigIsland3
ECA1253	2017-Aug	0	4	non-persistent	BigIsland3
ECA347	2017-Aug	0	4	non-persistent	BigIsland3
ECA724	2017-Aug	4	4	ECA724	BigIsland3
ECA1185	2018-Oct	2	28	non-persistent	BigIsland3
ECA1187	2018-Oct	4	28	non-persistent	BigIsland3
ECA1191	2018-Oct	1	28	non-persistent	BigIsland3
ECA1192	2018-Oct	1	28	non-persistent	BigIsland3
ECA1193	2018-Oct	1	28	non-persistent	BigIsland3
ECA1194	2018-Oct	1	28	non-persistent	BigIsland3
ECA1195	2018-Oct	1	28	non-persistent	BigIsland3
ECA1196	2018-Oct	1	28	non-persistent	BigIsland3
ECA1232	2018-Oct	1	28	non-persistent	BigIsland3
ECA1237	2018-Oct	6	28	non-persistent	BigIsland3
ECA1238	2018-Oct	3	28	non-persistent	BigIsland3
ECA1240	2018-Oct	1	28	non-persistent	BigIsland3
ECA1242	2018-Oct	1	28	non-persistent	BigIsland3
ECA1251	2018-Oct	2	28	non-persistent	BigIsland3
ECA1252	2018-Oct	1	28	non-persistent	BigIsland3
ECA1253	2018-Oct	1	28	non-persistent	BigIsland3
ECA347	2018-Oct	0	28	non-persistent	BigIsland3
ECA724	2018-Oct	0	28	ECA724	BigIsland3
ECA1185	2019-Oct	0	1	non-persistent	BigIsland3
ECA1187	2019-Oct	0	1	non-persistent	BigIsland3
ECA1191	2019-Oct	0	1	non-persistent	BigIsland3
ECA1192	2019-Oct	0	1	non-persistent	BigIsland3
ECA1193	2019-Oct	0	1	non-persistent	BigIsland3
ECA1194	2019-Oct	0	1	non-persistent	BigIsland3
ECA1195	2019-Oct	0	1	non-persistent	BigIsland3
ECA1196	2019-Oct	0	1	non-persistent	BigIsland3
ECA1232	2019-Oct	0	1	non-persistent	BigIsland3
ECA1237	2019-Oct	0	1	non-persistent	BigIsland3
ECA1238	2019-Oct	0	1	non-persistent	BigIsland3
ECA1240	2019-Oct	0	1	non-persistent	BigIsland3
ECA1242	2019-Oct	0	1	non-persistent	BigIsland3
ECA1251	2019-Oct	0	1	non-persistent	BigIsland3
ECA1252	2019-Oct	0	1	non-persistent	BigIsland3
ECA1253	2019-Oct	0	1	non-persistent	BigIsland3
ECA347	2019-Oct	0	1	non-persistent	BigIsland3
ECA724	2019-Oct	1	1	ECA724	BigIsland3
ECA1202	2017-Aug	0	3	non-persistent	BigIsland5
ECA1206	2017-Aug	0	3	ECA1206	BigIsland5
ECA1208	2017-Aug	0	3	non-persistent	BigIsland5
ECA1212	2017-Aug	0	3	non-persistent	BigIsland5
ECA1216	2017-Aug	0	3	non-persistent	BigIsland5
ECA1223	2017-Aug	0	3	non-persistent	BigIsland5
ECA1225	2017-Aug	0	3	non-persistent	BigIsland5
ECA1228	2017-Aug	0	3	non-persistent	BigIsland5
ECA1247	2017-Aug	0	3	non-persistent	BigIsland5
ECA1281	2017-Aug	0	3	ECA1281	BigIsland5
ECA1283	2017-Aug	0	3	non-persistent	BigIsland5
ECA1293	2017-Aug	0	3	non-persistent	BigIsland5
ECA1969	2017-Aug	0	3	non-persistent	BigIsland5
ECA1997	2017-Aug	0	3	non-persistent	BigIsland5
ECA2073	2017-Aug	0	3	non-persistent	BigIsland5
ECA2081	2017-Aug	0	3	non-persistent	BigIsland5
ECA2251	2017-Aug	0	3	non-persistent	BigIsland5
ECA2417	2017-Aug	0	3	non-persistent	BigIsland5
ECA2437	2017-Aug	0	3	non-persistent	BigIsland5
ECA2443	2017-Aug	0	3	non-persistent	BigIsland5
ECA2473	2017-Aug	0	3	non-persistent	BigIsland5
ECA2482	2017-Aug	0	3	non-persistent	BigIsland5
ECA2489	2017-Aug	0	3	non-persistent	BigIsland5
ECA744	2017-Aug	1	3	ECA744	BigIsland5
ECA745	2017-Aug	2	3	non-persistent	BigIsland5
ECA1202	2018-Oct	2	40	non-persistent	BigIsland5
ECA1206	2018-Oct	1	40	ECA1206	BigIsland5
ECA1208	2018-Oct	5	40	non-persistent	BigIsland5
ECA1212	2018-Oct	3	40	non-persistent	BigIsland5
ECA1216	2018-Oct	4	40	non-persistent	BigIsland5
ECA1223	2018-Oct	2	40	non-persistent	BigIsland5
ECA1225	2018-Oct	4	40	non-persistent	BigIsland5
ECA1228	2018-Oct	1	40	non-persistent	BigIsland5
ECA1247	2018-Oct	4	40	non-persistent	BigIsland5
ECA1281	2018-Oct	8	40	ECA1281	BigIsland5
ECA1283	2018-Oct	1	40	non-persistent	BigIsland5
ECA1293	2018-Oct	2	40	non-persistent	BigIsland5
ECA1969	2018-Oct	0	40	non-persistent	BigIsland5
ECA1997	2018-Oct	0	40	non-persistent	BigIsland5
ECA2073	2018-Oct	0	40	non-persistent	BigIsland5
ECA2081	2018-Oct	0	40	non-persistent	BigIsland5
ECA2251	2018-Oct	0	40	non-persistent	BigIsland5
ECA2417	2018-Oct	0	40	non-persistent	BigIsland5
ECA2437	2018-Oct	0	40	non-persistent	BigIsland5
ECA2443	2018-Oct	0	40	non-persistent	BigIsland5
ECA2473	2018-Oct	0	40	non-persistent	BigIsland5
ECA2482	2018-Oct	0	40	non-persistent	BigIsland5
ECA2489	2018-Oct	0	40	non-persistent	BigIsland5
ECA744	2018-Oct	3	40	ECA744	BigIsland5
ECA745	2018-Oct	0	40	non-persistent	BigIsland5
ECA1202	2019-Dec	0	56	non-persistent	BigIsland5
ECA1206	2019-Dec	3	56	ECA1206	BigIsland5
ECA1208	2019-Dec	0	56	non-persistent	BigIsland5
ECA1212	2019-Dec	0	56	non-persistent	BigIsland5
ECA1216	2019-Dec	0	56	non-persistent	BigIsland5
ECA1223	2019-Dec	0	56	non-persistent	BigIsland5
ECA1225	2019-Dec	0	56	non-persistent	BigIsland5
ECA1228	2019-Dec	0	56	non-persistent	BigIsland5
ECA1247	2019-Dec	0	56	non-persistent	BigIsland5
ECA1281	2019-Dec	12	56	ECA1281	BigIsland5
ECA1283	2019-Dec	0	56	non-persistent	BigIsland5
ECA1293	2019-Dec	0	56	non-persistent	BigIsland5
ECA1969	2019-Dec	1	56	non-persistent	BigIsland5
ECA1997	2019-Dec	2	56	non-persistent	BigIsland5
ECA2073	2019-Dec	6	56	non-persistent	BigIsland5
ECA2081	2019-Dec	5	56	non-persistent	BigIsland5
ECA2251	2019-Dec	1	56	non-persistent	BigIsland5
ECA2417	2019-Dec	6	56	non-persistent	BigIsland5
ECA2437	2019-Dec	1	56	non-persistent	BigIsland5
ECA2443	2019-Dec	6	56	non-persistent	BigIsland5
ECA2473	2019-Dec	8	56	non-persistent	BigIsland5
ECA2482	2019-Dec	3	56	non-persistent	BigIsland5
ECA2489	2019-Dec	2	56	non-persistent	BigIsland5
ECA744	2019-Dec	0	56	ECA744	BigIsland5
ECA745	2019-Dec	0	56	non-persistent	BigIsland5
ECA1821	2017-Aug	0	2	non-persistent	Maui1
ECA2043	2017-Aug	0	2	non-persistent	Maui1
ECA740	2017-Aug	1	2	non-persistent	Maui1
ECA741	2017-Aug	1	2	ECA741	Maui1
ECA1821	2019-Dec	2	4	non-persistent	Maui1
ECA2043	2019-Dec	1	4	non-persistent	Maui1
ECA740	2019-Dec	0	4	non-persistent	Maui1
ECA741	2019-Dec	1	4	ECA741	Maui1
ECA1843	2016-Feb	0	1	non-persistent	Maui2
ECA2360	2016-Feb	0	1	non-persistent	Maui2
ECA2367	2016-Feb	0	1	non-persistent	Maui2
ECA363	2016-Feb	1	1	ECA363	Maui2
ECA742	2016-Feb	0	1	non-persistent	Maui2
ECA743	2016-Feb	0	1	non-persistent	Maui2
ECA1843	2017-Aug	0	2	non-persistent	Maui2
ECA2360	2017-Aug	0	2	non-persistent	Maui2
ECA2367	2017-Aug	0	2	non-persistent	Maui2
ECA363	2017-Aug	0	2	ECA363	Maui2
ECA742	2017-Aug	1	2	non-persistent	Maui2
ECA743	2017-Aug	1	2	non-persistent	Maui2
ECA1843	2019-Dec	5	12	non-persistent	Maui2
ECA2360	2019-Dec	5	12	non-persistent	Maui2
ECA2367	2019-Dec	1	12	non-persistent	Maui2
ECA363	2019-Dec	1	12	ECA363	Maui2
ECA742	2019-Dec	0	12	non-persistent	Maui2
ECA743	2019-Dec	0	12	non-persistent	Maui2
