## Supplemental File 16 for "Local adaptation and spatiotemporal patterns of genetic diversity revealed by repeated sampling of *Caenorhabditis elegans* across the Hawaiian Islands"

collection_cluster_3km	iso_number	long	lat
Kauai1	4	-159.65644358	22.12706446
Molokai1	1	-156.9740559	21.13927631
Big Island1	18	-155.44119984	20.03973397
Big Island2	6	-155.22223357	19.42406857
Maui1	4	-156.33797667	20.67175242
Big Island3	18	-155.3033938	19.4400891
Big Island4	23	-155.81965957	19.11763808
Big Island5	25	-155.94899088	19.71923413
Maui2	6	-156.31228183	20.73125419
Big Island6	1	-155.697525	19.10540278
Oahu2	1	-157.7618068	21.3117682
Oahu1	1	-157.82253333	21.33583611
Maui3	14	-156.27771559	20.82866893
Kauai3	25	-159.65354589	22.13802011
Maui4	1	-156.3935	20.6344
Maui5	3	-156.355765	20.705565
Kauai2	1	-159.62651087	22.14943494
Molokai2	1	-157.006389	21.175556
Big Island7	2	-155.235493	19.449831
Oahu3	2	-157.707918	21.290067
Kauai4	2	-159.6718225	22.1062554
