## Supplemental File 15 for "Local adaptation and spatiotemporal patterns of genetic diversity revealed by repeated sampling of *Caenorhabditis elegans* across the Hawaiian Islands"

colA	colB	dist	isotype	n_isotypes	n_uniq_pairs	max_dist_meters	min_dist_meters	mean_dist_meters	median_dist_meters	sd_dist_meters	cv_dist	pair
2019-12-11 ECA1983	2018-11-05 ECA1206	146.43557810884	ECA1206	2	1	146.43557810884	146.43557810884	146.43557810884	146.43557810884
2018-11-04 ECA1236	2018-11-04 ECA1198	79.4470711808784	ECA1237	2	1	79.4470711808784	79.4470711808784	79.4470711808784	79.4470711808784
2018-11-04 ECA1199	2018-11-04 ECA1238	9.65043755106459	ECA1238	2	1	9.65043755106459	9.65043755106459	9.65043755106459	9.65043755106459
2018-11-06 ECA1282	2018-11-06 ECA1264	4.44027243802407	ECA1281	7	21	61.4265662509273	1.76836104711636	24.8351020817037	17.0311636687711	20.0848064343034	0.80872655035713
2019-12-11 ECA2429	2018-11-06 ECA1264	19.6887602745676	ECA1281	7	21	61.4265662509273	1.76836104711636	24.8351020817037	17.0311636687711	20.0848064343034	0.80872655035713
2019-12-11 ECA2429	2018-11-06 ECA1282	17.0311636687711	ECA1281	7	21	61.4265662509273	1.76836104711636	24.8351020817037	17.0311636687711	20.0848064343034	0.80872655035713
2019-12-11 ECA2439	2018-11-06 ECA1264	15.6610113059321	ECA1281	7	21	61.4265662509273	1.76836104711636	24.8351020817037	17.0311636687711	20.0848064343034	0.80872655035713
2019-12-11 ECA2439	2018-11-06 ECA1282	11.9746515540656	ECA1281	7	21	61.4265662509273	1.76836104711636	24.8351020817037	17.0311636687711	20.0848064343034	0.80872655035713
2019-12-11 ECA2439	2019-12-11 ECA2429	22.2082952317976	ECA1281	7	21	61.4265662509273	1.76836104711636	24.8351020817037	17.0311636687711	20.0848064343034	0.80872655035713
2019-12-11 ECA1987	2018-11-06 ECA1264	13.1937411630261	ECA1281	7	21	61.4265662509273	1.76836104711636	24.8351020817037	17.0311636687711	20.0848064343034	0.80872655035713
2019-12-11 ECA1987	2018-11-06 ECA1282	10.0193584131362	ECA1281	7	21	61.4265662509273	1.76836104711636	24.8351020817037	17.0311636687711	20.0848064343034	0.80872655035713
2019-12-11 ECA1987	2019-12-11 ECA2429	22.7259453223862	ECA1281	7	21	61.4265662509273	1.76836104711636	24.8351020817037	17.0311636687711	20.0848064343034	0.80872655035713
2019-12-11 ECA1987	2019-12-11 ECA2439	3.19478779164516	ECA1281	7	21	61.4265662509273	1.76836104711636	24.8351020817037	17.0311636687711	20.0848064343034	0.80872655035713
2019-12-11 ECA1991	2018-11-06 ECA1264	16.9452969123192	ECA1281	7	21	61.4265662509273	1.76836104711636	24.8351020817037	17.0311636687711	20.0848064343034	0.80872655035713
2019-12-11 ECA1991	2018-11-06 ECA1282	13.0466785297775	ECA1281	7	21	61.4265662509273	1.76836104711636	24.8351020817037	17.0311636687711	20.0848064343034	0.80872655035713
2019-12-11 ECA1991	2019-12-11 ECA2429	21.8079086018263	ECA1281	7	21	61.4265662509273	1.76836104711636	24.8351020817037	17.0311636687711	20.0848064343034	0.80872655035713
2019-12-11 ECA1991	2019-12-11 ECA2439	1.76836104711636	ECA1281	7	21	61.4265662509273	1.76836104711636	24.8351020817037	17.0311636687711	20.0848064343034	0.80872655035713
2019-12-11 ECA1991	2019-12-11 ECA1987	4.94568429217205	ECA1281	7	21	61.4265662509273	1.76836104711636	24.8351020817037	17.0311636687711	20.0848064343034	0.80872655035713
2019-12-11 ECA1975	2018-11-06 ECA1264	47.8045269250879	ECA1281	7	21	61.4265662509273	1.76836104711636	24.8351020817037	17.0311636687711	20.0848064343034	0.80872655035713
2019-12-11 ECA1975	2018-11-06 ECA1282	49.7123703942201	ECA1281	7	21	61.4265662509273	1.76836104711636	24.8351020817037	17.0311636687711	20.0848064343034	0.80872655035713
2019-12-11 ECA1975	2019-12-11 ECA2429	43.3981516670543	ECA1281	7	21	61.4265662509273	1.76836104711636	24.8351020817037	17.0311636687711	20.0848064343034	0.80872655035713
2019-12-11 ECA1975	2019-12-11 ECA2439	60.9278447754119	ECA1281	7	21	61.4265662509273	1.76836104711636	24.8351020817037	17.0311636687711	20.0848064343034	0.80872655035713
2019-12-11 ECA1975	2019-12-11 ECA1987	59.6157671565124	ECA1281	7	21	61.4265662509273	1.76836104711636	24.8351020817037	17.0311636687711	20.0848064343034	0.80872655035713
2019-12-11 ECA1975	2019-12-11 ECA1991	61.4265662509273	ECA1281	7	21	61.4265662509273	1.76836104711636	24.8351020817037	17.0311636687711	20.0848064343034	0.80872655035713
2018-11-05 ECA1266	2018-11-05 ECA1288	67.0180712937268	ECA1288	2	1	67.0180712937268	67.0180712937268	67.0180712937268	67.0180712937268
2019-10-23 ECA1413	2019-10-23 ECA1391	2.85728640633053	ECA1413	3	3	3.99023896681668	2.85728640633053	3.58873609321866	3.91868290650877	0.634463592949395	0.176793048156505
2019-10-23 ECA1415	2019-10-23 ECA1391	3.91868290650877	ECA1413	3	3	3.99023896681668	2.85728640633053	3.58873609321866	3.91868290650877	0.634463592949395	0.176793048156505
2019-10-23 ECA1415	2019-10-23 ECA1413	3.99023896681668	ECA1413	3	3	3.99023896681668	2.85728640633053	3.58873609321866	3.91868290650877	0.634463592949395	0.176793048156505
2019-12-08 ECA1741	2019-12-08 ECA1745	215.306246889658	ECA1751	2	1	215.306246889658	215.306246889658	215.306246889658	215.306246889658
2019-12-09 ECA1793	2019-12-09 ECA2121	35.9525645050304	ECA1793	2	1	35.9525645050304	35.9525645050304	35.9525645050304	35.9525645050304
2019-12-09 ECA1723	2019-12-09 ECA1851	53.7825768617212	ECA1851	2	1	53.7825768617212	53.7825768617212	53.7825768617212	53.7825768617212
2019-12-08 ECA2324	2019-12-08 ECA1859	30.7009667891634	ECA1853	2	1	30.7009667891634	30.7009667891634	30.7009667891634	30.7009667891634
2014-07-09 ECA192	2014-07-09 ECA189	84.7594992387414	ECA189	3	3	3179.37775822438	84.7594992387414	2138.02438287634	3149.9358911659	1778.24048364344	0.831721330161413
2016-05-17 ECA393	2014-07-09 ECA189	3179.37775822438	ECA189	3	3	3179.37775822438	84.7594992387414	2138.02438287634	3149.9358911659	1778.24048364344	0.831721330161413	(2016-05-17 ECA393 : 2014-07-09 ECA189) isotype (ECA189)
2016-05-17 ECA393	2014-07-09 ECA192	3149.9358911659	ECA189	3	3	3179.37775822438	84.7594992387414	2138.02438287634	3149.9358911659	1778.24048364344	0.831721330161413	(2016-05-17 ECA393 : 2014-07-09 ECA192) isotype (ECA189)
2019-12-07 ECA1873	2019-12-07 ECA1901	5.14957907257579	ECA1901	2	1	5.14957907257579	5.14957907257579	5.14957907257579	5.14957907257579
2019-12-08 ECA1927	2019-12-07 ECA1861	438.799405307359	ECA1919	4	6	450.309125342055	5.20095233464155	229.54626632589	229.319559197299	235.833320498095	1.02738905002828
2019-12-08 ECA1863	2019-12-07 ECA1861	450.309125342055	ECA1919	4	6	450.309125342055	5.20095233464155	229.54626632589	229.319559197299	235.833320498095	1.02738905002828
2019-12-08 ECA1863	2019-12-08 ECA1927	19.8397130872388	ECA1919	4	6	450.309125342055	5.20095233464155	229.54626632589	229.319559197299	235.833320498095	1.02738905002828
2019-12-08 ECA1923	2019-12-07 ECA1861	445.161786005502	ECA1919	4	6	450.309125342055	5.20095233464155	229.54626632589	229.319559197299	235.833320498095	1.02738905002828
2019-12-08 ECA1923	2019-12-08 ECA1927	17.9666158785454	ECA1919	4	6	450.309125342055	5.20095233464155	229.54626632589	229.319559197299	235.833320498095	1.02738905002828
2019-12-08 ECA1923	2019-12-08 ECA1863	5.20095233464155	ECA1919	4	6	450.309125342055	5.20095233464155	229.54626632589	229.319559197299	235.833320498095	1.02738905002828
2019-12-10 ECA1939	2019-12-10 ECA1951	17.2713528277441	ECA1939	2	1	17.2713528277441	17.2713528277441	17.2713528277441	17.2713528277441
2019-12-09 ECA2171	2019-12-09 ECA2117	92.4159380819607	ECA2151	5	10	130.3547235136	2.30686076270827	58.2240468998669	37.5344025543825	44.3055760679231	0.76094978667696
2019-12-09 ECA2143	2019-12-09 ECA2117	103.824494156671	ECA2151	5	10	130.3547235136	2.30686076270827	58.2240468998669	37.5344025543825	44.3055760679231	0.76094978667696
2019-12-09 ECA2143	2019-12-09 ECA2171	25.8629047922174	ECA2151	5	10	130.3547235136	2.30686076270827	58.2240468998669	37.5344025543825	44.3055760679231	0.76094978667696
2019-12-09 ECA2099	2019-12-09 ECA2117	101.565567160601	ECA2151	5	10	130.3547235136	2.30686076270827	58.2240468998669	37.5344025543825	44.3055760679231	0.76094978667696
2019-12-09 ECA2099	2019-12-09 ECA2171	24.3063027360357	ECA2151	5	10	130.3547235136	2.30686076270827	58.2240468998669	37.5344025543825	44.3055760679231	0.76094978667696
2019-12-09 ECA2099	2019-12-09 ECA2143	2.30686076270827	ECA2151	5	10	130.3547235136	2.30686076270827	58.2240468998669	37.5344025543825	44.3055760679231	0.76094978667696
2019-12-09 ECA1721	2019-12-09 ECA2117	130.3547235136	ECA2151	5	10	130.3547235136	2.30686076270827	58.2240468998669	37.5344025543825	44.3055760679231	0.76094978667696
2019-12-09 ECA1721	2019-12-09 ECA2171	46.2617565260074	ECA2151	5	10	130.3547235136	2.30686076270827	58.2240468998669	37.5344025543825	44.3055760679231	0.76094978667696
2019-12-09 ECA1721	2019-12-09 ECA2143	26.5348726861104	ECA2151	5	10	130.3547235136	2.30686076270827	58.2240468998669	37.5344025543825	44.3055760679231	0.76094978667696
2019-12-09 ECA1721	2019-12-09 ECA2099	28.8070485827577	ECA2151	5	10	130.3547235136	2.30686076270827	58.2240468998669	37.5344025543825	44.3055760679231	0.76094978667696
2019-12-09 ECA2187	2019-12-09 ECA2179	46.2617565260074	ECA2187	3	3	173.006533948211	46.2617565260074	117.13950984932	132.150239073742	64.6919712548448	0.55226431575529
2019-12-09 ECA2135	2019-12-09 ECA2179	132.150239073742	ECA2187	3	3	173.006533948211	46.2617565260074	117.13950984932	132.150239073742	64.6919712548448	0.55226431575529
2019-12-09 ECA2135	2019-12-09 ECA2187	173.006533948211	ECA2187	3	3	173.006533948211	46.2617565260074	117.13950984932	132.150239073742	64.6919712548448	0.55226431575529
2019-12-09 ECA1833	2019-12-09 ECA2319	131.521212624771	ECA2336	5	10	203.490145812121	21.6663341842873	112.821244256444	120.822103845027	66.695595394004	0.59116167201989
2019-12-09 ECA2336	2019-12-09 ECA2319	175.626262903761	ECA2336	5	10	203.490145812121	21.6663341842873	112.821244256444	120.822103845027	66.695595394004	0.59116167201989
2019-12-09 ECA2336	2019-12-09 ECA1833	46.7518693635027	ECA2336	5	10	203.490145812121	21.6663341842873	112.821244256444	120.822103845027	66.695595394004	0.59116167201989
2019-12-09 ECA1907	2019-12-09 ECA2319	203.490145812121	ECA2336	5	10	203.490145812121	21.6663341842873	112.821244256444	120.822103845027	66.695595394004	0.59116167201989
2019-12-09 ECA1907	2019-12-09 ECA1833	72.1485162975647	ECA2336	5	10	203.490145812121	21.6663341842873	112.821244256444	120.822103845027	66.695595394004	0.59116167201989
2019-12-09 ECA1907	2019-12-09 ECA2336	30.9253740078494	ECA2336	5	10	203.490145812121	21.6663341842873	112.821244256444	120.822103845027	66.695595394004	0.59116167201989
2019-12-09 ECA2289	2019-12-09 ECA2319	21.6663341842873	ECA2336	5	10	203.490145812121	21.6663341842873	112.821244256444	120.822103845027	66.695595394004	0.59116167201989
2019-12-09 ECA2289	2019-12-09 ECA1833	110.122995065282	ECA2336	5	10	203.490145812121	21.6663341842873	112.821244256444	120.822103845027	66.695595394004	0.59116167201989
2019-12-09 ECA2289	2019-12-09 ECA2336	153.981631781969	ECA2336	5	10	203.490145812121	21.6663341842873	112.821244256444	120.822103845027	66.695595394004	0.59116167201989
2019-12-09 ECA2289	2019-12-09 ECA1907	181.978100523334	ECA2336	5	10	203.490145812121	21.6663341842873	112.821244256444	120.822103845027	66.695595394004	0.59116167201989
2019-12-11 ECA2255	2019-12-11 ECA2401	1.20468146116391	ECA2473	3	3	2.54099399343938	1.20468146116391	1.9918620071824	2.22991056694392	0.699237537309405	0.351047178362779
2019-12-11 ECA2473	2019-12-11 ECA2401	2.22991056694392	ECA2473	3	3	2.54099399343938	1.20468146116391	1.9918620071824	2.22991056694392	0.699237537309405	0.351047178362779
2019-12-11 ECA2473	2019-12-11 ECA2255	2.54099399343938	ECA2473	3	3	2.54099399343938	1.20468146116391	1.9918620071824	2.22991056694392	0.699237537309405	0.351047178362779
2019-12-11 ECA2482	2019-12-11 ECA2253	2.54099399343938	ECA2482	2	1	2.54099399343938	2.54099399343938	2.54099399343938	2.54099399343938
2016-02-19 ECA363	2019-12-07 ECA2365	31.9367801879191	ECA363	2	1	31.9367801879191	31.9367801879191	31.9367801879191	31.9367801879191
2019-10-25 ECA1441	2017-08-14 ECA724	45.8467313884538	ECA724	2	1	45.8467313884538	45.8467313884538	45.8467313884538	45.8467313884538
2019-12-07 ECA1878	2017-08-14 ECA741	698.051543809031	ECA741	2	1	698.051543809031	698.051543809031	698.051543809031	698.051543809031			(2019-12-07 ECA1878 : 2017-08-14 ECA741) isotype (ECA741)
2018-11-05 ECA1214	2017-08-15 ECA744	89.7518232269404	ECA744	2	1	89.7518232269404	89.7518232269404	89.7518232269404	89.7518232269404
2017-08-17 ECA779	2017-08-17 ECA754	15.1145194310751	ECA760	9	36	26.7569316168867	1.32876051059694	13.6081574906573	15.0405514793233	6.54511612644274	0.480970045425788
2017-08-17 ECA760	2017-08-17 ECA754	16.2162107030785	ECA760	9	36	26.7569316168867	1.32876051059694	13.6081574906573	15.0405514793233	6.54511612644274	0.480970045425788
2017-08-17 ECA760	2017-08-17 ECA779	1.67550779012518	ECA760	9	36	26.7569316168867	1.32876051059694	13.6081574906573	15.0405514793233	6.54511612644274	0.480970045425788
2017-08-17 ECA758	2017-08-17 ECA754	7.25783510690208	ECA760	9	36	26.7569316168867	1.32876051059694	13.6081574906573	15.0405514793233	6.54511612644274	0.480970045425788
2017-08-17 ECA758	2017-08-17 ECA779	8.63158047486504	ECA760	9	36	26.7569316168867	1.32876051059694	13.6081574906573	15.0405514793233	6.54511612644274	0.480970045425788
2017-08-17 ECA758	2017-08-17 ECA760	9.3970074526757	ECA760	9	36	26.7569316168867	1.32876051059694	13.6081574906573	15.0405514793233	6.54511612644274	0.480970045425788
2017-08-17 ECA749	2017-08-17 ECA754	15.0800182854229	ECA760	9	36	26.7569316168867	1.32876051059694	13.6081574906573	15.0405514793233	6.54511612644274	0.480970045425788
2017-08-17 ECA749	2017-08-17 ECA779	1.88198136339922	ECA760	9	36	26.7569316168867	1.32876051059694	13.6081574906573	15.0405514793233	6.54511612644274	0.480970045425788
2017-08-17 ECA749	2017-08-17 ECA760	1.32876051059694	ECA760	9	36	26.7569316168867	1.32876051059694	13.6081574906573	15.0405514793233	6.54511612644274	0.480970045425788
2017-08-17 ECA749	2017-08-17 ECA758	8.14731520551836	ECA760	9	36	26.7569316168867	1.32876051059694	13.6081574906573	15.0405514793233	6.54511612644274	0.480970045425788
2017-08-17 ECA752	2017-08-17 ECA754	3.80958716795634	ECA760	9	36	26.7569316168867	1.32876051059694	13.6081574906573	15.0405514793233	6.54511612644274	0.480970045425788
2017-08-17 ECA752	2017-08-17 ECA779	12.1969470501749	ECA760	9	36	26.7569316168867	1.32876051059694	13.6081574906573	15.0405514793233	6.54511612644274	0.480970045425788
2017-08-17 ECA752	2017-08-17 ECA760	13.5082042004114	ECA760	9	36	26.7569316168867	1.32876051059694	13.6081574906573	15.0405514793233	6.54511612644274	0.480970045425788
2017-08-17 ECA752	2017-08-17 ECA758	5.94043665732986	ECA760	9	36	26.7569316168867	1.32876051059694	13.6081574906573	15.0405514793233	6.54511612644274	0.480970045425788
2017-08-17 ECA752	2017-08-17 ECA749	12.5256110002857	ECA760	9	36	26.7569316168867	1.32876051059694	13.6081574906573	15.0405514793233	6.54511612644274	0.480970045425788
2017-08-17 ECA784	2017-08-17 ECA754	9.68531331028851	ECA760	9	36	26.7569316168867	1.32876051059694	13.6081574906573	15.0405514793233	6.54511612644274	0.480970045425788
2017-08-17 ECA784	2017-08-17 ECA779	15.6677198302524	ECA760	9	36	26.7569316168867	1.32876051059694	13.6081574906573	15.0405514793233	6.54511612644274	0.480970045425788
2017-08-17 ECA784	2017-08-17 ECA760	17.2941649872831	ECA760	9	36	26.7569316168867	1.32876051059694	13.6081574906573	15.0405514793233	6.54511612644274	0.480970045425788
2017-08-17 ECA784	2017-08-17 ECA758	12.5452330383377	ECA760	9	36	26.7569316168867	1.32876051059694	13.6081574906573	15.0405514793233	6.54511612644274	0.480970045425788
2017-08-17 ECA784	2017-08-17 ECA749	16.7412941853089	ECA760	9	36	26.7569316168867	1.32876051059694	13.6081574906573	15.0405514793233	6.54511612644274	0.480970045425788
2017-08-17 ECA784	2017-08-17 ECA752	7.17796186302657	ECA760	9	36	26.7569316168867	1.32876051059694	13.6081574906573	15.0405514793233	6.54511612644274	0.480970045425788
2018-11-06 ECA1291	2017-08-17 ECA754	18.6791957130883	ECA760	9	36	26.7569316168867	1.32876051059694	13.6081574906573	15.0405514793233	6.54511612644274	0.480970045425788
2018-11-06 ECA1291	2017-08-17 ECA779	25.0841546913894	ECA760	9	36	26.7569316168867	1.32876051059694	13.6081574906573	15.0405514793233	6.54511612644274	0.480970045425788
2018-11-06 ECA1291	2017-08-17 ECA760	26.7569316168867	ECA760	9	36	26.7569316168867	1.32876051059694	13.6081574906573	15.0405514793233	6.54511612644274	0.480970045425788
2018-11-06 ECA1291	2017-08-17 ECA758	22.7118959561944	ECA760	9	36	26.7569316168867	1.32876051059694	13.6081574906573	15.0405514793233	6.54511612644274	0.480970045425788
2018-11-06 ECA1291	2017-08-17 ECA749	26.4090131990119	ECA760	9	36	26.7569316168867	1.32876051059694	13.6081574906573	15.0405514793233	6.54511612644274	0.480970045425788
2018-11-06 ECA1291	2017-08-17 ECA752	17.1052049192665	ECA760	9	36	26.7569316168867	1.32876051059694	13.6081574906573	15.0405514793233	6.54511612644274	0.480970045425788
2018-11-06 ECA1291	2017-08-17 ECA784	10.1853469064405	ECA760	9	36	26.7569316168867	1.32876051059694	13.6081574906573	15.0405514793233	6.54511612644274	0.480970045425788
2019-08-27 ECA1385	2017-08-17 ECA754	20.0705731181018	ECA760	9	36	26.7569316168867	1.32876051059694	13.6081574906573	15.0405514793233	6.54511612644274	0.480970045425788
2019-08-27 ECA1385	2017-08-17 ECA779	15.0010846732237	ECA760	9	36	26.7569316168867	1.32876051059694	13.6081574906573	15.0405514793233	6.54511612644274	0.480970045425788
2019-08-27 ECA1385	2017-08-17 ECA760	16.4410540488271	ECA760	9	36	26.7569316168867	1.32876051059694	13.6081574906573	15.0405514793233	6.54511612644274	0.480970045425788
2019-08-27 ECA1385	2017-08-17 ECA758	18.5622075838083	ECA760	9	36	26.7569316168867	1.32876051059694	13.6081574906573	15.0405514793233	6.54511612644274	0.480970045425788
2019-08-27 ECA1385	2017-08-17 ECA749	16.8521212155944	ECA760	9	36	26.7569316168867	1.32876051059694	13.6081574906573	15.0405514793233	6.54511612644274	0.480970045425788
2019-08-27 ECA1385	2017-08-17 ECA752	16.3782537742487	ECA760	9	36	26.7569316168867	1.32876051059694	13.6081574906573	15.0405514793233	6.54511612644274	0.480970045425788
2019-08-27 ECA1385	2017-08-17 ECA784	12.2356852543789	ECA760	9	36	26.7569316168867	1.32876051059694	13.6081574906573	15.0405514793233	6.54511612644274	0.480970045425788
2019-08-27 ECA1385	2018-11-06 ECA1291	15.5977373788893	ECA760	9	36	26.7569316168867	1.32876051059694	13.6081574906573	15.0405514793233	6.54511612644274	0.480970045425788
2017-08-17 ECA772	2017-08-17 ECA768	5.5845389812843	ECA768	2	1	5.5845389812843	5.5845389812843	5.5845389812843	5.5845389812843
2017-08-13 ECA707	2017-08-13 ECA721	13.1931062885875	ECA778	7	21	19.8968894659166	2.2140957226648	10.9591354247485	11.4762375229182	4.44862348958872	0.405928325289476
2017-08-17 ECA763	2017-08-13 ECA721	19.8968894659166	ECA778	7	21	19.8968894659166	2.2140957226648	10.9591354247485	11.4762375229182	4.44862348958872	0.405928325289476
2017-08-17 ECA763	2017-08-13 ECA707	14.1861204523686	ECA778	7	21	19.8968894659166	2.2140957226648	10.9591354247485	11.4762375229182	4.44862348958872	0.405928325289476
2017-08-17 ECA778	2017-08-13 ECA721	10.386061099337	ECA778	7	21	19.8968894659166	2.2140957226648	10.9591354247485	11.4762375229182	4.44862348958872	0.405928325289476
2017-08-17 ECA778	2017-08-13 ECA707	13.9153972285484	ECA778	7	21	19.8968894659166	2.2140957226648	10.9591354247485	11.4762375229182	4.44862348958872	0.405928325289476
2017-08-17 ECA778	2017-08-17 ECA763	11.4762375229182	ECA778	7	21	19.8968894659166	2.2140957226648	10.9591354247485	11.4762375229182	4.44862348958872	0.405928325289476
2017-08-17 ECA810	2017-08-13 ECA721	12.4876319253255	ECA778	7	21	19.8968894659166	2.2140957226648	10.9591354247485	11.4762375229182	4.44862348958872	0.405928325289476
2017-08-17 ECA810	2017-08-13 ECA707	12.7050556892971	ECA778	7	21	19.8968894659166	2.2140957226648	10.9591354247485	11.4762375229182	4.44862348958872	0.405928325289476
2017-08-17 ECA810	2017-08-17 ECA763	8.3258675975871	ECA778	7	21	19.8968894659166	2.2140957226648	10.9591354247485	11.4762375229182	4.44862348958872	0.405928325289476
2017-08-17 ECA810	2017-08-17 ECA778	3.17240997368326	ECA778	7	21	19.8968894659166	2.2140957226648	10.9591354247485	11.4762375229182	4.44862348958872	0.405928325289476
2017-08-17 ECA781	2017-08-13 ECA721	19.7733163626326	ECA778	7	21	19.8968894659166	2.2140957226648	10.9591354247485	11.4762375229182	4.44862348958872	0.405928325289476
2017-08-17 ECA781	2017-08-13 ECA707	12.6323852173548	ECA778	7	21	19.8968894659166	2.2140957226648	10.9591354247485	11.4762375229182	4.44862348958872	0.405928325289476
2017-08-17 ECA781	2017-08-17 ECA763	2.2140957226648	ECA778	7	21	19.8968894659166	2.2140957226648	10.9591354247485	11.4762375229182	4.44862348958872	0.405928325289476
2017-08-17 ECA781	2017-08-17 ECA778	12.3009317721865	ECA778	7	21	19.8968894659166	2.2140957226648	10.9591354247485	11.4762375229182	4.44862348958872	0.405928325289476
2017-08-17 ECA781	2017-08-17 ECA810	9.1398313507828	ECA778	7	21	19.8968894659166	2.2140957226648	10.9591354247485	11.4762375229182	4.44862348958872	0.405928325289476
2017-08-17 ECA756	2017-08-13 ECA721	12.5750102358102	ECA778	7	21	19.8968894659166	2.2140957226648	10.9591354247485	11.4762375229182	4.44862348958872	0.405928325289476
2017-08-17 ECA756	2017-08-13 ECA707	4.63063057819401	ECA778	7	21	19.8968894659166	2.2140957226648	10.9591354247485	11.4762375229182	4.44862348958872	0.405928325289476
2017-08-17 ECA756	2017-08-17 ECA763	10.0000910640225	ECA778	7	21	19.8968894659166	2.2140957226648	10.9591354247485	11.4762375229182	4.44862348958872	0.405928325289476
2017-08-17 ECA756	2017-08-17 ECA778	10.0246192059042	ECA778	7	21	19.8968894659166	2.2140957226648	10.9591354247485	11.4762375229182	4.44862348958872	0.405928325289476
2017-08-17 ECA756	2017-08-17 ECA810	8.30549509282948	ECA778	7	21	19.8968894659166	2.2140957226648	10.9591354247485	11.4762375229182	4.44862348958872	0.405928325289476
2017-08-17 ECA756	2017-08-17 ECA781	8.80066007376686	ECA778	7	21	19.8968894659166	2.2140957226648	10.9591354247485	11.4762375229182	4.44862348958872	0.405928325289476
2017-08-13 ECA716	2017-08-13 ECA720	1.93041259380312	ECA807	3	3	13.1626031265298	1.93041259380312	8.95788137809823	11.7806284139618	6.12506748225895	0.683762959535786
2017-08-17 ECA770	2017-08-13 ECA720	11.7806284139618	ECA807	3	3	13.1626031265298	1.93041259380312	8.95788137809823	11.7806284139618	6.12506748225895	0.683762959535786
2017-08-17 ECA770	2017-08-13 ECA716	13.1626031265298	ECA807	3	3	13.1626031265298	1.93041259380312	8.95788137809823	11.7806284139618	6.12506748225895	0.683762959535786
2017-08-13 ECA704	2017-08-13 ECA719	13.1931062885875	ECA812	12	66	23.549031437226	1.88198136629736	11.2721733656908	10.9403336555311	5.24902577117047	0.465662264133283
2017-08-17 ECA755	2017-08-13 ECA719	4.86287446623856	ECA812	12	66	23.549031437226	1.88198136629736	11.2721733656908	10.9403336555311	5.24902577117047	0.465662264133283
2017-08-17 ECA755	2017-08-13 ECA704	11.0176201345721	ECA812	12	66	23.549031437226	1.88198136629736	11.2721733656908	10.9403336555311	5.24902577117047	0.465662264133283
2017-08-17 ECA771	2017-08-13 ECA719	23.549031437226	ECA812	12	66	23.549031437226	1.88198136629736	11.2721733656908	10.9403336555311	5.24902577117047	0.465662264133283
2017-08-17 ECA771	2017-08-13 ECA704	16.0296173502831	ECA812	12	66	23.549031437226	1.88198136629736	11.2721733656908	10.9403336555311	5.24902577117047	0.465662264133283
2017-08-17 ECA771	2017-08-17 ECA755	18.8398620066549	ECA812	12	66	23.549031437226	1.88198136629736	11.2721733656908	10.9403336555311	5.24902577117047	0.465662264133283
2017-08-17 ECA812	2017-08-13 ECA719	14.4310743235745	ECA812	12	66	23.549031437226	1.88198136629736	11.2721733656908	10.9403336555311	5.24902577117047	0.465662264133283
2017-08-17 ECA812	2017-08-13 ECA704	15.0632527773846	ECA812	12	66	23.549031437226	1.88198136629736	11.2721733656908	10.9403336555311	5.24902577117047	0.465662264133283
2017-08-17 ECA812	2017-08-17 ECA755	9.73802602757372	ECA812	12	66	23.549031437226	1.88198136629736	11.2721733656908	10.9403336555311	5.24902577117047	0.465662264133283
2017-08-17 ECA812	2017-08-17 ECA771	12.1779606715569	ECA812	12	66	23.549031437226	1.88198136629736	11.2721733656908	10.9403336555311	5.24902577117047	0.465662264133283
2017-08-17 ECA759	2017-08-13 ECA719	12.1205866390822	ECA812	12	66	23.549031437226	1.88198136629736	11.2721733656908	10.9403336555311	5.24902577117047	0.465662264133283
2017-08-17 ECA759	2017-08-13 ECA704	11.4962795358484	ECA812	12	66	23.549031437226	1.88198136629736	11.2721733656908	10.9403336555311	5.24902577117047	0.465662264133283
2017-08-17 ECA759	2017-08-17 ECA755	7.25783510690208	ECA812	12	66	23.549031437226	1.88198136629736	11.2721733656908	10.9403336555311	5.24902577117047	0.465662264133283
2017-08-17 ECA759	2017-08-17 ECA771	12.0704053904999	ECA812	12	66	23.549031437226	1.88198136629736	11.2721733656908	10.9403336555311	5.24902577117047	0.465662264133283
2017-08-17 ECA759	2017-08-17 ECA812	3.61966677078867	ECA812	12	66	23.549031437226	1.88198136629736	11.2721733656908	10.9403336555311	5.24902577117047	0.465662264133283
2017-08-17 ECA774	2017-08-13 ECA719	11.7806284139618	ECA812	12	66	23.549031437226	1.88198136629736	11.2721733656908	10.9403336555311	5.24902577117047	0.465662264133283
2017-08-17 ECA774	2017-08-13 ECA704	9.63261970831404	ECA812	12	66	23.549031437226	1.88198136629736	11.2721733656908	10.9403336555311	5.24902577117047	0.465662264133283
2017-08-17 ECA774	2017-08-17 ECA755	7.00958785214517	ECA812	12	66	23.549031437226	1.88198136629736	11.2721733656908	10.9403336555311	5.24902577117047	0.465662264133283
2017-08-17 ECA774	2017-08-17 ECA771	11.8350920580941	ECA812	12	66	23.549031437226	1.88198136629736	11.2721733656908	10.9403336555311	5.24902577117047	0.465662264133283
2017-08-17 ECA774	2017-08-17 ECA812	5.43702041127264	ECA812	12	66	23.549031437226	1.88198136629736	11.2721733656908	10.9403336555311	5.24902577117047	0.465662264133283
2017-08-17 ECA774	2017-08-17 ECA759	1.88198136629736	ECA812	12	66	23.549031437226	1.88198136629736	11.2721733656908	10.9403336555311	5.24902577117047	0.465662264133283
2017-08-17 ECA782	2017-08-13 ECA719	19.8626748391692	ECA812	12	66	23.549031437226	1.88198136629736	11.2721733656908	10.9403336555311	5.24902577117047	0.465662264133283
2017-08-17 ECA782	2017-08-13 ECA704	13.9416875540399	ECA812	12	66	23.549031437226	1.88198136629736	11.2721733656908	10.9403336555311	5.24902577117047	0.465662264133283
2017-08-17 ECA782	2017-08-17 ECA755	15.0800182854229	ECA812	12	66	23.549031437226	1.88198136629736	11.2721733656908	10.9403336555311	5.24902577117047	0.465662264133283
2017-08-17 ECA782	2017-08-17 ECA771	3.95831800709987	ECA812	12	66	23.549031437226	1.88198136629736	11.2721733656908	10.9403336555311	5.24902577117047	0.465662264133283
2017-08-17 ECA782	2017-08-17 ECA812	8.32450266604745	ECA812	12	66	23.549031437226	1.88198136629736	11.2721733656908	10.9403336555311	5.24902577117047	0.465662264133283
2017-08-17 ECA782	2017-08-17 ECA759	8.14731520551836	ECA812	12	66	23.549031437226	1.88198136629736	11.2721733656908	10.9403336555311	5.24902577117047	0.465662264133283
2017-08-17 ECA782	2017-08-17 ECA774	8.08313245863921	ECA812	12	66	23.549031437226	1.88198136629736	11.2721733656908	10.9403336555311	5.24902577117047	0.465662264133283
2017-08-17 ECA748	2017-08-13 ECA719	7.73378758241717	ECA812	12	66	23.549031437226	1.88198136629736	11.2721733656908	10.9403336555311	5.24902577117047	0.465662264133283
2017-08-17 ECA748	2017-08-13 ECA704	7.55246113347967	ECA812	12	66	23.549031437226	1.88198136629736	11.2721733656908	10.9403336555311	5.24902577117047	0.465662264133283
2017-08-17 ECA748	2017-08-17 ECA755	3.80958716795634	ECA812	12	66	23.549031437226	1.88198136629736	11.2721733656908	10.9403336555311	5.24902577117047	0.465662264133283
2017-08-17 ECA748	2017-08-17 ECA771	16.0133252857865	ECA812	12	66	23.549031437226	1.88198136629736	11.2721733656908	10.9403336555311	5.24902577117047	0.465662264133283
2017-08-17 ECA748	2017-08-17 ECA812	9.34964831618626	ECA812	12	66	23.549031437226	1.88198136629736	11.2721733656908	10.9403336555311	5.24902577117047	0.465662264133283
2017-08-17 ECA748	2017-08-17 ECA759	5.94043665732986	ECA812	12	66	23.549031437226	1.88198136629736	11.2721733656908	10.9403336555311	5.24902577117047	0.465662264133283
2017-08-17 ECA748	2017-08-17 ECA774	4.75181906805384	ECA812	12	66	23.549031437226	1.88198136629736	11.2721733656908	10.9403336555311	5.24902577117047	0.465662264133283
2017-08-17 ECA748	2017-08-17 ECA782	12.5256110002857	ECA812	12	66	23.549031437226	1.88198136629736	11.2721733656908	10.9403336555311	5.24902577117047	0.465662264133283
2017-08-17 ECA809	2017-08-13 ECA719	10.5362218229992	ECA812	12	66	23.549031437226	1.88198136629736	11.2721733656908	10.9403336555311	5.24902577117047	0.465662264133283
2017-08-17 ECA809	2017-08-13 ECA704	3.766347760798	ECA812	12	66	23.549031437226	1.88198136629736	11.2721733656908	10.9403336555311	5.24902577117047	0.465662264133283
2017-08-17 ECA809	2017-08-17 ECA755	9.68531331028851	ECA812	12	66	23.549031437226	1.88198136629736	11.2721733656908	10.9403336555311	5.24902577117047	0.465662264133283
2017-08-17 ECA809	2017-08-17 ECA771	19.2670613712615	ECA812	12	66	23.549031437226	1.88198136629736	11.2721733656908	10.9403336555311	5.24902577117047	0.465662264133283
2017-08-17 ECA809	2017-08-17 ECA812	16.1489579014425	ECA812	12	66	23.549031437226	1.88198136629736	11.2721733656908	10.9403336555311	5.24902577117047	0.465662264133283
2017-08-17 ECA809	2017-08-17 ECA759	12.5452330383377	ECA812	12	66	23.549031437226	1.88198136629736	11.2721733656908	10.9403336555311	5.24902577117047	0.465662264133283
2017-08-17 ECA809	2017-08-17 ECA774	10.8630471764902	ECA812	12	66	23.549031437226	1.88198136629736	11.2721733656908	10.9403336555311	5.24902577117047	0.465662264133283
2017-08-17 ECA809	2017-08-17 ECA782	16.7412941853089	ECA812	12	66	23.549031437226	1.88198136629736	11.2721733656908	10.9403336555311	5.24902577117047	0.465662264133283
2017-08-17 ECA809	2017-08-17 ECA748	7.17796186302657	ECA812	12	66	23.549031437226	1.88198136629736	11.2721733656908	10.9403336555311	5.24902577117047	0.465662264133283
2017-08-17 ECA762	2017-08-13 ECA719	12.5750102358102	ECA812	12	66	23.549031437226	1.88198136629736	11.2721733656908	10.9403336555311	5.24902577117047	0.465662264133283
2017-08-17 ECA762	2017-08-13 ECA704	4.63063057819401	ECA812	12	66	23.549031437226	1.88198136629736	11.2721733656908	10.9403336555311	5.24902577117047	0.465662264133283
2017-08-17 ECA762	2017-08-17 ECA755	8.89854037167687	ECA812	12	66	23.549031437226	1.88198136629736	11.2721733656908	10.9403336555311	5.24902577117047	0.465662264133283
2017-08-17 ECA762	2017-08-17 ECA771	12.509127207297	ECA812	12	66	23.549031437226	1.88198136629736	11.2721733656908	10.9403336555311	5.24902577117047	0.465662264133283
2017-08-17 ECA762	2017-08-17 ECA812	10.5590208248875	ECA812	12	66	23.549031437226	1.88198136629736	11.2721733656908	10.9403336555311	5.24902577117047	0.465662264133283
2017-08-17 ECA762	2017-08-17 ECA759	7.08819534563685	ECA812	12	66	23.549031437226	1.88198136629736	11.2721733656908	10.9403336555311	5.24902577117047	0.465662264133283
2017-08-17 ECA762	2017-08-17 ECA774	5.20733051211215	ECA812	12	66	23.549031437226	1.88198136629736	11.2721733656908	10.9403336555311	5.24902577117047	0.465662264133283
2017-08-17 ECA762	2017-08-17 ECA782	9.79766593238804	ECA812	12	66	23.549031437226	1.88198136629736	11.2721733656908	10.9403336555311	5.24902577117047	0.465662264133283
2017-08-17 ECA762	2017-08-17 ECA748	5.10481161760148	ECA812	12	66	23.549031437226	1.88198136629736	11.2721733656908	10.9403336555311	5.24902577117047	0.465662264133283
2017-08-17 ECA762	2017-08-17 ECA809	6.94531000131741	ECA812	12	66	23.549031437226	1.88198136629736	11.2721733656908	10.9403336555311	5.24902577117047	0.465662264133283
2018-11-06 ECA1221	2017-08-13 ECA719	16.4693497114706	ECA812	12	66	23.549031437226	1.88198136629736	11.2721733656908	10.9403336555311	5.24902577117047	0.465662264133283
2018-11-06 ECA1221	2017-08-13 ECA704	7.5945618864417	ECA812	12	66	23.549031437226	1.88198136629736	11.2721733656908	10.9403336555311	5.24902577117047	0.465662264133283
2018-11-06 ECA1221	2017-08-17 ECA755	16.3744088115204	ECA812	12	66	23.549031437226	1.88198136629736	11.2721733656908	10.9403336555311	5.24902577117047	0.465662264133283
2018-11-06 ECA1221	2017-08-17 ECA771	22.9976707573147	ECA812	12	66	23.549031437226	1.88198136629736	11.2721733656908	10.9403336555311	5.24902577117047	0.465662264133283
2018-11-06 ECA1221	2017-08-17 ECA812	22.4193601525679	ECA812	12	66	23.549031437226	1.88198136629736	11.2721733656908	10.9403336555311	5.24902577117047	0.465662264133283
2018-11-06 ECA1221	2017-08-17 ECA759	18.8043072075801	ECA812	12	66	23.549031437226	1.88198136629736	11.2721733656908	10.9403336555311	5.24902577117047	0.465662264133283
2018-11-06 ECA1221	2017-08-17 ECA774	16.9970432431683	ECA812	12	66	23.549031437226	1.88198136629736	11.2721733656908	10.9403336555311	5.24902577117047	0.465662264133283
2018-11-06 ECA1221	2017-08-17 ECA782	21.3581359213399	ECA812	12	66	23.549031437226	1.88198136629736	11.2721733656908	10.9403336555311	5.24902577117047	0.465662264133283
2018-11-06 ECA1221	2017-08-17 ECA748	13.8432232669396	ECA812	12	66	23.549031437226	1.88198136629736	11.2721733656908	10.9403336555311	5.24902577117047	0.465662264133283
2018-11-06 ECA1221	2017-08-17 ECA809	6.73281776054451	ECA812	12	66	23.549031437226	1.88198136629736	11.2721733656908	10.9403336555311	5.24902577117047	0.465662264133283
2018-11-06 ECA1221	2017-08-17 ECA762	12.2070283955414	ECA812	12	66	23.549031437226	1.88198136629736	11.2721733656908	10.9403336555311	5.24902577117047	0.465662264133283
2018-08-31 XZ2212	2014-10-08 XZ1513	6239.3016916704	XZ1513	2	1	6239.3016916704	6239.3016916704	6239.3016916704	6239.3016916704			(2018-08-31 XZ2212 : 2014-10-08 XZ1513) isotype (XZ1513)
