## Supplemental File 14 for "Local adaptation and spatiotemporal patterns of genetic diversity revealed by repeated sampling of *Caenorhabditis elegans* across the Hawaiian Islands"

land_cover_class	sub_type	Freq	tot	frac	habitat_class
Mesic Forest	arthropod	9	540	0.0166666666666667	native
Other	arthropod	2	133	0.0150375939849624	native
Wet Forest	arthropod	5	502	0.0099601593625498	native
Mesic Forest	moss	4	540	0.00740740740740741	native
Other	moss	0	133	0	native
Wet Forest	moss	11	502	0.0219123505976096	native
Mesic Forest	mollusk	1	540	0.00185185185185185	native
Other	mollusk	0	133	0	native
Wet Forest	mollusk	1	502	0.00199203187250996	native
Mesic Forest	other	6	540	0.0111111111111111	native
Other	other	3	133	0.0225563909774436	native
Wet Forest	other	0	502	0	native
Mesic Forest	compost	0	540	0	native
Other	compost	0	133	0	native
Wet Forest	compost	0	502	0	native
Mesic Forest	soil	22	540	0.0407407407407407	native
Other	soil	9	133	0.0676691729323308	native
Wet Forest	soil	21	502	0.0418326693227092	native
Mesic Forest	fungus	32	540	0.0592592592592593	native
Other	fungus	1	133	0.0075187969924812	native
Wet Forest	fungus	10	502	0.0199203187250996	native
Mesic Forest	litter	346	540	0.640740740740741	native
Other	litter	94	133	0.706766917293233	native
Wet Forest	litter	371	502	0.739043824701195	native
Mesic Forest	wood	27	540	0.05	native
Other	wood	3	133	0.0225563909774436	native
Wet Forest	wood	10	502	0.0199203187250996	native
Mesic Forest	flower	9	540	0.0166666666666667	native
Other	flower	10	133	0.075187969924812	native
Wet Forest	flower	26	502	0.051792828685259	native
Mesic Forest	fruit	84	540	0.155555555555556	native
Other	fruit	11	133	0.0827067669172932	native
Wet Forest	fruit	47	502	0.0936254980079681	native
Developed	arthropod	0	121	0	introduced
Mesic Forest	arthropod	9	1580	0.00569620253164557	introduced
Other	arthropod	3	336	0.00892857142857143	introduced
Tree Plantation	arthropod	2	265	0.00754716981132076	introduced
Wet Forest	arthropod	0	361	0	introduced
Developed	moss	0	121	0	introduced
Mesic Forest	moss	6	1580	0.00379746835443038	introduced
Other	moss	2	336	0.00595238095238095	introduced
Tree Plantation	moss	5	265	0.0188679245283019	introduced
Wet Forest	moss	0	361	0	introduced
Developed	mollusk	0	121	0	introduced
Mesic Forest	mollusk	2	1580	0.00126582278481013	introduced
Other	mollusk	1	336	0.00297619047619048	introduced
Tree Plantation	mollusk	2	265	0.00754716981132076	introduced
Wet Forest	mollusk	0	361	0	introduced
Developed	other	1	121	0.00826446280991736	introduced
Mesic Forest	other	12	1580	0.00759493670886076	introduced
Other	other	5	336	0.0148809523809524	introduced
Tree Plantation	other	0	265	0	introduced
Wet Forest	other	3	361	0.00831024930747923	introduced
Developed	compost	0	121	0	introduced
Mesic Forest	compost	0	1580	0	introduced
Other	compost	2	336	0.00595238095238095	introduced
Tree Plantation	compost	0	265	0	introduced
Wet Forest	compost	0	361	0	introduced
Developed	soil	6	121	0.0495867768595041	introduced
Mesic Forest	soil	33	1580	0.0208860759493671	introduced
Other	soil	14	336	0.0416666666666667	introduced
Tree Plantation	soil	6	265	0.0226415094339623	introduced
Wet Forest	soil	17	361	0.0470914127423823	introduced
Developed	fungus	12	121	0.0991735537190083	introduced
Mesic Forest	fungus	65	1580	0.0411392405063291	introduced
Other	fungus	12	336	0.0357142857142857	introduced
Tree Plantation	fungus	12	265	0.0452830188679245	introduced
Wet Forest	fungus	21	361	0.0581717451523546	introduced
Developed	litter	60	121	0.495867768595041	introduced
Mesic Forest	litter	901	1580	0.570253164556962	introduced
Other	litter	184	336	0.547619047619048	introduced
Tree Plantation	litter	183	265	0.690566037735849	introduced
Wet Forest	litter	229	361	0.634349030470914	introduced
Developed	wood	1	121	0.00826446280991736	introduced
Mesic Forest	wood	14	1580	0.00886075949367089	introduced
Other	wood	1	336	0.00297619047619048	introduced
Tree Plantation	wood	2	265	0.00754716981132076	introduced
Wet Forest	wood	4	361	0.0110803324099723	introduced
Developed	flower	13	121	0.107438016528926	introduced
Mesic Forest	flower	74	1580	0.0468354430379747	introduced
Other	flower	20	336	0.0595238095238095	introduced
Tree Plantation	flower	8	265	0.030188679245283	introduced
Wet Forest	flower	27	361	0.074792243767313	introduced
Developed	fruit	28	121	0.231404958677686	introduced
Mesic Forest	fruit	464	1580	0.293670886075949	introduced
Other	fruit	92	336	0.273809523809524	introduced
Tree Plantation	fruit	45	265	0.169811320754717	introduced
Wet Forest	fruit	60	361	0.166204986149584	introduced
Developed	arthropod	3	334	0.00898203592814371	disturbed
Mesic Forest	arthropod	0	96	0	disturbed
Other	arthropod	2	139	0.0143884892086331	disturbed
Wet Forest	arthropod	0	84	0	disturbed
Developed	moss	1	334	0.0029940119760479	disturbed
Mesic Forest	moss	0	96	0	disturbed
Other	moss	2	139	0.0143884892086331	disturbed
Wet Forest	moss	0	84	0	disturbed
Developed	mollusk	1	334	0.0029940119760479	disturbed
Mesic Forest	mollusk	0	96	0	disturbed
Other	mollusk	0	139	0	disturbed
Wet Forest	mollusk	0	84	0	disturbed
Developed	other	8	334	0.0239520958083832	disturbed
Mesic Forest	other	1	96	0.0104166666666667	disturbed
Other	other	1	139	0.00719424460431655	disturbed
Wet Forest	other	1	84	0.0119047619047619	disturbed
Developed	compost	11	334	0.032934131736527	disturbed
Mesic Forest	compost	0	96	0	disturbed
Other	compost	0	139	0	disturbed
Wet Forest	compost	1	84	0.0119047619047619	disturbed
Developed	soil	8	334	0.0239520958083832	disturbed
Mesic Forest	soil	3	96	0.03125	disturbed
Other	soil	9	139	0.0647482014388489	disturbed
Wet Forest	soil	0	84	0	disturbed
Developed	fungus	10	334	0.029940119760479	disturbed
Mesic Forest	fungus	5	96	0.0520833333333333	disturbed
Other	fungus	4	139	0.0287769784172662	disturbed
Wet Forest	fungus	1	84	0.0119047619047619	disturbed
Developed	litter	179	334	0.535928143712575	disturbed
Mesic Forest	litter	63	96	0.65625	disturbed
Other	litter	69	139	0.496402877697842	disturbed
Wet Forest	litter	69	84	0.821428571428571	disturbed
Developed	wood	4	334	0.0119760479041916	disturbed
Mesic Forest	wood	0	96	0	disturbed
Other	wood	0	139	0	disturbed
Wet Forest	wood	3	84	0.0357142857142857	disturbed
Developed	flower	50	334	0.149700598802395	disturbed
Mesic Forest	flower	12	96	0.125	disturbed
Other	flower	20	139	0.143884892086331	disturbed
Wet Forest	flower	5	84	0.0595238095238095	disturbed
Developed	fruit	59	334	0.176646706586826	disturbed
Mesic Forest	fruit	12	96	0.125	disturbed
Other	fruit	32	139	0.23021582733813	disturbed
Wet Forest	fruit	4	84	0.0476190476190476	disturbed
