## Supplemental File 13 for "Local adaptation and spatiotemporal patterns of genetic diversity revealed by repeated sampling of *Caenorhabditis elegans* across the Hawaiian Islands"

habitat_class	sub_type	Freq	tot	frac
Disturbed	arthropod	5	653	0.00765696784073507
Introduced	arthropod	14	2663	0.00525722868944799
Native	arthropod	16	1175	0.0136170212765957
Disturbed	moss	3	653	0.00459418070444104
Introduced	moss	13	2663	0.00488171235448742
Native	moss	15	1175	0.0127659574468085
Disturbed	mollusk	1	653	0.00153139356814701
Introduced	mollusk	5	2663	0.00187758167480285
Native	mollusk	2	1175	0.00170212765957447
Disturbed	other	11	653	0.0168453292496172
Introduced	other	21	2663	0.00788584303417199
Native	other	9	1175	0.00765957446808511
Disturbed	compost	12	653	0.0183767228177642
Introduced	compost	2	2663	0.000751032669921142
Native	compost	0	1175	0
Disturbed	soil	20	653	0.0306278713629403
Introduced	soil	76	2663	0.0285392414570034
Native	soil	52	1175	0.0442553191489362
Disturbed	fungus	20	653	0.0306278713629403
Introduced	fungus	122	2663	0.0458129928651896
Native	fungus	43	1175	0.0365957446808511
Disturbed	litter	380	653	0.581929555895865
Introduced	litter	1557	2663	0.584678933533609
Native	litter	811	1175	0.690212765957447
Disturbed	wood	7	653	0.0107197549770291
Introduced	wood	22	2663	0.00826135936913256
Native	wood	40	1175	0.0340425531914894
Disturbed	flower	87	653	0.13323124042879
Introduced	flower	142	2663	0.0533233195644011
Native	flower	45	1175	0.0382978723404255
Disturbed	fruit	107	653	0.163859111791731
Introduced	fruit	689	2663	0.258730754787833
Native	fruit	142	1175	0.120851063829787
