## Supplemental File 12 for "Local adaptation and spatiotemporal patterns of genetic diversity revealed by repeated sampling of *Caenorhabditis elegans* across the Hawaiian Islands"

f_sp_id	p_sp_id	counts
Caenorhabditis oiwi	Caenorhabditis oiwi
Caenorhabditis oiwi	Caenorhabditis briggsae	8
Caenorhabditis oiwi	Oscheius sp.	1
Caenorhabditis oiwi	Caenorhabditis tropicalis	2
Caenorhabditis oiwi	Teratorhabditis sp.	0
Caenorhabditis oiwi	Choriorhabditis sp.	0
Caenorhabditis oiwi	Rhabditis sp.	0
Caenorhabditis oiwi	Panagrolaimus sp.	0
Caenorhabditis oiwi	Caenorhabditis elegans	1
Caenorhabditis oiwi	Heterorhabditis sp.	0
Caenorhabditis oiwi	Auanema sp.	0
Caenorhabditis oiwi	Caenorhabditis kamaaina	0
Caenorhabditis oiwi	Diplogastrellus sp.	0
Caenorhabditis oiwi	Mesorhabditis sp.	0
Caenorhabditis oiwi	Caenorhabditis spp.	0
Caenorhabditis oiwi	Troglostrongylus sp.	0
Caenorhabditis briggsae	Caenorhabditis oiwi	8
Caenorhabditis briggsae	Caenorhabditis briggsae
Caenorhabditis briggsae	Oscheius sp.	3
Caenorhabditis briggsae	Caenorhabditis tropicalis	5
Caenorhabditis briggsae	Teratorhabditis sp.	1
Caenorhabditis briggsae	Choriorhabditis sp.	1
Caenorhabditis briggsae	Rhabditis sp.	0
Caenorhabditis briggsae	Panagrolaimus sp.	2
Caenorhabditis briggsae	Caenorhabditis elegans	3
Caenorhabditis briggsae	Heterorhabditis sp.	1
Caenorhabditis briggsae	Auanema sp.	0
Caenorhabditis briggsae	Caenorhabditis kamaaina	1
Caenorhabditis briggsae	Diplogastrellus sp.	0
Caenorhabditis briggsae	Mesorhabditis sp.	1
Caenorhabditis briggsae	Caenorhabditis spp.	0
Caenorhabditis briggsae	Troglostrongylus sp.	0
Oscheius sp.	Caenorhabditis oiwi	1
Oscheius sp.	Caenorhabditis briggsae	3
Oscheius sp.	Oscheius sp.
Oscheius sp.	Caenorhabditis tropicalis	1
Oscheius sp.	Teratorhabditis sp.	0
Oscheius sp.	Choriorhabditis sp.	0
Oscheius sp.	Rhabditis sp.	0
Oscheius sp.	Panagrolaimus sp.	0
Oscheius sp.	Caenorhabditis elegans	1
Oscheius sp.	Heterorhabditis sp.	1
Oscheius sp.	Auanema sp.	0
Oscheius sp.	Caenorhabditis kamaaina	0
Oscheius sp.	Diplogastrellus sp.	0
Oscheius sp.	Mesorhabditis sp.	3
Oscheius sp.	Caenorhabditis spp.	0
Oscheius sp.	Troglostrongylus sp.	0
Caenorhabditis tropicalis	Caenorhabditis oiwi	2
Caenorhabditis tropicalis	Caenorhabditis briggsae	5
Caenorhabditis tropicalis	Oscheius sp.	1
Caenorhabditis tropicalis	Caenorhabditis tropicalis
Caenorhabditis tropicalis	Teratorhabditis sp.	0
Caenorhabditis tropicalis	Choriorhabditis sp.	0
Caenorhabditis tropicalis	Rhabditis sp.	0
Caenorhabditis tropicalis	Panagrolaimus sp.	0
Caenorhabditis tropicalis	Caenorhabditis elegans	0
Caenorhabditis tropicalis	Heterorhabditis sp.	0
Caenorhabditis tropicalis	Auanema sp.	0
Caenorhabditis tropicalis	Caenorhabditis kamaaina	0
Caenorhabditis tropicalis	Diplogastrellus sp.	0
Caenorhabditis tropicalis	Mesorhabditis sp.	0
Caenorhabditis tropicalis	Caenorhabditis spp.	0
Caenorhabditis tropicalis	Troglostrongylus sp.	0
Teratorhabditis sp.	Caenorhabditis oiwi	0
Teratorhabditis sp.	Caenorhabditis briggsae	1
Teratorhabditis sp.	Oscheius sp.	0
Teratorhabditis sp.	Caenorhabditis tropicalis	0
Teratorhabditis sp.	Teratorhabditis sp.
Teratorhabditis sp.	Choriorhabditis sp.	0
Teratorhabditis sp.	Rhabditis sp.	0
Teratorhabditis sp.	Panagrolaimus sp.	0
Teratorhabditis sp.	Caenorhabditis elegans	0
Teratorhabditis sp.	Heterorhabditis sp.	0
Teratorhabditis sp.	Auanema sp.	0
Teratorhabditis sp.	Caenorhabditis kamaaina	0
Teratorhabditis sp.	Diplogastrellus sp.	0
Teratorhabditis sp.	Mesorhabditis sp.	0
Teratorhabditis sp.	Caenorhabditis spp.	0
Teratorhabditis sp.	Troglostrongylus sp.	0
Choriorhabditis sp.	Caenorhabditis oiwi	0
Choriorhabditis sp.	Caenorhabditis briggsae	1
Choriorhabditis sp.	Oscheius sp.	0
Choriorhabditis sp.	Caenorhabditis tropicalis	0
Choriorhabditis sp.	Teratorhabditis sp.	0
Choriorhabditis sp.	Choriorhabditis sp.
Choriorhabditis sp.	Rhabditis sp.	0
Choriorhabditis sp.	Panagrolaimus sp.	0
Choriorhabditis sp.	Caenorhabditis elegans	2
Choriorhabditis sp.	Heterorhabditis sp.	0
Choriorhabditis sp.	Auanema sp.	0
Choriorhabditis sp.	Caenorhabditis kamaaina	0
Choriorhabditis sp.	Diplogastrellus sp.	0
Choriorhabditis sp.	Mesorhabditis sp.	0
Choriorhabditis sp.	Caenorhabditis spp.	0
Choriorhabditis sp.	Troglostrongylus sp.	0
Rhabditis sp.	Caenorhabditis oiwi	0
Rhabditis sp.	Caenorhabditis briggsae	0
Rhabditis sp.	Oscheius sp.	0
Rhabditis sp.	Caenorhabditis tropicalis	0
Rhabditis sp.	Teratorhabditis sp.	0
Rhabditis sp.	Choriorhabditis sp.	0
Rhabditis sp.	Rhabditis sp.
Rhabditis sp.	Panagrolaimus sp.	1
Rhabditis sp.	Caenorhabditis elegans	0
Rhabditis sp.	Heterorhabditis sp.	0
Rhabditis sp.	Auanema sp.	0
Rhabditis sp.	Caenorhabditis kamaaina	0
Rhabditis sp.	Diplogastrellus sp.	0
Rhabditis sp.	Mesorhabditis sp.	0
Rhabditis sp.	Caenorhabditis spp.	0
Rhabditis sp.	Troglostrongylus sp.	0
Panagrolaimus sp.	Caenorhabditis oiwi	0
Panagrolaimus sp.	Caenorhabditis briggsae	2
Panagrolaimus sp.	Oscheius sp.	0
Panagrolaimus sp.	Caenorhabditis tropicalis	0
Panagrolaimus sp.	Teratorhabditis sp.	0
Panagrolaimus sp.	Choriorhabditis sp.	0
Panagrolaimus sp.	Rhabditis sp.	1
Panagrolaimus sp.	Panagrolaimus sp.
Panagrolaimus sp.	Caenorhabditis elegans	1
Panagrolaimus sp.	Heterorhabditis sp.	0
Panagrolaimus sp.	Auanema sp.	0
Panagrolaimus sp.	Caenorhabditis kamaaina	0
Panagrolaimus sp.	Diplogastrellus sp.	0
Panagrolaimus sp.	Mesorhabditis sp.	0
Panagrolaimus sp.	Caenorhabditis spp.	0
Panagrolaimus sp.	Troglostrongylus sp.	0
Caenorhabditis elegans	Caenorhabditis oiwi	1
Caenorhabditis elegans	Caenorhabditis briggsae	3
Caenorhabditis elegans	Oscheius sp.	1
Caenorhabditis elegans	Caenorhabditis tropicalis	0
Caenorhabditis elegans	Teratorhabditis sp.	0
Caenorhabditis elegans	Choriorhabditis sp.	2
Caenorhabditis elegans	Rhabditis sp.	0
Caenorhabditis elegans	Panagrolaimus sp.	1
Caenorhabditis elegans	Caenorhabditis elegans
Caenorhabditis elegans	Heterorhabditis sp.	1
Caenorhabditis elegans	Auanema sp.	3
Caenorhabditis elegans	Caenorhabditis kamaaina	0
Caenorhabditis elegans	Diplogastrellus sp.	0
Caenorhabditis elegans	Mesorhabditis sp.	0
Caenorhabditis elegans	Caenorhabditis spp.	3
Caenorhabditis elegans	Troglostrongylus sp.	0
Heterorhabditis sp.	Caenorhabditis oiwi	0
Heterorhabditis sp.	Caenorhabditis briggsae	1
Heterorhabditis sp.	Oscheius sp.	1
Heterorhabditis sp.	Caenorhabditis tropicalis	0
Heterorhabditis sp.	Teratorhabditis sp.	0
Heterorhabditis sp.	Choriorhabditis sp.	0
Heterorhabditis sp.	Rhabditis sp.	0
Heterorhabditis sp.	Panagrolaimus sp.	0
Heterorhabditis sp.	Caenorhabditis elegans	1
Heterorhabditis sp.	Heterorhabditis sp.
Heterorhabditis sp.	Auanema sp.	0
Heterorhabditis sp.	Caenorhabditis kamaaina	0
Heterorhabditis sp.	Diplogastrellus sp.	0
Heterorhabditis sp.	Mesorhabditis sp.	0
Heterorhabditis sp.	Caenorhabditis spp.	0
Heterorhabditis sp.	Troglostrongylus sp.	0
Auanema sp.	Caenorhabditis oiwi	0
Auanema sp.	Caenorhabditis briggsae	0
Auanema sp.	Oscheius sp.	0
Auanema sp.	Caenorhabditis tropicalis	0
Auanema sp.	Teratorhabditis sp.	0
Auanema sp.	Choriorhabditis sp.	0
Auanema sp.	Rhabditis sp.	0
Auanema sp.	Panagrolaimus sp.	0
Auanema sp.	Caenorhabditis elegans	3
Auanema sp.	Heterorhabditis sp.	0
Auanema sp.	Auanema sp.
Auanema sp.	Caenorhabditis kamaaina	1
Auanema sp.	Diplogastrellus sp.	1
Auanema sp.	Mesorhabditis sp.	0
Auanema sp.	Caenorhabditis spp.	0
Auanema sp.	Troglostrongylus sp.	1
Caenorhabditis kamaaina	Caenorhabditis oiwi	0
Caenorhabditis kamaaina	Caenorhabditis briggsae	1
Caenorhabditis kamaaina	Oscheius sp.	0
Caenorhabditis kamaaina	Caenorhabditis tropicalis	0
Caenorhabditis kamaaina	Teratorhabditis sp.	0
Caenorhabditis kamaaina	Choriorhabditis sp.	0
Caenorhabditis kamaaina	Rhabditis sp.	0
Caenorhabditis kamaaina	Panagrolaimus sp.	0
Caenorhabditis kamaaina	Caenorhabditis elegans	0
Caenorhabditis kamaaina	Heterorhabditis sp.	0
Caenorhabditis kamaaina	Auanema sp.	1
Caenorhabditis kamaaina	Caenorhabditis kamaaina
Caenorhabditis kamaaina	Diplogastrellus sp.	0
Caenorhabditis kamaaina	Mesorhabditis sp.	0
Caenorhabditis kamaaina	Caenorhabditis spp.	0
Caenorhabditis kamaaina	Troglostrongylus sp.	0
Diplogastrellus sp.	Caenorhabditis oiwi	0
Diplogastrellus sp.	Caenorhabditis briggsae	0
Diplogastrellus sp.	Oscheius sp.	0
Diplogastrellus sp.	Caenorhabditis tropicalis	0
Diplogastrellus sp.	Teratorhabditis sp.	0
Diplogastrellus sp.	Choriorhabditis sp.	0
Diplogastrellus sp.	Rhabditis sp.	0
Diplogastrellus sp.	Panagrolaimus sp.	0
Diplogastrellus sp.	Caenorhabditis elegans	0
Diplogastrellus sp.	Heterorhabditis sp.	0
Diplogastrellus sp.	Auanema sp.	1
Diplogastrellus sp.	Caenorhabditis kamaaina	0
Diplogastrellus sp.	Diplogastrellus sp.
Diplogastrellus sp.	Mesorhabditis sp.	0
Diplogastrellus sp.	Caenorhabditis spp.	0
Diplogastrellus sp.	Troglostrongylus sp.	0
Mesorhabditis sp.	Caenorhabditis oiwi	0
Mesorhabditis sp.	Caenorhabditis briggsae	1
Mesorhabditis sp.	Oscheius sp.	3
Mesorhabditis sp.	Caenorhabditis tropicalis	0
Mesorhabditis sp.	Teratorhabditis sp.	0
Mesorhabditis sp.	Choriorhabditis sp.	0
Mesorhabditis sp.	Rhabditis sp.	0
Mesorhabditis sp.	Panagrolaimus sp.	0
Mesorhabditis sp.	Caenorhabditis elegans	0
Mesorhabditis sp.	Heterorhabditis sp.	0
Mesorhabditis sp.	Auanema sp.	0
Mesorhabditis sp.	Caenorhabditis kamaaina	0
Mesorhabditis sp.	Diplogastrellus sp.	0
Mesorhabditis sp.	Mesorhabditis sp.
Mesorhabditis sp.	Caenorhabditis spp.	0
Mesorhabditis sp.	Troglostrongylus sp.	0
Caenorhabditis spp.	Caenorhabditis oiwi	0
Caenorhabditis spp.	Caenorhabditis briggsae	0
Caenorhabditis spp.	Oscheius sp.	0
Caenorhabditis spp.	Caenorhabditis tropicalis	0
Caenorhabditis spp.	Teratorhabditis sp.	0
Caenorhabditis spp.	Choriorhabditis sp.	0
Caenorhabditis spp.	Rhabditis sp.	0
Caenorhabditis spp.	Panagrolaimus sp.	0
Caenorhabditis spp.	Caenorhabditis elegans	3
Caenorhabditis spp.	Heterorhabditis sp.	0
Caenorhabditis spp.	Auanema sp.	0
Caenorhabditis spp.	Caenorhabditis kamaaina	0
Caenorhabditis spp.	Diplogastrellus sp.	0
Caenorhabditis spp.	Mesorhabditis sp.	0
Caenorhabditis spp.	Caenorhabditis spp.
Caenorhabditis spp.	Troglostrongylus sp.	0
Troglostrongylus sp.	Caenorhabditis oiwi	0
Troglostrongylus sp.	Caenorhabditis briggsae	0
Troglostrongylus sp.	Oscheius sp.	0
Troglostrongylus sp.	Caenorhabditis tropicalis	0
Troglostrongylus sp.	Teratorhabditis sp.	0
Troglostrongylus sp.	Choriorhabditis sp.	0
Troglostrongylus sp.	Rhabditis sp.	0
Troglostrongylus sp.	Panagrolaimus sp.	0
Troglostrongylus sp.	Caenorhabditis elegans	0
Troglostrongylus sp.	Heterorhabditis sp.	0
Troglostrongylus sp.	Auanema sp.	1
Troglostrongylus sp.	Caenorhabditis kamaaina	0
Troglostrongylus sp.	Diplogastrellus sp.	0
Troglostrongylus sp.	Mesorhabditis sp.	0
Troglostrongylus sp.	Caenorhabditis spp.	0
Troglostrongylus sp.	Troglostrongylus sp.
