## Supplemental File 10 for "Local adaptation and spatiotemporal patterns of genetic diversity revealed by repeated sampling of *Caenorhabditis elegans* across the Hawaiian Islands"

trait_gea	GEA_region	n_distinct_GEA_region	xtx_region	n_distinct_xtx_regions
leaf_area_index_ann	I:2808608-2976505	18	I:2933705-3268022	11
collection_altitude	I:3011775-3374389	18	I:2933705-3268022	11
tair_ann	I:11265687-14031981	18	I:13050065-13345467	11
collection_altitude	I:11654640-14031981	18	I:13050065-13345467	11
leaf_area_index_ann	I:12771497-13708427	18	I:13050065-13345467	11
tsurf_ann	II:12298698-14477854	18	II:10670852-12306409	11
tsurf_ann	II:12298698-14477854	18	II:13593718-14819289	11
collection_altitude	IV:47784-866739	18	IV:497413-927692	11
tair_ann	IV:47784-866739	18	IV:497413-927692	11
tsurf_ann	IV:47784-866739	18	IV:497413-927692	11
collection_longitude	IV:6623697-6889867	18	IV:5538343-6640835	11
soil_moisture_ann	IV:13111009-13521210	18	IV:13452867-13814179	11
collection_longitude	V:1661729-1858039	18	V:1494599-1784293	11
leaf_area_index_ann	V:3692198-3843563	18	V:3665550-4233394	11
collection_latitude	V:3834578-3906668	18	V:3665550-4233394	11
collection_longitude	V:14815034-15053443	18	V:15043018-20024401	11
collection_latitude	V:16007095-16410236	18	V:15043018-20024401	11
leaf_area_index_ann	V:19863295-20455592	18	V:15043018-20024401	11
tair_ann	X:419905-2883904	18	X:2083812-3078264	11
leaf_area_index_ann	X:1368865-2540721	18	X:2083812-3078264	11
tsurf_ann	X:2736653-3188674	18	X:2083812-3078264	11
